# KR158 spheres harboring slow-cycling cells recapitulate GBM features in an immunocompetent system

**DOI:** 10.1101/2024.01.26.577279

**Authors:** Avirup Chakraborty, Changlin Yang, Jesse L. Kresak, Aryeh Silver, Diana Feier, Guimei Tian, Michael Andrews, Olusegun O. Sobanjo, Ethan D. Hodge, Mia K. Engelbart, Jianping Huang, Jeffrey K. Harrison, Matthew R. Sarkisian, Duane A. Mitchell, Loic P. Deleyrolle

## Abstract

Glioblastoma (GBM) poses a significant challenge in clinical oncology due to its aggressive nature, heterogeneity, and resistance to therapies. Cancer stem cells (CSCs) play a critical role in GBM, particularly in treatment-resistance and tumor relapse, emphasizing the need to comprehend the mechanisms regulating these cells. Also, their multifaceted contributions to the tumor-microenvironment (TME) underline their significance, driven by their unique properties.

This study aimed to characterize glioblastoma stem cells (GSCs), specifically slow-cycling cells (SCCs), in an immunocompetent murine GBM model to explore their similarities with their human counterparts. Using the KR158 mouse model, we confirmed that SCCs isolated from this model exhibited key traits and functional properties akin to human SCCs. KR158 murine SCCs, expanded in the gliomasphere assay, demonstrated sphere forming ability, self-renewing capacity, positive tumorigenicity, enhanced stemness and resistance to chemotherapy.

Together, our findings validate the KR158 murine model as a framework to investigate GSCs and SCCs in GBM-pathology, and explore specifically the SCC-immune system communications, understand their role in disease progression, and evaluate the effect of therapeutic strategies targeting these specific connections.
