## Supplementary material for "KR158 spheres harboring slow-cycling cells recapitulate GBM features in an immunocompetent system": Table1

### Sheet: WONG_ADULT_TISSUE_STEM_MODULE
Kluc_T vs GL261
NAME	SYMBOL	TITLE	RANK IN GENE LIST	RANK METRIC SCORE	RUNNING ES	CORE ENRICHMENT
row_0	Nrk	NA	1	4.96835	0.00613059	Yes
row_1	Vcam1	NA	17	4.86944	0.0118302	Yes
row_2	Lgr5	NA	26	4.82143	0.0176246	Yes
row_3	Htra1	NA	28	4.81237	0.023562	Yes
row_4	Cxcl12	NA	33	4.7988	0.0294165	Yes
row_5	Rab38	NA	44	4.72965	0.0350532	Yes
row_6	Pdlim2	NA	47	4.71142	0.0408435	Yes
row_7	Ltbp2	NA	53	4.68783	0.0465386	Yes
row_8	Tmem98	NA	69	4.62334	0.0519334	Yes
row_9	Cxcl14	NA	70	4.62307	0.0576584	Yes
row_10	Bgn	NA	133	4.37328	0.0617079	Yes
row_11	Igfbp5	NA	141	4.34603	0.0669356	Yes
row_12	Thbs1	NA	175	4.24413	0.0714642	Yes
row_13	Serpinf1	NA	186	4.21486	0.0764633	Yes
row_14	Fstl1	NA	201	4.17619	0.0813264	Yes
row_15	Efnb2	NA	211	4.15792	0.0862771	Yes
row_16	Abca1	NA	232	4.11825	0.0909363	Yes
row_17	Prss23	NA	248	4.05538	0.0956278	Yes
row_18	Fhl1	NA	296	3.93592	0.0994661	Yes
row_19	Lhfp	NA	300	3.92351	0.104259	Yes
row_20	Rrad	NA	301	3.92236	0.109116	Yes
row_21	Dkk3	NA	322	3.8926	0.113496	Yes
row_22	Igsf10	NA	325	3.88603	0.118264	Yes
row_23	Dpt	NA	328	3.88415	0.12303	Yes
row_24	Errfi1	NA	365	3.81821	0.126965	Yes
row_25	Lsp1	NA	375	3.78898	0.131459	Yes
row_26	Actn1	NA	402	3.73081	0.135506	Yes
row_27	Plek	NA	416	3.69838	0.139799	Yes
row_28	Hpgd	NA	419	3.68772	0.144322	Yes
row_29	Apoe	NA	450	3.64623	0.148176	Yes
row_30	Pmp22	NA	464	3.6221	0.152375	Yes
row_31	Antxr2	NA	470	3.59109	0.156712	Yes
row_32	Entpd1	NA	475	3.5842	0.161063	Yes
row_33	Rgs2	NA	506	3.53597	0.16478	Yes
row_34	Ltb	NA	510	3.53096	0.169087	Yes
row_35	Basp1	NA	520	3.50546	0.17323	Yes
row_36	Gem	NA	543	3.46062	0.17703	Yes
row_37	Hoxa9	NA	567	3.4147	0.180752	Yes
row_38	Stbd1	NA	570	3.4022	0.184921	Yes
row_39	Plxdc2	NA	604	3.35234	0.188345	Yes
row_40	Sesn1	NA	607	3.3488	0.192448	Yes
row_41	Mitf	NA	659	3.28213	0.195389	Yes
row_42	Dapp1	NA	696	3.22704	0.198592	Yes
row_43	Tnc	NA	701	3.21266	0.202482	Yes
row_44	Gpr65	NA	713	3.19956	0.206202	Yes
row_45	Hcar2	NA	727	3.16892	0.20984	Yes
row_46	Epha7	NA	740	3.14926	0.213475	Yes
row_47	Lmo2	NA	769	3.1059	0.216704	Yes
row_48	Rgs18	NA	776	3.10064	0.220412	Yes
row_49	Tes	NA	788	3.08331	0.223988	Yes
row_50	Prkcb	NA	790	3.08052	0.22778	Yes
row_51	Ptgs2	NA	808	3.05913	0.231194	Yes
row_52	Apobr	NA	814	3.05385	0.234866	Yes
row_53	Cd34	NA	852	2.9904	0.237754	Yes
row_54	Mgst1	NA	855	2.98584	0.241407	Yes
row_55	Hspb8	NA	859	2.98095	0.245032	Yes
row_56	Glis2	NA	864	2.97328	0.248626	Yes
row_57	Gja1	NA	867	2.97071	0.252261	Yes
row_58	Timp3	NA	872	2.96276	0.255842	Yes
row_59	Cnn3	NA	879	2.95642	0.259371	Yes
row_60	Ptprk	NA	888	2.94268	0.262839	Yes
row_61	Gngt2	NA	910	2.90422	0.265972	Yes
row_62	Pbx1	NA	924	2.88856	0.269263	Yes
row_63	Sorcs2	NA	931	2.88356	0.272702	Yes
row_64	Dab2	NA	934	2.87686	0.27622	Yes
row_65	Pls3	NA	936	2.87191	0.279755	Yes
row_66	Klf2	NA	949	2.85283	0.283023	Yes
row_67	Eya2	NA	986	2.80662	0.285705	Yes
row_68	Synpo	NA	987	2.80588	0.28918	Yes
row_69	Lamb1	NA	993	2.80321	0.292541	Yes
row_70	Igfbp3	NA	1004	2.78751	0.295773	Yes
row_71	Rbp1	NA	1036	2.74257	0.298486	Yes
row_72	Mfng	NA	1038	2.73985	0.301857	Yes
row_73	Lrp4	NA	1040	2.73889	0.305227	Yes
row_74	Chrnb1	NA	1044	2.73326	0.308545	Yes
row_75	Wdr78	NA	1086	2.67652	0.310956	Yes
row_76	Ptger4	NA	1094	2.66904	0.314107	Yes
row_77	Rai14	NA	1143	2.61181	0.316284	Yes
row_78	Traf1	NA	1155	2.5909	0.31925	Yes
row_79	Pfn2	NA	1290	2.46909	0.319355	Yes
row_80	Sdc1	NA	1293	2.46757	0.322366	Yes
row_81	Cnn2	NA	1305	2.45409	0.325163	Yes
row_82	Ccl7	NA	1309	2.45051	0.328131	Yes
row_83	Msn	NA	1337	2.42701	0.330542	Yes
row_84	Pxdn	NA	1360	2.40767	0.333039	Yes
row_85	Pmepa1	NA	1417	2.34255	0.334706	Yes
row_86	Vnn1	NA	1421	2.34156	0.337539	Yes
row_87	Rab20	NA	1447	2.31448	0.339854	Yes
row_88	Frmd6	NA	1466	2.29084	0.342295	Yes
row_89	Mdfic	NA	1468	2.28888	0.345107	Yes
row_90	Ak1	NA	1474	2.27506	0.347814	Yes
row_91	Cdh2	NA	1476	2.27295	0.350607	Yes
row_92	Pcdhb15	NA	1483	2.26216	0.353276	Yes
row_93	Ncam1	NA	1517	2.22629	0.355306	Yes
row_94	Hlx	NA	1540	2.21067	0.357559	Yes
row_95	Casp12	NA	1552	2.20278	0.360044	Yes
row_96	Cald1	NA	1578	2.17939	0.362192	Yes
row_97	Emp1	NA	1597	2.16894	0.364481	Yes
row_98	Fbln2	NA	1610	2.15537	0.366886	Yes
row_99	Nid1	NA	1695	2.09292	0.367627	Yes
row_100	Paqr7	NA	1706	2.07996	0.369982	Yes
row_101	Gch1	NA	1718	2.0725	0.372306	Yes
row_102	Zfp90	NA	1739	2.05444	0.37441	Yes
row_103	Nfix	NA	1762	2.03282	0.376442	Yes
row_104	Mcoln2	NA	1780	2.01712	0.378566	Yes
row_105	Grem1	NA	1860	1.95015	0.37924	Yes
row_106	Myl9	NA	1864	1.94849	0.381586	Yes
row_107	Cd40	NA	1909	1.92034	0.382995	Yes
row_108	Hdac11	NA	1936	1.89953	0.384774	Yes
row_109	Ski	NA	1981	1.86786	0.386118	Yes
row_110	Lpar3	NA	1987	1.86412	0.388316	Yes
row_111	Nupr1	NA	2016	1.84492	0.389984	Yes
row_112	Tagln	NA	2054	1.81394	0.391415	Yes
row_113	Crip1	NA	2068	1.80557	0.393364	Yes
row_114	Pqlc3	NA	2074	1.80402	0.395488	Yes
row_115	Ahrr	NA	2096	1.78704	0.397238	Yes
row_116	Ell2	NA	2140	1.75723	0.398467	Yes
row_117	Id4	NA	2183	1.73223	0.399686	Yes
row_118	Tpm1	NA	2189	1.73165	0.401721	Yes
row_119	Sparc	NA	2214	1.71837	0.40332	Yes
row_120	Rilpl1	NA	2271	1.69764	0.404188	Yes
row_121	Lst1	NA	2303	1.68447	0.405591	Yes
row_122	Fzd2	NA	2312	1.67959	0.407494	Yes
row_123	Mrpl52	NA	2325	1.67053	0.409299	Yes
row_124	Stac	NA	2354	1.66647	0.410745	Yes
row_125	Arhgap4	NA	2359	1.66117	0.412714	Yes
row_126	Nbea	NA	2363	1.65985	0.414704	Yes
row_127	Zfpm1	NA	2375	1.65364	0.416509	Yes
row_128	Jak1	NA	2383	1.64654	0.418394	Yes
row_129	Tek	NA	2384	1.64557	0.420432	Yes
row_130	Cited2	NA	2392	1.63928	0.422307	Yes
row_131	Csf2	NA	2393	1.63759	0.424335	Yes
row_132	Prkacb	NA	2424	1.61395	0.425673	Yes
row_133	Serpinh1	NA	2495	1.57688	0.426083	Yes
row_134	Gria3	NA	2500	1.57335	0.427943	Yes
row_135	Flt3	NA	2547	1.55076	0.42885	Yes
row_136	Cebpd	NA	2605	1.51388	0.429469	Yes
row_137	Foxp1	NA	2606	1.51343	0.431343	Yes
row_138	Postn	NA	2622	1.50387	0.432875	Yes
row_139	Cav1	NA	2624	1.50307	0.434714	Yes
row_140	Casp4	NA	2769	1.43332	0.433316	Yes
row_141	Lamc1	NA	2810	1.40582	0.434175	Yes
row_142	Plk2	NA	2823	1.39841	0.435642	Yes
row_143	Bach1	NA	2835	1.39223	0.437124	Yes
row_144	Ncr1	NA	2849	1.38579	0.438554	Yes
row_145	Il15	NA	2865	1.37703	0.439928	Yes
row_146	Bhlhe40	NA	2874	1.37463	0.441454	Yes
row_147	Mprip	NA	2909	1.36111	0.442391	Yes
row_148	Gnaq	NA	2949	1.34478	0.443197	Yes
row_149	Rhou	NA	3034	1.30394	0.44296	Yes
row_150	Evl	NA	3073	1.28406	0.443713	Yes
row_151	Flnb	NA	3101	1.27091	0.444692	Yes
row_152	Ttc28	NA	3162	1.24843	0.444916	Yes
row_153	Plxna2	NA	3179	1.24027	0.446099	Yes
row_154	Ctsz	NA	3222	1.22825	0.446695	Yes
row_155	Nfkbia	NA	3243	1.22305	0.447768	Yes
row_156	Tgm2	NA	3249	1.22067	0.44917	Yes
row_157	Ptn	NA	3263	1.21572	0.450389	Yes
row_158	Abcg2	NA	3280	1.20556	0.451529	Yes
row_159	Marcks	NA	3299	1.19812	0.452616	Yes
row_160	Fntb	NA	3305	1.19542	0.453986	Yes
row_161	Abl1	NA	3323	1.18835	0.455083	Yes
row_162	Itgae	NA	3341	1.18018	0.45617	Yes
row_163	Stat4	NA	3351	1.17715	0.45743	Yes
row_164	Smad7	NA	3405	1.16096	0.457699	Yes
row_165	Fn1	NA	3493	1.12938	0.457181	Yes
row_166	Aktip	NA	3538	1.11417	0.457591	Yes
row_167	Bdnf	NA	3600	1.08999	0.457597	Yes
row_168	Lats2	NA	3601	1.08979	0.458946	Yes
row_169	Ramp3	NA	3632	1.07814	0.45962	Yes
row_170	Arhgef10	NA	3644	1.07448	0.460708	Yes
row_171	Cxcl2	NA	3657	1.06876	0.461767	Yes
row_172	Rhob	NA	3684	1.05876	0.462506	Yes
row_173	Procr	NA	3807	1.02802	0.46109	Yes
row_174	Alcam	NA	3835	1.01784	0.461756	Yes
row_175	Clk1	NA	3866	1.00571	0.46234	Yes
row_176	Clic4	NA	3869	1.00446	0.46354	Yes
row_177	Mycn	NA	3914	0.987081	0.463793	Yes
row_178	Lrrfip1	NA	3999	0.965291	0.463137	Yes
row_179	Thbs4	NA	4049	0.955452	0.46324	Yes
row_180	Mfge8	NA	4071	0.948369	0.463952	Yes
row_181	Arhgef5	NA	4087	0.945705	0.464793	Yes
row_182	Stk10	NA	4109	0.938624	0.465492	Yes
row_183	Icam1	NA	4195	0.914308	0.464751	No
row_184	Sardh	NA	4316	0.881096	0.463198	No
row_185	Muc4	NA	4371	0.866025	0.46308	No
row_186	Pkia	NA	5137	0.756733	0.44716	No
row_187	Ptger3	NA	5229	0.734809	0.446064	No
row_188	Tk2	NA	5282	0.726636	0.445818	No
row_189	Pkd2	NA	5292	0.725028	0.446518	No
row_190	Myadm	NA	5367	0.703449	0.445758	No
row_191	Trim47	NA	5379	0.701739	0.446385	No
row_192	Dnajb4	NA	5403	0.690506	0.446733	No
row_193	Klf10	NA	5418	0.68617	0.447274	No
row_194	Zbtb20	NA	5432	0.683745	0.447834	No
row_195	Rfesd	NA	5542	0.659824	0.446249	No
row_196	Ptpn12	NA	5612	0.644251	0.445527	No
row_197	Mpdz	NA	5665	0.631569	0.445163	No
row_198	Inhbb	NA	5780	0.597938	0.443391	No
row_199	Zfp1	NA	5827	0.586408	0.443104	No
row_200	Adcy6	NA	5916	0.572664	0.441874	No
row_201	Nab2	NA	5983	0.55683	0.441109	No
row_202	Cish	NA	5994	0.555252	0.441576	No
row_203	Nid2	NA	6002	0.554196	0.442108	No
row_204	Cd27	NA	6038	0.546879	0.442014	No
row_205	Dbndd2	NA	6042	0.545911	0.442624	No
row_206	Klf4	NA	6080	0.539779	0.442477	No
row_207	Gata2	NA	6300	0.51237	0.438286	No
row_208	Ifng	NA	6388	0.494254	0.43698	No
row_209	Cd200	NA	6693	0.483166	0.43088	No
row_210	Rrbp1	NA	6717	0.476969	0.430963	No
row_211	Fermt2	NA	6742	0.474934	0.431023	No
row_212	Igfbp7	NA	6743	0.474927	0.431611	No
row_213	Ccl3	NA	6902	0.442927	0.428678	No
row_214	Ccl5	NA	6914	0.44078	0.428981	No
row_215	Prdm5	NA	6919	0.439756	0.429437	No
row_216	Sorl1	NA	7946	0.42366	0.407353	No
row_217	Sgce	NA	8033	0.411971	0.405967	No
row_218	Sfrp1	NA	8131	0.388851	0.404311	No
row_219	Selp	NA	8406	0.333333	0.398686	No
row_220	Vdr	NA	8436	0.32807	0.398453	No
row_221	Usp2	NA	8456	0.325709	0.398438	No
row_222	Pdgfa	NA	8483	0.318282	0.398259	No
row_223	Capn2	NA	8513	0.311143	0.398006	No
row_224	Adcy9	NA	8546	0.304245	0.397677	No
row_225	Eng	NA	8806	0.257594	0.392289	No
row_226	Pbxip1	NA	8897	0.237641	0.3906	No
row_227	Ank3	NA	8979	0.216996	0.389083	No
row_228	Il18	NA	9114	0.194615	0.386371	No
row_229	Spic	NA	9312	0.162382	0.382231	No
row_230	Pbx3	NA	9467	0.141535	0.379013	No
row_231	Gata3	NA	9574	0.117805	0.376823	No
row_232	Ly75	NA	9608	0.112031	0.376235	No
row_233	Gkap1	NA	9633	0.105948	0.375837	No
row_234	Sertad1	NA	9671	0.0995258	0.375145	No
row_235	Emb	NA	9730	0.0884842	0.373976	No
row_236	Senp6	NA	9914	0.0529661	0.370009	No
row_237	Rcan3	NA	9942	0.046799	0.369472	No
row_238	Relb	NA	9971	0.0417485	0.368907	No
row_239	Magi2	NA	9976	0.040418	0.368869	No
row_240	Aoc3	NA	9992	0.0357813	0.368582	No
row_241	Acox1	NA	10047	0.0267629	0.367426	No
row_242	Dnajb2	NA	10071	0.0203134	0.366944	No
row_243	Spon1	NA	10073	0.0199832	0.366947	No
row_244	App	NA	10102	0.0113195	0.366344	No
row_245	Fkbp7	NA	10116	0.00803726	0.366067	No
row_246	Fkbp9	NA	10126	0.00664064	0.365877	No
row_247	Rras	NA	10140	0.00395726	0.365595	No
row_248	Ehf	NA	21075	0	0.124647	No
row_249	Pth	NA	24912	0	0.0401144	No
row_250	Nkx2-3	NA	28061	0	-0.0292569	No
row_251	Nkx3-1	NA	28572	0	-0.0404956	No
row_252	Foxn1	NA	29329	0	-0.0571553	No
row_253	Hoxc4	NA	30738	0	-0.0881828	No
row_254	Pigr	NA	32228	0	-0.120995	No
row_255	Phtf2	NA	33233	-0.0083682	-0.14311	No
row_256	Dusp4	NA	33255	-0.0157357	-0.143553	No
row_257	Reep3	NA	33291	-0.0221115	-0.144297	No
row_258	Smad1	NA	33524	-0.0748183	-0.149317	No
row_259	Nicn1	NA	33637	-0.0925247	-0.15167	No
row_260	Myoc	NA	33712	-0.102263	-0.153174	No
row_261	Marcksl1	NA	33763	-0.110357	-0.15414	No
row_262	Rasd1	NA	33795	-0.11547	-0.15468	No
row_263	Zfp30	NA	33978	-0.144126	-0.158512	No
row_264	Tspan6	NA	34010	-0.14495	-0.159016	No
row_265	Hoxa2	NA	34106	-0.162274	-0.160908	No
row_266	Grid1	NA	34107	-0.162382	-0.160707	No
row_267	Kcnma1	NA	34180	-0.174688	-0.162077	No
row_268	Barx2	NA	34224	-0.184714	-0.162796	No
row_269	Casq2	NA	34404	-0.200073	-0.166493	No
row_270	Adm	NA	34459	-0.210769	-0.167422	No
row_271	Ptpn21	NA	34483	-0.212081	-0.167666	No
row_272	Pygm	NA	34574	-0.228421	-0.169367	No
row_273	Id2	NA	34825	-0.265346	-0.174547	No
row_274	Klf6	NA	34885	-0.277335	-0.175504	No
row_275	Tchp	NA	34896	-0.279649	-0.175378	No
row_276	Pdlim3	NA	34948	-0.288675	-0.176144	No
row_277	Dock7	NA	35039	-0.289426	-0.177769	No
row_278	Serpine1	NA	35058	-0.291441	-0.177805	No
row_279	Muc13	NA	35197	-0.317889	-0.180452	No
row_280	Il6	NA	35199	-0.317947	-0.180081	No
row_281	Ampd3	NA	35233	-0.324909	-0.180405	No
row_282	Gatm	NA	35241	-0.326226	-0.180156	No
row_283	Cep170	NA	35331	-0.340925	-0.181695	No
row_284	Zmynd11	NA	35343	-0.34184	-0.181514	No
row_285	Klrg1	NA	35406	-0.347757	-0.182449	No
row_286	Socs2	NA	35415	-0.34918	-0.182193	No
row_287	Dnajb9	NA	35538	-0.371301	-0.184422	No
row_288	Nacc2	NA	35686	-0.393392	-0.187174	No
row_289	Ndn	NA	35697	-0.395151	-0.186905	No
row_290	Dlc1	NA	35707	-0.396719	-0.186612	No
row_291	Mllt3	NA	35789	-0.406724	-0.187894	No
row_292	Ttpa	NA	35850	-0.416396	-0.1887	No
row_293	Gnrhr	NA	36102	-0.428807	-0.1937	No
row_294	Agtr2	NA	36286	-0.428807	-0.197202	No
row_295	Rest	NA	36653	-0.433256	-0.204731	No
row_296	Junb	NA	36684	-0.438315	-0.204849	No
row_297	Epha5	NA	36722	-0.446581	-0.205111	No
row_298	Tgif2	NA	36753	-0.451127	-0.205214	No
row_299	Trpc6	NA	36783	-0.456228	-0.205288	No
row_300	Elovl5	NA	36801	-0.459485	-0.205094	No
row_301	Foxa1	NA	37459	-0.496539	-0.218957	No
row_302	Gabrg1	NA	37566	-0.513429	-0.220657	No
row_303	Gabrr1	NA	37657	-0.517585	-0.221999	No
row_304	Pdrg1	NA	38059	-0.536875	-0.230171	No
row_305	Rai1	NA	38158	-0.54028	-0.231662	No
row_306	Per1	NA	38315	-0.553825	-0.234413	No
row_307	Sirt3	NA	38370	-0.559977	-0.23491	No
row_308	Tekt2	NA	38402	-0.562737	-0.234896	No
row_309	Cand2	NA	38417	-0.564645	-0.234506	No
row_310	Ktn1	NA	38688	-0.614905	-0.239694	No
row_311	Lgalsl	NA	38873	-0.645796	-0.242949	No
row_312	Zmym4	NA	39029	-0.671723	-0.245533	No
row_313	Glra3	NA	39202	-0.702802	-0.248453	No
row_314	Esam	NA	39218	-0.704587	-0.247911	No
row_315	Gabra3	NA	39239	-0.708895	-0.247474	No
row_316	Scg5	NA	39280	-0.716801	-0.247467	No
row_317	Nckap1	NA	39367	-0.729309	-0.248459	No
row_318	Tpst1	NA	39619	-0.769933	-0.253037	No
row_319	Armcx2	NA	39621	-0.770171	-0.252105	No
row_320	Flot1	NA	39761	-0.789015	-0.254191	No
row_321	Iqch	NA	39818	-0.803848	-0.25443	No
row_322	Ifitm3	NA	39866	-0.814217	-0.254457	No
row_323	Cbx4	NA	39897	-0.818792	-0.254105	No
row_324	Tesk1	NA	39914	-0.821726	-0.25344	No
row_325	Tmbim1	NA	39930	-0.82482	-0.252749	No
row_326	Kcna2	NA	39933	-0.82522	-0.251771	No
row_327	Invs	NA	40103	-0.840214	-0.254455	No
row_328	Ndrg2	NA	40139	-0.845454	-0.254179	No
row_329	Socs3	NA	40149	-0.848108	-0.253327	No
row_330	Kcna1	NA	40222	-0.857614	-0.253852	No
row_331	Smarca2	NA	40266	-0.860815	-0.253733	No
row_332	Dtd1	NA	40292	-0.865257	-0.253213	No
row_333	Tal1	NA	40322	-0.869318	-0.252775	No
row_334	Trim32	NA	40342	-0.872848	-0.252113	No
row_335	Atf3	NA	40425	-0.892019	-0.252815	No
row_336	Pck2	NA	40436	-0.89409	-0.251928	No
row_337	Gabbr1	NA	40542	-0.913453	-0.253111	No
row_338	Cmtm8	NA	40570	-0.919046	-0.252568	No
row_339	Egr2	NA	40699	-0.947497	-0.254215	No
row_340	Tagln3	NA	40735	-0.954216	-0.253805	No
row_341	Hspa2	NA	40738	-0.954498	-0.252667	No
row_342	Rgs5	NA	40763	-0.95906	-0.252008	No
row_343	Dbp	NA	40769	-0.959703	-0.25093	No
row_344	Hlf	NA	40856	-0.976317	-0.251616	No
row_345	Snx10	NA	40908	-0.98405	-0.251521	No
row_346	Astn1	NA	40943	-0.98833	-0.251047	No
row_347	Rgs4	NA	41014	-1.00337	-0.251347	No
row_348	Gsx1	NA	41121	-1.02462	-0.252414	No
row_349	Ick	NA	41157	-1.03264	-0.251906	No
row_350	Hoxa10	NA	41231	-1.04721	-0.252218	No
row_351	Elovl6	NA	41340	-1.07048	-0.253272	No
row_352	Rab34	NA	41370	-1.07948	-0.252575	No
row_353	Abhd8	NA	41401	-1.0865	-0.25189	No
row_354	Hoxa3	NA	41443	-1.09713	-0.251435	No
row_355	Tac1	NA	41490	-1.10854	-0.251076	No
row_356	Gnb5	NA	41505	-1.11154	-0.250008	No
row_357	Matn2	NA	41552	-1.1209	-0.249634	No
row_358	Lysmd3	NA	41582	-1.12624	-0.248878	No
row_359	Fgf17	NA	41598	-1.12824	-0.247811	No
row_360	Zdbf2	NA	41672	-1.14592	-0.248001	No
row_361	Vwf	NA	41744	-1.15777	-0.248132	No
row_362	Gria2	NA	41821	-1.17773	-0.248348	No
row_363	Slurp1	NA	41856	-1.18685	-0.247628	No
row_364	Esyt3	NA	41894	-1.19747	-0.24696	No
row_365	Tie1	NA	41921	-1.2029	-0.246043	No
row_366	Sik3	NA	42014	-1.22968	-0.246548	No
row_367	Sytl4	NA	42045	-1.23561	-0.245679	No
row_368	Adarb1	NA	42056	-1.2387	-0.244365	No
row_369	Stmn3	NA	42088	-1.24797	-0.243503	No
row_370	Phf13	NA	42091	-1.24847	-0.242001	No
row_371	Txndc16	NA	42154	-1.26764	-0.241797	No
row_372	Kcnd2	NA	42190	-1.28106	-0.240982	No
row_373	Dynll2	NA	42196	-1.28415	-0.239502	No
row_374	Mpzl1	NA	42222	-1.28949	-0.238456	No
row_375	Phc1	NA	42340	-1.31873	-0.239402	No
row_376	Cebpb	NA	42502	-1.36174	-0.241263	No
row_377	Homer2	NA	42569	-1.3814	-0.241007	No
row_378	Sash1	NA	42781	-1.4507	-0.24386	No
row_379	Eif1	NA	42784	-1.45148	-0.242107	No
row_380	Aff4	NA	42823	-1.46427	-0.241131	No
row_381	Jun	NA	42849	-1.47156	-0.239859	No
row_382	Rabep1	NA	42870	-1.48055	-0.238467	No
row_383	Phlda2	NA	42875	-1.48193	-0.23672	No
row_384	Cers4	NA	42883	-1.48375	-0.235036	No
row_385	Thsd1	NA	42929	-1.50139	-0.234169	No
row_386	Fosb	NA	42982	-1.52444	-0.233427	No
row_387	Padi4	NA	43076	-1.54874	-0.233558	No
row_388	Grik1	NA	43104	-1.55878	-0.232223	No
row_389	Ifit1	NA	43170	-1.58276	-0.231695	No
row_390	Mpl	NA	43178	-1.58468	-0.229887	No
row_391	Clca1	NA	43200	-1.59153	-0.228379	No
row_392	Btg2	NA	43276	-1.62203	-0.228023	No
row_393	Vldlr	NA	43286	-1.62439	-0.22621	No
row_394	Zmym6	NA	43316	-1.63634	-0.224823	No
row_395	Maged1	NA	43473	-1.69846	-0.226157	No
row_396	Nfib	NA	43522	-1.71966	-0.225085	No
row_397	Prkcq	NA	43537	-1.72379	-0.223259	No
row_398	Bag3	NA	43544	-1.72537	-0.221255	No
row_399	Msi2	NA	43555	-1.73244	-0.21933	No
row_400	Trim44	NA	43563	-1.73741	-0.217332	No
row_401	Krba1	NA	43641	-1.77546	-0.216831	No
row_402	Irf7	NA	43673	-1.79037	-0.215297	No
row_403	Tbr1	NA	43688	-1.79838	-0.213378	No
row_404	Kazald1	NA	43710	-1.80983	-0.2116	No
row_405	Enah	NA	43866	-1.88303	-0.212683	No
row_406	Hoxa5	NA	43881	-1.8892	-0.210652	No
row_407	Ifih1	NA	43901	-1.89661	-0.208722	No
row_408	Ephb4	NA	43902	-1.89688	-0.206373	No
row_409	Stxbp1	NA	43924	-1.90651	-0.204475	No
row_410	Aldoc	NA	44001	-1.95381	-0.20373	No
row_411	Ccnd1	NA	44063	-1.98996	-0.20261	No
row_412	Sox4	NA	44073	-1.99891	-0.200333	No
row_413	Ifi44	NA	44117	-2.02565	-0.198772	No
row_414	Caprin2	NA	44139	-2.03679	-0.196713	No
row_415	Klk8	NA	44203	-2.07913	-0.195526	No
row_416	Prkce	NA	44232	-2.09975	-0.193543	No
row_417	Map7	NA	44265	-2.11971	-0.191623	No
row_418	Ier3	NA	44275	-2.12692	-0.189188	No
row_419	Gabarapl1	NA	44311	-2.15105	-0.187295	No
row_420	Kcnk2	NA	44341	-2.17574	-0.18524	No
row_421	Zkscan1	NA	44417	-2.22835	-0.184133	No
row_422	Fyn	NA	44421	-2.22961	-0.181438	No
row_423	Yes1	NA	44422	-2.23079	-0.178676	No
row_424	Ryr2	NA	44449	-2.24723	-0.176466	No
row_425	Cntn1	NA	44455	-2.24991	-0.17379	No
row_426	Dlg3	NA	44511	-2.2917	-0.172164	No
row_427	Foxc1	NA	44525	-2.29978	-0.169602	No
row_428	Foxq1	NA	44528	-2.30155	-0.166796	No
row_429	Arhgap32	NA	44537	-2.31161	-0.16411	No
row_430	Plekha5	NA	44544	-2.31687	-0.161373	No
row_431	Kit	NA	44551	-2.32308	-0.158629	No
row_432	Jund	NA	44563	-2.33394	-0.155981	No
row_433	Nipsnap1	NA	44611	-2.37262	-0.154078	No
row_434	Dgka	NA	44672	-2.42839	-0.152393	No
row_435	Myh3	NA	44689	-2.44359	-0.14972	No
row_436	Tle1	NA	44770	-2.5048	-0.148381	No
row_437	Nedd9	NA	44789	-2.51906	-0.145658	No
row_438	Dusp2	NA	44810	-2.54168	-0.142951	No
row_439	Gsta4	NA	44824	-2.55034	-0.140079	No
row_440	F3	NA	44829	-2.55261	-0.137007	No
row_441	Ddit3	NA	44845	-2.57951	-0.134143	No
row_442	Tnfaip6	NA	44856	-2.59235	-0.131153	No
row_443	Arhgap35	NA	44874	-2.60725	-0.128299	No
row_444	Ddit4	NA	44917	-2.65799	-0.125933	No
row_445	Mmp17	NA	44972	-2.72811	-0.123744	No
row_446	Fos	NA	45049	-2.82486	-0.121921	No
row_447	Meis1	NA	45059	-2.83533	-0.118608	No
row_448	Phlpp1	NA	45091	-2.86455	-0.115744	No
row_449	Pnrc1	NA	45099	-2.87471	-0.112338	No
row_450	Ugdh	NA	45103	-2.88289	-0.108834	No
row_451	Etnk1	NA	45116	-2.90326	-0.105503	No
row_452	Id1	NA	45130	-2.92728	-0.102165	No
row_453	Gstk1	NA	45149	-2.96221	-0.0988931	No
row_454	Ccl11	NA	45159	-2.97708	-0.0954047	No
row_455	Tob1	NA	45192	-3.04033	-0.0923449	No
row_456	Irf6	NA	45254	-3.17572	-0.0897564	No
row_457	Snx30	NA	45285	-3.25688	-0.0863843	No
row_458	Dusp8	NA	45296	-3.27841	-0.0825448	No
row_459	Eps8	NA	45441	-3.60949	-0.0812482	No
row_460	Gpx7	NA	45477	-3.69185	-0.0774476	No
row_461	Adamts1	NA	45506	-3.80039	-0.0733584	No
row_462	Trib3	NA	45551	-3.94328	-0.0694448	No
row_463	Itih5	NA	45555	-3.95185	-0.0646171	No
row_464	Arhgap6	NA	45585	-4.11514	-0.0601601	No
row_465	Phlda1	NA	45681	-4.49703	-0.0566846	No
row_466	Pclo	NA	45719	-4.62705	-0.05177	No
row_467	Tinagl1	NA	45728	-4.66267	-0.0461722	No
row_468	Moxd1	NA	45767	-4.76822	-0.0411049	No
row_469	Nrcam	NA	45776	-4.79772	-0.0353398	No
row_470	Bex1	NA	45825	-4.93364	-0.030288	No
row_471	Sox6	NA	45829	-4.95456	-0.0242185	No
row_472	Foxa3	NA	45833	-4.96212	-0.0181397	No
row_473	Bex4	NA	45841	-4.9805	-0.0121263	No
row_474	Reln	NA	45851	-4.9925	-0.0061421	No
row_475	Gjc3	NA	45852	-4.99527	4.38499e-05	No
