## Supplementary material for "KR158 spheres harboring slow-cycling cells recapitulate GBM features in an immunocompetent system": Table4

### Sheet: ECMRECEPTORINTERACTION
Kluc_T vs GL261
NAME	SYMBOL	TITLE	RANK IN GENE LIST	RANK METRIC SCORE	RUNNING ES	CORE ENRICHMENT
row_0	Col14a1	NA	50	4.70353	0.0389955	Yes
row_1	Col6a2	NA	55	4.68488	0.0788363	Yes
row_2	Col1a1	NA	81	4.57625	0.117293	Yes
row_3	Col5a2	NA	84	4.55283	0.156052	Yes
row_4	Col6a1	NA	98	4.49245	0.194056	Yes
row_5	Itga7	NA	108	4.4576	0.231851	Yes
row_6	Col1a2	NA	280	3.97006	0.261954	Yes
row_7	Itga3	NA	447	3.64949	0.289433	Yes
row_8	Lamb3	NA	457	3.63946	0.320255	Yes
row_9	Itgb2	NA	531	3.48862	0.348394	Yes
row_10	Lamc2	NA	582	3.38799	0.376178	Yes
row_11	Lamb1	NA	993	2.80321	0.391118	Yes
row_12	Itga11	NA	1027	2.76001	0.413921	Yes
row_13	Col6a3	NA	1083	2.68276	0.435584	Yes
row_14	Col12a1	NA	1152	2.60394	0.456293	Yes
row_15	Nid1	NA	1695	2.09292	0.462298	Yes
row_16	Lama5	NA	1796	2.00498	0.477203	Yes
row_17	Itgb1	NA	1899	1.92462	0.491379	Yes
row_18	Itgb3	NA	1939	1.89778	0.506702	Yes
row_19	Itga10	NA	2057	1.81273	0.519597	Yes
row_20	Itga9	NA	2128	1.76238	0.533089	Yes
row_21	Lamb2	NA	2488	1.58225	0.538737	Yes
row_22	Lamc1	NA	2810	1.40582	0.543711	Yes
row_23	Col4a1	NA	3007	1.3163	0.550651	Yes
row_24	Itga2	NA	3163	1.24784	0.557902	Yes
row_25	Col4a2	NA	3166	1.24621	0.56848	Yes
row_26	Lama3	NA	3303	1.19659	0.575709	Yes
row_27	Fn1	NA	3493	1.12938	0.581208	Yes
row_28	Col4a4	NA	4865	0.826528	0.558323	No
row_29	Col4a5	NA	4943	0.80343	0.563489	No
row_30	Nid2	NA	6002	0.554196	0.545116	No
row_31	Itga2b	NA	6900	0.444915	0.529325	No
row_32	Itga4	NA	34397	-0.19873	-0.0692385	No
row_33	Itgb8	NA	37873	-0.527911	-0.140601	No
row_34	Lama4	NA	39769	-0.790872	-0.17523	No
row_35	Col18a1	NA	40280	-0.862927	-0.179009	No
row_36	Col19a1	NA	40357	-0.876585	-0.173197	No
row_37	Col20a1	NA	43493	-1.70717	-0.227087	No
row_38	Itgb4	NA	43977	-1.94211	-0.221079	No
row_39	Itga1	NA	44803	-2.53569	-0.217478	No
row_40	Col15a1	NA	44942	-2.68614	-0.197597	No
row_41	Itgb6	NA	45014	-2.78063	-0.175449	No
row_42	Col16a1	NA	45054	-2.83071	-0.152175	No
row_43	Itga8	NA	45271	-3.21853	-0.129459	No
row_44	Col9a1	NA	45318	-3.32311	-0.102142	No
row_45	Col11a1	NA	45368	-3.42694	-0.0740042	No
row_46	Col9a3	NA	45824	-4.93242	-0.0418994	No
row_47	Col9a2	NA	45850	-4.99046	8.72927e-05	No
