## Supplementary material for "KR158 spheres harboring slow-cycling cells recapitulate GBM features in an immunocompetent system": Table5

### Sheet: SCCSIGNATUREUPRGBM
Kluc_T vs GL261
NAME	SYMBOL	TITLE	RANK IN GENE LIST	RANK METRIC SCORE	RUNNING ES	CORE ENRICHMENT
row_0	Anxa3	NA	91	4.53952	0.0612303	Yes
row_1	Bdkrb1	NA	92	4.53404	0.12437	Yes
row_2	Mrc1	NA	103	4.46681	0.186356	Yes
row_3	Slit2	NA	140	4.35031	0.246152	Yes
row_4	Thbs1	NA	175	4.24413	0.304513	Yes
row_5	Plau	NA	275	3.98253	0.357812	Yes
row_6	Inhba	NA	392	3.75145	0.407522	Yes
row_7	Slit3	NA	671	3.26674	0.446946	Yes
row_8	Ptger2	NA	732	3.15641	0.489592	Yes
row_9	Tnip3	NA	768	3.10625	0.532085	Yes
row_10	Ptges	NA	805	3.06445	0.573974	Yes
row_11	Ptgs2	NA	808	3.05913	0.616532	Yes
row_12	Cxcl5	NA	1568	2.1875	0.630428	Yes
row_13	Ptgdr	NA	1652	2.13284	0.658318	Yes
row_14	Crhbp	NA	1905	1.92288	0.679595	Yes
row_15	Wnt11	NA	3353	1.17693	0.664402	Yes
row_16	Krt19	NA	3499	1.12824	0.676949	Yes
row_17	Ass1	NA	3509	1.1259	0.692432	Yes
row_18	Bdnf	NA	3600	1.08999	0.705646	Yes
row_19	Icam1	NA	4195	0.914308	0.705414	No
row_20	Ptger3	NA	5229	0.734809	0.6931	No
row_21	Pln	NA	7203	0.428807	0.656008	No
row_22	Selp	NA	8406	0.333333	0.634414	No
row_23	Vdr	NA	8436	0.32807	0.63835	No
row_24	Ntsr1	NA	8927	0.23094	0.630871	No
row_25	Wnt2	NA	9534	0.126132	0.619401	No
row_26	Ccl20	NA	10173	0	0.605476	No
row_27	Lep	NA	23514	0	0.314311	No
row_28	Pgr	NA	33920	-0.13454	0.0890803	No
row_29	Ptgds	NA	34061	-0.155242	0.0881865	No
row_30	Adm	NA	34459	-0.210769	0.0824565	No
row_31	Il6	NA	35199	-0.317947	0.0707545	No
row_32	Nefh	NA	38848	-0.640513	5.12811e-05	No
row_33	Drd1	NA	39185	-0.700243	0.00246904	No
row_34	Tac1	NA	41490	-1.10854	-0.0323818	No
row_35	Ptpru	NA	43371	-1.65621	-0.0503515	No
row_36	Ptprn	NA	44009	-1.95908	-0.0369732	No
row_37	Sele	NA	44765	-2.50185	-0.0186118	No
row_38	Lbp	NA	45196	-3.04176	0.0143618	No
