## Supplementary material for "KR158 spheres harboring slow-cycling cells recapitulate GBM features in an immunocompetent system": Table6

### Sheet: WONG_ADULT_TISSUE_STEM_MODULE
Total_T vs Kluc_T
NAME	SYMBOL	TITLE	RANK IN GENE LIST	RANK METRIC SCORE	RUNNING ES	CORE ENRICHMENT
row_0	Stmn3	NA	8	4.9863	0.00575761	Yes
row_1	Kcnd2	NA	23	4.98077	0.0113764	Yes
row_2	Ryr2	NA	70	4.96745	0.0162742	Yes
row_3	Zdbf2	NA	104	4.95948	0.021449	Yes
row_4	Cntn1	NA	158	4.94587	0.0261668	Yes
row_5	Kcna2	NA	182	4.94192	0.0315411	Yes
row_6	Scg5	NA	200	4.93684	0.0370415	Yes
row_7	Ndrg2	NA	203	4.93663	0.0428722	Yes
row_8	Kcna1	NA	207	4.93542	0.0486795	Yes
row_9	Tagln3	NA	219	4.93299	0.0543075	Yes
row_10	Bex4	NA	234	4.92944	0.0598652	Yes
row_11	Aldoc	NA	274	4.91674	0.0648569	Yes
row_12	Tac1	NA	284	4.91339	0.0705057	Yes
row_13	Bex1	NA	320	4.9017	0.0755677	Yes
row_14	Grid1	NA	327	4.89944	0.081266	Yes
row_15	Pclo	NA	351	4.89006	0.0865785	Yes
row_16	Gabrg1	NA	466	4.8302	0.0898145	Yes
row_17	Nkx3-1	NA	496	4.81482	0.0949052	Yes
row_18	Magi2	NA	574	4.74234	0.098852	Yes
row_19	Nrcam	NA	597	4.72131	0.103986	Yes
row_20	Hdac11	NA	662	4.66491	0.108127	Yes
row_21	Stxbp1	NA	696	4.64266	0.112925	Yes
row_22	Enah	NA	705	4.63356	0.118262	Yes
row_23	Sox6	NA	728	4.61271	0.123267	Yes
row_24	Ank3	NA	832	4.49722	0.126349	Yes
row_25	Gabbr1	NA	900	4.43321	0.130148	Yes
row_26	Prkce	NA	993	4.31965	0.133261	Yes
row_27	Dusp8	NA	1025	4.28715	0.13768	Yes
row_28	Gsta4	NA	1066	4.24555	0.141851	Yes
row_29	Adarb1	NA	1128	4.17872	0.14548	Yes
row_30	Astn1	NA	1162	4.14305	0.149683	Yes
row_31	Gjc3	NA	1221	4.09129	0.153274	Yes
row_32	Sorl1	NA	1270	4.03214	0.157014	Yes
row_33	Grik1	NA	1272	4.03003	0.161788	Yes
row_34	Map7	NA	1351	3.94627	0.164765	Yes
row_35	Gabarapl1	NA	1420	3.87148	0.167874	Yes
row_36	Kcnma1	NA	1432	3.86438	0.172231	Yes
row_37	Glra3	NA	1433	3.86344	0.176828	Yes
row_38	Dlg3	NA	1491	3.82175	0.18012	Yes
row_39	Dynll2	NA	1516	3.8057	0.18412	Yes
row_40	Itih5	NA	1546	3.7765	0.187975	Yes
row_41	Bdnf	NA	1554	3.76981	0.192307	Yes
row_42	Mmp17	NA	1610	3.71886	0.195521	Yes
row_43	Rgs4	NA	1611	3.71774	0.199945	Yes
row_44	Trim32	NA	1653	3.68855	0.203431	Yes
row_45	Krba1	NA	1684	3.66213	0.207128	Yes
row_46	Adcy9	NA	1701	3.64788	0.211117	Yes
row_47	Gnb5	NA	1707	3.64052	0.215339	Yes
row_48	Pygm	NA	1735	3.61651	0.219048	Yes
row_49	Pkia	NA	1768	3.58146	0.222605	Yes
row_50	Sirt3	NA	1796	3.55349	0.226238	Yes
row_51	Ptn	NA	1800	3.54818	0.230395	Yes
row_52	Nipsnap1	NA	1806	3.54336	0.234501	Yes
row_53	Casq2	NA	1810	3.53174	0.238638	Yes
row_54	F3	NA	1819	3.52023	0.242651	Yes
row_55	Epha7	NA	1857	3.48407	0.245982	Yes
row_56	Epha5	NA	1880	3.46865	0.249625	Yes
row_57	Ttpa	NA	1904	3.44828	0.253222	Yes
row_58	Gabra3	NA	1929	3.43139	0.256776	Yes
row_59	Nicn1	NA	1949	3.42472	0.260433	Yes
row_60	Gsx1	NA	1964	3.41246	0.264186	Yes
row_61	Prkcb	NA	1966	3.40739	0.268219	Yes
row_62	Abhd8	NA	2015	3.35913	0.271158	Yes
row_63	Spon1	NA	2033	3.34406	0.274763	Yes
row_64	Pdlim3	NA	2037	3.34159	0.278674	Yes
row_65	Wdr78	NA	2092	3.30202	0.281413	Yes
row_66	Stac	NA	2160	3.24288	0.283796	Yes
row_67	Foxq1	NA	2211	3.19791	0.2865	Yes
row_68	Hlf	NA	2291	3.13839	0.288494	Yes
row_69	Cers4	NA	2301	3.13351	0.292024	Yes
row_70	Nacc2	NA	2320	3.11511	0.295335	Yes
row_71	Plxna2	NA	2349	3.08351	0.298387	Yes
row_72	Dlc1	NA	2353	3.07964	0.301986	Yes
row_73	Smarca2	NA	2356	3.07831	0.305605	Yes
row_74	Kit	NA	2389	3.04937	0.308529	Yes
row_75	Etnk1	NA	2405	3.03302	0.311808	Yes
row_76	Reln	NA	2415	3.02168	0.315206	Yes
row_77	Nckap1	NA	2432	3.00621	0.31843	Yes
row_78	Vldlr	NA	2477	2.97567	0.321002	Yes
row_79	Dnajb2	NA	2508	2.94268	0.323843	Yes
row_80	Ndn	NA	2524	2.93275	0.327002	Yes
row_81	Tek	NA	2560	2.9	0.329682	Yes
row_82	Gria2	NA	2570	2.89438	0.332928	Yes
row_83	Trpc6	NA	2600	2.87783	0.335714	Yes
row_84	Igfbp5	NA	2601	2.87758	0.339138	Yes
row_85	Rgs5	NA	2639	2.84178	0.341705	Yes
row_86	Tob1	NA	2646	2.83691	0.344949	Yes
row_87	Rasd1	NA	2652	2.83284	0.34821	Yes
row_88	Cd200	NA	2654	2.83045	0.351556	Yes
row_89	Prkacb	NA	2656	2.82822	0.3549	Yes
row_90	Homer2	NA	2662	2.82439	0.358151	Yes
row_91	Prkcq	NA	2669	2.82163	0.361376	Yes
row_92	Phlpp1	NA	2677	2.81674	0.364574	Yes
row_93	Arhgap35	NA	2747	2.76721	0.366347	Yes
row_94	Socs2	NA	2757	2.75788	0.36943	Yes
row_95	Kcnk2	NA	2764	2.75195	0.372573	Yes
row_96	Alcam	NA	2773	2.74464	0.375663	Yes
row_97	Paqr7	NA	2776	2.74391	0.378884	Yes
row_98	Id4	NA	2817	2.71035	0.381228	Yes
row_99	Mpl	NA	2841	2.70136	0.383936	Yes
row_100	Dbndd2	NA	2859	2.68903	0.386761	Yes
row_101	Ak1	NA	2862	2.68662	0.389915	Yes
row_102	Trim44	NA	2927	2.63555	0.391641	Yes
row_103	Nbea	NA	3032	2.56649	0.392403	Yes
row_104	Zfpm1	NA	3040	2.563	0.395299	Yes
row_105	Dkk3	NA	3263	2.48063	0.393359	Yes
row_106	Arhgap32	NA	3275	2.47307	0.396059	Yes
row_107	Gstk1	NA	3349	2.43682	0.397351	Yes
row_108	Gria3	NA	3350	2.43681	0.400251	Yes
row_109	Myh3	NA	3395	2.41269	0.402152	Yes
row_110	Zmym6	NA	3409	2.4032	0.404726	Yes
row_111	Il18	NA	3422	2.39355	0.40731	Yes
row_112	Sik3	NA	3511	2.34393	0.40816	Yes
row_113	Myoc	NA	3516	2.34055	0.410857	Yes
row_114	Phc1	NA	3565	2.32203	0.412563	Yes
row_115	Zmynd11	NA	3601	2.30605	0.414536	Yes
row_116	Aktip	NA	3640	2.2841	0.416416	Yes
row_117	Hspa2	NA	3655	2.27357	0.418813	Yes
row_118	Tnfaip6	NA	3676	2.26488	0.421068	Yes
row_119	Ptprk	NA	3716	2.23963	0.422874	Yes
row_120	Plekha5	NA	3745	2.21728	0.424895	Yes
row_121	Gnaq	NA	3771	2.20769	0.426972	Yes
row_122	Zfp30	NA	3772	2.20762	0.429599	Yes
row_123	Ptger3	NA	3787	2.20245	0.431911	Yes
row_124	Klk8	NA	3837	2.17633	0.433422	Yes
row_125	App	NA	3882	2.14543	0.435005	Yes
row_126	Usp2	NA	3927	2.1403	0.436583	Yes
row_127	Basp1	NA	4017	2.097	0.437117	Yes
row_128	Id2	NA	4020	2.09403	0.439565	Yes
row_129	Tbr1	NA	4022	2.09293	0.442033	Yes
row_130	Esam	NA	4080	2.06422	0.443234	Yes
row_131	Fyn	NA	4148	2.03332	0.444177	Yes
row_132	Maged1	NA	4157	2.02904	0.446415	Yes
row_133	Mycn	NA	4162	2.02616	0.448738	Yes
row_134	Dbp	NA	4184	2.01586	0.450675	Yes
row_135	Barx2	NA	4318	1.95276	0.450068	Yes
row_136	Cxcl14	NA	4345	1.94071	0.451804	Yes
row_137	Rabep1	NA	4350	1.9363	0.45402	Yes
row_138	Thsd1	NA	4411	1.90589	0.454966	Yes
row_139	Lgalsl	NA	4442	1.8949	0.45656	Yes
row_140	Pbx1	NA	4494	1.86983	0.457661	Yes
row_141	Flt3	NA	4641	1.80071	0.456587	Yes
row_142	Rilpl1	NA	4697	1.77081	0.457482	Yes
row_143	Plk2	NA	4752	1.74626	0.45837	Yes
row_144	Dtd1	NA	4760	1.74352	0.460291	Yes
row_145	Zbtb20	NA	4793	1.73062	0.461645	Yes
row_146	Cbx4	NA	4855	1.71587	0.462343	Yes
row_147	Snx30	NA	4920	1.71449	0.462973	Yes
row_148	Fos	NA	4967	1.69266	0.463974	Yes
row_149	Gja1	NA	4978	1.68873	0.465763	Yes
row_150	Tesk1	NA	4990	1.68406	0.467525	Yes
row_151	Arhgef10	NA	5023	1.6706	0.468808	Yes
row_152	Sytl4	NA	5103	1.65196	0.469033	Yes
row_153	Rcan3	NA	5176	1.61901	0.469373	Yes
row_154	Sash1	NA	5197	1.60888	0.470847	Yes
row_155	Irf6	NA	5202	1.608	0.472672	Yes
row_156	Fosb	NA	5300	1.57383	0.472407	Yes
row_157	Flot1	NA	5301	1.57377	0.47428	Yes
row_158	Plxdc2	NA	5303	1.57198	0.476129	Yes
row_159	Kazald1	NA	5318	1.56412	0.477682	Yes
row_160	Mpdz	NA	5329	1.56199	0.47932	Yes
row_161	Acox1	NA	5352	1.55428	0.480685	Yes
row_162	Ampd3	NA	5469	1.51509	0.479932	Yes
row_163	Tle1	NA	5559	1.48035	0.479732	Yes
row_164	Msi2	NA	5662	1.44406	0.479203	Yes
row_165	Agtr2	NA	5821	1.38005	0.477364	Yes
row_166	Thbs4	NA	5825	1.37937	0.478939	Yes
row_167	Zkscan1	NA	5839	1.37499	0.480289	Yes
row_168	Sfrp1	NA	5948	1.34823	0.479513	Yes
row_169	Elovl6	NA	5950	1.34789	0.481095	Yes
row_170	Vwf	NA	5973	1.33889	0.482204	Yes
row_171	Aoc3	NA	5974	1.33849	0.483797	Yes
row_172	Pfn2	NA	6051	1.30039	0.483669	Yes
row_173	Rhob	NA	6059	1.29546	0.485057	Yes
row_174	Aff4	NA	6081	1.28883	0.486128	Yes
row_175	Ramp3	NA	6213	1.24004	0.484717	Yes
row_176	Dnajb4	NA	6227	1.23257	0.485897	Yes
row_177	Ptgs2	NA	6285	1.21923	0.486092	Yes
row_178	Eya2	NA	6336	1.19862	0.486416	Yes
row_179	Nfix	NA	6420	1.17154	0.485982	No
row_180	Lgr5	NA	6584	1.1328	0.483738	No
row_181	Txndc16	NA	6629	1.12319	0.484105	No
row_182	Ehf	NA	6649	1.11565	0.485014	No
row_183	Ncam1	NA	6704	1.10005	0.485133	No
row_184	Fgf17	NA	7068	1.01993	0.478347	No
row_185	Ddit4	NA	7080	1.01721	0.479315	No
row_186	Per1	NA	7082	1.01673	0.480503	No
row_187	Sorcs2	NA	7106	1.00804	0.481196	No
row_188	Nfib	NA	7110	1.00712	0.482328	No
row_189	Ick	NA	7116	1.00639	0.483416	No
row_190	Gabrr1	NA	7162	0.993125	0.483606	No
row_191	Arhgap6	NA	7167	0.992318	0.484699	No
row_192	Tk2	NA	7276	0.973951	0.483478	No
row_193	Armcx2	NA	7307	0.966141	0.483967	No
row_194	Dnajb9	NA	7382	0.957084	0.483475	No
row_195	Cmtm8	NA	7444	0.940342	0.48325	No
row_196	Evl	NA	7458	0.936939	0.484078	No
row_197	Foxp1	NA	7493	0.928413	0.484434	No
row_198	Tie1	NA	7546	0.911009	0.484372	No
row_199	Lrp4	NA	7700	0.872665	0.482039	No
row_200	Rfesd	NA	7719	0.867238	0.482674	No
row_201	Btg2	NA	8089	0.846771	0.475551	No
row_202	Tekt2	NA	8103	0.84243	0.476267	No
row_203	Tal1	NA	8105	0.842173	0.477247	No
row_204	Bhlhe40	NA	8111	0.840044	0.478136	No
row_205	Smad7	NA	8409	0.810003	0.472555	No
row_206	Adamts1	NA	8489	0.789987	0.471755	No
row_207	Grem1	NA	8702	0.758515	0.467985	No
row_208	Ddit3	NA	8786	0.742058	0.467039	No
row_209	Caprin2	NA	8817	0.733207	0.467251	No
row_210	Foxn1	NA	8864	0.73046	0.467107	No
row_211	Fermt2	NA	8953	0.705267	0.466007	No
row_212	Foxc1	NA	9313	0.624493	0.458839	No
row_213	Lpar3	NA	9462	0.581914	0.45627	No
row_214	Rhou	NA	9562	0.566348	0.454762	No
row_215	Egr2	NA	9729	0.534796	0.45174	No
row_216	Mprip	NA	9730	0.534753	0.452377	No
row_217	Elovl5	NA	9738	0.53224	0.452856	No
row_218	Hoxc4	NA	9893	0.517585	0.450078	No
row_219	Zfp1	NA	9992	0.498982	0.448512	No
row_220	Ell2	NA	10486	0.464789	0.438202	No
row_221	Snx10	NA	10510	0.459633	0.438242	No
row_222	Id1	NA	10654	0.43008	0.435602	No
row_223	Foxa3	NA	10896	0.428807	0.430802	No
row_224	Pigr	NA	11189	0.428807	0.424877	No
row_225	Gnrhr	NA	11484	0.428807	0.418909	No
row_226	Jak1	NA	12007	0.414755	0.407899	No
row_227	Zmym4	NA	12106	0.392784	0.406207	No
row_228	Mfge8	NA	12124	0.390062	0.406297	No
row_229	Fhl1	NA	12148	0.385253	0.406248	No
row_230	Rai1	NA	12198	0.377661	0.405618	No
row_231	Esyt3	NA	12292	0.357982	0.403995	No
row_232	Ski	NA	12318	0.351764	0.403862	No
row_233	Jund	NA	12567	0.296966	0.398751	No
row_234	Fntb	NA	12718	0.284577	0.395784	No
row_235	Phlda1	NA	12757	0.27371	0.395272	No
row_236	Senp6	NA	12979	0.224163	0.390669	No
row_237	Synpo	NA	13274	0.179399	0.384403	No
row_238	Ktn1	NA	13291	0.175364	0.38426	No
row_239	Adcy6	NA	13397	0.153205	0.382128	No
row_240	Gata3	NA	13466	0.13939	0.380795	No
row_241	Ccl11	NA	13519	0.12536	0.379799	No
row_242	Eng	NA	13543	0.11996	0.379435	No
row_243	Iqch	NA	13561	0.11547	0.379197	No
row_244	Hpgd	NA	13665	0.0913534	0.377036	No
row_245	Arhgef5	NA	13701	0.0848082	0.376366	No
row_246	Gpx7	NA	13715	0.0807443	0.376176	No
row_247	Ahrr	NA	13810	0.0563618	0.374171	No
row_248	Meis1	NA	13845	0.0485106	0.37348	No
row_249	Slurp1	NA	18730	0	0.265853	No
row_250	Phlda2	NA	20354	0	0.230087	No
row_251	Pth	NA	25579	0	0.114968	No
row_252	Nkx2-3	NA	27657	0	0.069198	No
row_253	Padi4	NA	36001	-0.0563544	-0.114587	No
row_254	Gkap1	NA	36010	-0.0578393	-0.114694	No
row_255	Cep170	NA	36020	-0.0595687	-0.114821	No
row_256	Tpst1	NA	36038	-0.0637523	-0.11512	No
row_257	Pcdhb15	NA	36098	-0.0801282	-0.116325	No
row_258	Eif1	NA	36113	-0.0827199	-0.116535	No
row_259	Tchp	NA	36122	-0.0851007	-0.11661	No
row_260	Emb	NA	36272	-0.119581	-0.119751	No
row_261	Pdrg1	NA	36287	-0.12352	-0.119913	No
row_262	Muc13	NA	36333	-0.131881	-0.120747	No
row_263	Pkd2	NA	36527	-0.172449	-0.124795	No
row_264	Clk1	NA	36535	-0.174665	-0.124742	No
row_265	Invs	NA	36559	-0.179446	-0.125035	No
row_266	Jun	NA	36727	-0.200809	-0.128476	No
row_267	Abl1	NA	36825	-0.218011	-0.130354	No
row_268	Lats2	NA	36959	-0.2461	-0.132992	No
row_269	Cish	NA	36961	-0.246972	-0.13272	No
row_270	Gata2	NA	36969	-0.247526	-0.13258	No
row_271	Klrg1	NA	37012	-0.25828	-0.133198	No
row_272	Gem	NA	37028	-0.261247	-0.133218	No
row_273	Mpzl1	NA	37225	-0.289394	-0.137193	No
row_274	Rbp1	NA	37264	-0.297982	-0.137675	No
row_275	Pbxip1	NA	37526	-0.348402	-0.143012	No
row_276	Yes1	NA	37657	-0.379056	-0.145426	No
row_277	Pdgfa	NA	38692	-0.437832	-0.167691	No
row_278	Capn2	NA	38764	-0.452812	-0.168717	No
row_279	Pck2	NA	38775	-0.454567	-0.168396	No
row_280	Pxdn	NA	38815	-0.463421	-0.168704	No
row_281	Cdh2	NA	38905	-0.486635	-0.170086	No
row_282	Sesn1	NA	38911	-0.48794	-0.169616	No
row_283	Pnrc1	NA	38916	-0.48927	-0.169122	No
row_284	Igfbp7	NA	38919	-0.490327	-0.168582	No
row_285	Sparc	NA	38922	-0.490704	-0.168042	No
row_286	Ifng	NA	39199	-0.509567	-0.173518	No
row_287	Cd27	NA	39332	-0.523957	-0.175803	No
row_288	Tmem98	NA	39356	-0.529528	-0.17568	No
row_289	Selp	NA	39395	-0.535739	-0.17588	No
row_290	Tinagl1	NA	39402	-0.536876	-0.175373	No
row_291	Pls3	NA	39412	-0.538809	-0.17493	No
row_292	Ifit1	NA	39456	-0.546075	-0.175228	No
row_293	Tspan6	NA	39464	-0.548008	-0.17473	No
row_294	Moxd1	NA	39494	-0.553986	-0.17471	No
row_295	Dgka	NA	39558	-0.566688	-0.175424	No
row_296	Il6	NA	39561	-0.566947	-0.174793	No
row_297	Pmp22	NA	39619	-0.576367	-0.175363	No
row_298	Pbx3	NA	39718	-0.591159	-0.176819	No
row_299	Ifi44	NA	39814	-0.613579	-0.178183	No
row_300	Clca1	NA	39913	-0.63345	-0.179588	No
row_301	Ccl3	NA	39925	-0.635846	-0.179074	No
row_302	Rgs2	NA	40007	-0.653595	-0.180081	No
row_303	Stbd1	NA	40039	-0.66058	-0.179978	No
row_304	Gatm	NA	40078	-0.671616	-0.180016	No
row_305	Ttc28	NA	40114	-0.680149	-0.179978	No
row_306	Junb	NA	40137	-0.687313	-0.179645	No
row_307	Foxa1	NA	40143	-0.689481	-0.178935	No
row_308	Adm	NA	40161	-0.693611	-0.178484	No
row_309	Sardh	NA	40232	-0.711844	-0.17918	No
row_310	Phf13	NA	40266	-0.719245	-0.179051	No
row_311	Myl9	NA	40287	-0.723211	-0.178631	No
row_312	Spic	NA	40369	-0.741031	-0.179534	No
row_313	Tmbim1	NA	40385	-0.745999	-0.178977	No
row_314	Inhbb	NA	40387	-0.747108	-0.17811	No
row_315	Hcar2	NA	40442	-0.759343	-0.178396	No
row_316	Marcks	NA	40471	-0.765487	-0.178102	No
row_317	Postn	NA	40500	-0.771646	-0.177801	No
row_318	Ier3	NA	40671	-0.807638	-0.180586	No
row_319	Vnn1	NA	40769	-0.82834	-0.181738	No
row_320	Cxcl12	NA	40770	-0.828597	-0.180752	No
row_321	Tagln	NA	40953	-0.855477	-0.183744	No
row_322	Phtf2	NA	41087	-0.859528	-0.185652	No
row_323	Procr	NA	41257	-0.886661	-0.188321	No
row_324	Clic4	NA	41321	-0.902252	-0.188636	No
row_325	Reep3	NA	41378	-0.917334	-0.188778	No
row_326	Ncr1	NA	41487	-0.945452	-0.190033	No
row_327	Muc4	NA	41568	-0.96225	-0.190651	No
row_328	Hspb8	NA	41620	-0.969576	-0.190621	No
row_329	Smad1	NA	41624	-0.970459	-0.189532	No
row_330	Fbln2	NA	41634	-0.973305	-0.188572	No
row_331	Mllt3	NA	41643	-0.97475	-0.187589	No
row_332	Zfp90	NA	41661	-0.980388	-0.186797	No
row_333	Nedd9	NA	41666	-0.982087	-0.185716	No
row_334	Myadm	NA	41748	-1.00082	-0.18631	No
row_335	Flnb	NA	41801	-1.01564	-0.186247	No
row_336	Nid2	NA	41816	-1.01886	-0.185343	No
row_337	Lysmd3	NA	41861	-1.03248	-0.185084	No
row_338	Tgm2	NA	41988	-1.05848	-0.186601	No
row_339	Tnc	NA	42033	-1.06841	-0.186299	No
row_340	Cited2	NA	42066	-1.07779	-0.185722	No
row_341	Nid1	NA	42096	-1.08803	-0.185066	No
row_342	Stat4	NA	42134	-1.10013	-0.184572	No
row_343	Ccl5	NA	42139	-1.10098	-0.18335	No
row_344	Itgae	NA	42141	-1.10214	-0.182061	No
row_345	Cd34	NA	42150	-1.10621	-0.18092	No
row_346	Abcg2	NA	42198	-1.11779	-0.180626	No
row_347	Fkbp7	NA	42251	-1.13143	-0.180425	No
row_348	Sgce	NA	42265	-1.1354	-0.179361	No
row_349	Lamc1	NA	42283	-1.14109	-0.178377	No
row_350	Nupr1	NA	42326	-1.15354	-0.17793	No
row_351	Irf7	NA	42357	-1.15709	-0.177214	No
row_352	Efnb2	NA	42389	-1.16665	-0.176509	No
row_353	Marcksl1	NA	42391	-1.16702	-0.175142	No
row_354	Dusp4	NA	42399	-1.16836	-0.173906	No
row_355	Klf10	NA	42450	-1.18164	-0.173602	No
row_356	Serpinh1	NA	42469	-1.18787	-0.172585	No
row_357	Csf2	NA	42477	-1.19015	-0.171323	No
row_358	Dusp2	NA	42487	-1.19254	-0.170102	No
row_359	Htra1	NA	42499	-1.19669	-0.16892	No
row_360	Gch1	NA	42521	-1.20377	-0.16795	No
row_361	Sox4	NA	42677	-1.24616	-0.169883	No
row_362	Bag3	NA	42722	-1.26105	-0.169352	No
row_363	Ephb4	NA	42746	-1.26758	-0.16835	No
row_364	Ptpn21	NA	42765	-1.27332	-0.167232	No
row_365	Timp3	NA	42772	-1.27598	-0.165846	No
row_366	Vdr	NA	42778	-1.27704	-0.164436	No
row_367	Arhgap4	NA	42779	-1.27727	-0.162916	No
row_368	Ltb	NA	42791	-1.28094	-0.161634	No
row_369	Tpm1	NA	42803	-1.28392	-0.160349	No
row_370	Traf1	NA	42860	-1.30145	-0.160034	No
row_371	Cxcl2	NA	42866	-1.30312	-0.158593	No
row_372	Fstl1	NA	42941	-1.32504	-0.158647	No
row_373	Mitf	NA	42949	-1.33051	-0.157218	No
row_374	Lst1	NA	42981	-1.33649	-0.156311	No
row_375	Tgif2	NA	43021	-1.34736	-0.155567	No
row_376	Klf6	NA	43049	-1.35542	-0.154549	No
row_377	Trib3	NA	43068	-1.35945	-0.153327	No
row_378	Dock7	NA	43107	-1.37145	-0.152533	No
row_379	Cald1	NA	43120	-1.37627	-0.151159	No
row_380	Hoxa2	NA	43222	-1.41129	-0.151706	No
row_381	Cebpd	NA	43265	-1.42194	-0.150939	No
row_382	Igfbp3	NA	43278	-1.42386	-0.149509	No
row_383	Glis2	NA	43282	-1.42544	-0.147879	No
row_384	Fn1	NA	43285	-1.42681	-0.146225	No
row_385	Actn1	NA	43316	-1.43376	-0.14518	No
row_386	Nab2	NA	43346	-1.44103	-0.144104	No
row_387	Matn2	NA	43351	-1.44303	-0.142475	No
row_388	Ptpn12	NA	43398	-1.45574	-0.141756	No
row_389	Cand2	NA	43404	-1.4565	-0.140133	No
row_390	Serpinf1	NA	43420	-1.45987	-0.138726	No
row_391	Ltbp2	NA	43471	-1.47581	-0.138072	No
row_392	Rab20	NA	43476	-1.47722	-0.136402	No
row_393	Ifitm3	NA	43493	-1.48194	-0.134991	No
row_394	Rrbp1	NA	43519	-1.48988	-0.133769	No
row_395	Frmd6	NA	43605	-1.51419	-0.13384	No
row_396	Cnn3	NA	43738	-1.55108	-0.134903	No
row_397	Rras	NA	43748	-1.55456	-0.133251	No
row_398	Mcoln2	NA	43761	-1.55878	-0.131661	No
row_399	Fkbp9	NA	43765	-1.56008	-0.12987	No
row_400	Klf4	NA	43770	-1.56121	-0.128101	No
row_401	Rai14	NA	43806	-1.57505	-0.126998	No
row_402	Cd40	NA	43816	-1.57815	-0.125318	No
row_403	Mgst1	NA	43838	-1.58315	-0.123897	No
row_404	Ifih1	NA	43851	-1.58591	-0.122274	No
row_405	Ptger4	NA	43886	-1.59559	-0.121124	No
row_406	Pmepa1	NA	43894	-1.59957	-0.119375	No
row_407	Cav1	NA	43907	-1.60292	-0.117732	No
row_408	Sertad1	NA	43913	-1.6051	-0.115932	No
row_409	Il15	NA	43936	-1.61007	-0.114501	No
row_410	Trim47	NA	43998	-1.6338	-0.1139	No
row_411	Lrrfip1	NA	44015	-1.64064	-0.112301	No
row_412	Stk10	NA	44027	-1.643	-0.110588	No
row_413	Mfng	NA	44142	-1.68197	-0.111098	No
row_414	Dapp1	NA	44185	-1.69635	-0.110005	No
row_415	Relb	NA	44186	-1.69705	-0.107986	No
row_416	Entpd1	NA	44201	-1.70038	-0.106271	No
row_417	Lamb1	NA	44236	-1.70919	-0.104986	No
row_418	Eps8	NA	44244	-1.71146	-0.103103	No
row_419	Thbs1	NA	44247	-1.71194	-0.10111	No
row_420	Hoxa3	NA	44251	-1.71317	-0.0991375	No
row_421	Rab38	NA	44257	-1.71502	-0.0972068	No
row_422	Hoxa5	NA	44304	-1.72829	-0.0961637	No
row_423	Icam1	NA	44326	-1.73591	-0.0945607	No
row_424	Atf3	NA	44334	-1.7397	-0.0926446	No
row_425	Crip1	NA	44338	-1.74141	-0.0906384	No
row_426	Emp1	NA	44510	-1.80142	-0.0922629	No
row_427	Pqlc3	NA	44524	-1.80717	-0.0903988	No
row_428	Dpt	NA	44550	-1.81708	-0.0887873	No
row_429	Ugdh	NA	44561	-1.82159	-0.0868399	No
row_430	Ccl7	NA	44565	-1.82291	-0.0847366	No
row_431	Nfkbia	NA	44597	-1.8345	-0.0832366	No
row_432	Rgs18	NA	44601	-1.83555	-0.0811184	No
row_433	Ly75	NA	44602	-1.83561	-0.0789339	No
row_434	Serpine1	NA	44618	-1.84079	-0.0770739	No
row_435	Mrpl52	NA	44690	-1.86612	-0.0764177	No
row_436	Ctsz	NA	44718	-1.87775	-0.0747781	No
row_437	Bgn	NA	44772	-1.89948	-0.0736856	No
row_438	Casp12	NA	44775	-1.90187	-0.0714663	No
row_439	Nrk	NA	44780	-1.90501	-0.0692875	No
row_440	Klf2	NA	44859	-1.93875	-0.0686991	No
row_441	Rest	NA	44916	-1.96582	-0.0675938	No
row_442	Errfi1	NA	44931	-1.96991	-0.065558	No
row_443	Prss23	NA	44939	-1.9752	-0.0633617	No
row_444	Abca1	NA	44943	-1.97652	-0.0610757	No
row_445	Cebpb	NA	44952	-1.97955	-0.0588962	No
row_446	Socs3	NA	44973	-1.99198	-0.0569664	No
row_447	Apobr	NA	44983	-1.99713	-0.0547881	No
row_448	Lmo2	NA	44997	-2.00474	-0.0526888	No
row_449	Gngt2	NA	44998	-2.00561	-0.0503021	No
row_450	Sdc1	NA	45001	-2.00668	-0.0479581	No
row_451	Cnn2	NA	45011	-2.01461	-0.045759	No
row_452	Tes	NA	45049	-2.02947	-0.0441592	No
row_453	Msn	NA	45051	-2.03039	-0.041765	No
row_454	Hoxa10	NA	45082	-2.04597	-0.0399913	No
row_455	Pdlim2	NA	45112	-2.06072	-0.038178	No
row_456	Antxr2	NA	45126	-2.06813	-0.0360033	No
row_457	Gpr65	NA	45134	-2.07634	-0.0336867	No
row_458	Bach1	NA	45189	-2.10377	-0.0323731	No
row_459	Lsp1	NA	45192	-2.1075	-0.0299091	No
row_460	Rab34	NA	45193	-2.10775	-0.0274008	No
row_461	Ccnd1	NA	45210	-2.117	-0.0252341	No
row_462	Hoxa9	NA	45360	-2.21167	-0.0258856	No
row_463	Mdfic	NA	45361	-2.21177	-0.0232535	No
row_464	Chrnb1	NA	45414	-2.25074	-0.0217209	No
row_465	Igsf10	NA	45428	-2.26056	-0.0193172	No
row_466	Vcam1	NA	45438	-2.26984	-0.0168143	No
row_467	Rrad	NA	45477	-2.2995	-0.0149152	No
row_468	Dab2	NA	45485	-2.30695	-0.0123241	No
row_469	Plek	NA	45499	-2.32354	-0.00984548	No
row_470	Apoe	NA	45510	-2.34434	-0.00727599	No
row_471	Lhfp	NA	45522	-2.35428	-0.0047167	No
row_472	Hlx	NA	45554	-2.40078	-0.00254281	No
row_473	Fzd2	NA	45568	-2.42179	5.27475e-05	No
row_474	Prdm5	NA	45591	-2.46179	0.00249757	No
row_475	Casp4	NA	45722	-2.75252	0.00290843	No
