## Supplementary material for "KR158 spheres harboring slow-cycling cells recapitulate GBM features in an immunocompetent system": Table7

### Sheet: HARRIS_BRAIN_CANCER_PROGENITORS
Total_T vs Kluc_T
NAME	SYMBOL	TITLE	RANK IN GENE LIST	RANK METRIC SCORE	RUNNING ES	CORE ENRICHMENT
row_0	Scg5	NA	200	4.93684	0.0581171	Yes
row_1	Scg3	NA	368	4.88378	0.116283	Yes
row_2	Gpr17	NA	489	4.81979	0.174664	Yes
row_3	Opcml	NA	544	4.76718	0.23382	Yes
row_4	Larp6	NA	571	4.74638	0.293324	Yes
row_5	Shisa2	NA	651	4.67812	0.350807	Yes
row_6	Kcna4	NA	872	4.45834	0.402432	Yes
row_7	Vwc2	NA	1087	4.21911	0.45116	Yes
row_8	Enpp6	NA	2112	3.28396	0.470375	Yes
row_9	Bfsp2	NA	2392	3.04587	0.502836	Yes
row_10	Ninj2	NA	3108	2.53037	0.519257	Yes
row_11	Cytl1	NA	4668	1.78523	0.507829	Yes
row_12	Mlip	NA	4841	1.72003	0.525845	Yes
row_13	Gja1	NA	4978	1.68873	0.54425	Yes
row_14	Mia	NA	5173	1.62025	0.560522	Yes
row_15	Kazald1	NA	5318	1.56412	0.577176	Yes
row_16	Ddc	NA	5550	1.4835	0.59091	Yes
row_17	Foxc2	NA	5965	1.34317	0.598875	Yes
row_18	Arhgap6	NA	7167	0.992318	0.585224	No
row_19	Tmem212	NA	8759	0.746069	0.559946	No
row_20	Foxa3	NA	10896	0.428807	0.518759	No
row_21	Srpx2	NA	39497	-0.554654	-0.0983619	No
row_22	Tead1	NA	43029	-1.34986	-0.158335	No
row_23	Aox1	NA	43292	-1.42775	-0.145983	No
row_24	Cav1	NA	43907	-1.60292	-0.139095	No
row_25	Pid1	NA	44121	-1.67177	-0.122585	No
row_26	Mgp	NA	44506	-1.7998	-0.108187	No
row_27	Arhgap29	NA	44679	-1.86228	-0.088371	No
row_28	Bgn	NA	44772	-1.89948	-0.0663386	No
row_29	Dhrs3	NA	45250	-2.14012	-0.0496624	No
row_30	Capg	NA	45356	-2.20946	-0.0239904	No
row_31	Casp4	NA	45722	-2.75252	0.00288065	No
