## Supplementary material for "KR158 spheres harboring slow-cycling cells recapitulate GBM features in an immunocompetent system": Table8

### Sheet: enrichment.Process (1)
#term ID	term description	observed gene count	background gene count	strength	false discovery rate	matching proteins in your network (IDs)	matching proteins in your network (labels)
GO:0007399	Nervous system development	70	2190	0.52	2.68e-15	10090.ENSMUSP00000001569,10090.ENSMUSP00000004673,10090.ENSMUSP00000005164,10090.ENSMUSP00000005406,10090.ENSMUSP00000006112,10090.ENSMUSP00000020939,10090.ENSMUSP00000021674,10090.ENSMUSP00000021810,10090.ENSMUSP00000022213,10090.ENSMUSP00000023057,10090.ENSMUSP00000023312,10090.ENSMUSP00000024238,10090.ENSMUSP00000025110,10090.ENSMUSP00000025290,10090.ENSMUSP00000025541,10090.ENSMUSP00000025862…	Flot1,Ndrg2,Prkacb,App,Ephb3,Nrcam,Fos,Id4,Thbs4,Nptxr,Alcam,Celsr3,Syt4,Impact,Gnaq,Smarca2,Plxna2,Rgs4,Myoc,Epha7,Pclo,Sfrp1,Kcna2,Hdac11,Ndn,Mycn,Tbr1,Kcna1,Bdnf,Pura,Bex1,Epha5,Trim32,Ncam2,Gpr17,Nav1,Gsx1,Grik1,Sox6,Arhgap35,Gjc3,Enah,Arhgef10,Klk8,Magi2,Dgkg,Stxbp1,Lama2,Fyn,Ptn,Stmn3,Adarb1,Shank3,Nckap1,Dmd,Map2,Reln,Cadm1,Ptprk,Vldlr,Dlc1,Cntn1,Pbx1,Ank3,Kcnma1,Astn1,Gja1,Id2,Pacsin1,Tbx1
GO:0007417	Central nervous system development	32	1067	0.49	4.39e-06	10090.ENSMUSP00000005406,10090.ENSMUSP00000006112,10090.ENSMUSP00000020939,10090.ENSMUSP00000021810,10090.ENSMUSP00000025110,10090.ENSMUSP00000025541,10090.ENSMUSP00000027952,10090.ENSMUSP00000027991,10090.ENSMUSP00000029964,10090.ENSMUSP00000043828,10090.ENSMUSP00000045369,10090.ENSMUSP00000045993,10090.ENSMUSP00000046787,10090.ENSMUSP00000055225,10090.ENSMUSP00000060646,10090.ENSMUSP00000063670…	App,Ephb3,Nrcam,Id4,Syt4,Gnaq,Plxna2,Rgs4,Epha7,Hdac11,Ndn,Mycn,Tbr1,Kcna1,Epha5,Gpr17,Gsx1,Sox6,Arhgap35,Fyn,Adarb1,Shank3,Dmd,Map2,Reln,Cadm1,Vldlr,Dlc1,Cntn1,Pbx1,Id2,Tbx1
GO:0051960	Regulation of nervous system development	19	562	0.54	0.00037	10090.ENSMUSP00000005815,10090.ENSMUSP00000006112,10090.ENSMUSP00000021810,10090.ENSMUSP00000025110,10090.ENSMUSP00000027952,10090.ENSMUSP00000029964,10090.ENSMUSP00000045993,10090.ENSMUSP00000057965,10090.ENSMUSP00000057989,10090.ENSMUSP00000058613,10090.ENSMUSP00000060005,10090.ENSMUSP00000062277,10090.ENSMUSP00000070583,10090.ENSMUSP00000082588,10090.ENSMUSP00000099073,10090.ENSMUSP00000104932…	Kit,Ephb3,Id4,Syt4,Plxna2,Epha7,Mycn,Trpc6,Bdnf,Sorl1,Bex1,Trim32,Lpin1,Klk8,Ptn,Shank3,Map2,Reln,Id2
GO:0051962	Positive regulation of nervous system development	11	361	0.49	0.037	10090.ENSMUSP00000005815,10090.ENSMUSP00000006112,10090.ENSMUSP00000021810,10090.ENSMUSP00000027952,10090.ENSMUSP00000057989,10090.ENSMUSP00000060005,10090.ENSMUSP00000062277,10090.ENSMUSP00000099073,10090.ENSMUSP00000104932,10090.ENSMUSP00000124052,10090.ENSMUSP00000152052	Kit,Ephb3,Id4,Plxna2,Bdnf,Bex1,Trim32,Ptn,Shank3,Reln,Id2
