## Supplementary material for "KR158 spheres harboring slow-cycling cells recapitulate GBM features in an immunocompetent system": Table9

### Sheet: WONG_ADULT_TISSUE_STEM_MODULE
SCCp0 vs FCCp0
NAME	SYMBOL	TITLE	RANK IN GENE LIST	RANK METRIC SCORE	RUNNING ES	CORE ENRICHMENT
row_0	Grem1	NA	5	4.59416	0.0136287	Yes
row_1	Foxq1	NA	32	3.82995	0.0245093	Yes
row_2	Hlf	NA	42	3.63638	0.0351856	Yes
row_3	Ltbp2	NA	48	3.50627	0.045561	Yes
row_4	Abca1	NA	67	3.32757	0.0551155	Yes
row_5	Plxdc2	NA	74	3.26224	0.0647391	Yes
row_6	Postn	NA	109	2.97327	0.0728814	Yes
row_7	Procr	NA	110	2.9697	0.0817624	Yes
row_8	Gabrg1	NA	118	2.88675	0.090241	Yes
row_9	Fbln2	NA	166	2.64286	0.0971088	Yes
row_10	Ltb	NA	194	2.5	0.10399	Yes
row_11	Mfng	NA	200	2.5	0.111356	Yes
row_12	Tac1	NA	202	2.5	0.11881	Yes
row_13	Dpt	NA	209	2.49365	0.126136	Yes
row_14	Bgn	NA	219	2.44724	0.133256	Yes
row_15	Dlg3	NA	223	2.43638	0.140476	Yes
row_16	Tgm2	NA	225	2.43215	0.147727	Yes
row_17	Bdnf	NA	235	2.35756	0.154579	Yes
row_18	Cish	NA	245	2.31552	0.161305	Yes
row_19	Dkk3	NA	250	2.30697	0.168116	Yes
row_20	Alcam	NA	254	2.30064	0.17493	Yes
row_21	Ccl7	NA	263	2.27382	0.181554	Yes
row_22	Gem	NA	293	2.18759	0.187457	Yes
row_23	Thbs1	NA	324	2.13792	0.193189	Yes
row_24	Ccl3	NA	349	2.07784	0.198874	Yes
row_25	Ptger4	NA	362	2.05427	0.204753	Yes
row_26	Nrcam	NA	391	1.98271	0.210065	Yes
row_27	Dab2	NA	407	1.96195	0.215602	Yes
row_28	Hspa2	NA	446	1.88478	0.220401	Yes
row_29	Txndc16	NA	451	1.87875	0.225931	Yes
row_30	Vdr	NA	463	1.86275	0.231259	Yes
row_31	Ptprk	NA	469	1.852	0.236688	Yes
row_32	Dnajb9	NA	470	1.84903	0.242217	Yes
row_33	Esyt3	NA	491	1.81595	0.247207	Yes
row_34	Fstl1	NA	500	1.79754	0.252406	Yes
row_35	Matn2	NA	505	1.78751	0.257664	Yes
row_36	Pmepa1	NA	507	1.78252	0.262972	Yes
row_37	Igfbp3	NA	518	1.77027	0.268046	Yes
row_38	Epha7	NA	531	1.75442	0.273028	Yes
row_39	Fgf17	NA	546	1.73205	0.277899	Yes
row_40	Socs2	NA	564	1.72018	0.282669	Yes
row_41	Ptger3	NA	575	1.71523	0.287578	Yes
row_42	Igfbp7	NA	645	1.65526	0.291008	Yes
row_43	Plek	NA	677	1.61052	0.295141	Yes
row_44	Sorcs2	NA	683	1.59628	0.299804	Yes
row_45	Ifi44	NA	696	1.58673	0.304285	Yes
row_46	Casp4	NA	706	1.57747	0.308804	Yes
row_47	Gsta4	NA	726	1.55081	0.313023	Yes
row_48	Myl9	NA	739	1.54013	0.317364	Yes
row_49	Traf1	NA	745	1.53724	0.321851	Yes
row_50	Ier3	NA	762	1.52051	0.326046	Yes
row_51	Igsf10	NA	790	1.4917	0.329912	Yes
row_52	Synpo	NA	797	1.48698	0.334227	Yes
row_53	Ampd3	NA	801	1.48236	0.338593	Yes
row_54	Cd200	NA	809	1.47455	0.342849	Yes
row_55	Cebpd	NA	827	1.46272	0.346849	Yes
row_56	Rai14	NA	846	1.4513	0.350792	Yes
row_57	Lsp1	NA	977	1.35813	0.351989	Yes
row_58	Lhfp	NA	980	1.35685	0.356002	Yes
row_59	App	NA	1005	1.34703	0.359502	Yes
row_60	Rilpl1	NA	1051	1.2985	0.362393	Yes
row_61	Ddit3	NA	1133	1.24631	0.364335	Yes
row_62	Id4	NA	1148	1.23397	0.367717	Yes
row_63	Pbxip1	NA	1202	1.21342	0.370178	Yes
row_64	Irf7	NA	1205	1.20911	0.37375	Yes
row_65	Pcdhb15	NA	1221	1.20091	0.377011	Yes
row_66	Grid1	NA	1225	1.19515	0.380519	Yes
row_67	Il6	NA	1230	1.19117	0.383993	Yes
row_68	Stac	NA	1233	1.19041	0.387509	Yes
row_69	Lgalsl	NA	1252	1.17906	0.390638	Yes
row_70	Cebpb	NA	1286	1.16244	0.393387	Yes
row_71	Mgst1	NA	1298	1.15649	0.396603	Yes
row_72	Sorl1	NA	1308	1.1547	0.399858	Yes
row_73	Myh3	NA	1309	1.1547	0.403311	Yes
row_74	Timp3	NA	1320	1.1517	0.406535	Yes
row_75	Pkd2	NA	1326	1.14852	0.409859	Yes
row_76	Nupr1	NA	1342	1.14508	0.412953	Yes
row_77	Pclo	NA	1374	1.12645	0.415639	Yes
row_78	Tekt2	NA	1378	1.1243	0.418935	Yes
row_79	Vnn1	NA	1381	1.12162	0.422245	Yes
row_80	Id1	NA	1388	1.11899	0.425459	Yes
row_81	Barx2	NA	1401	1.11353	0.428525	Yes
row_82	Id2	NA	1444	1.09612	0.430877	Yes
row_83	Ccl5	NA	1455	1.0891	0.433914	Yes
row_84	Gngt2	NA	1488	1.07477	0.436423	Yes
row_85	Icam1	NA	1502	1.06845	0.439331	Yes
row_86	Esam	NA	1514	1.06267	0.442267	Yes
row_87	Sparc	NA	1520	1.05853	0.445322	Yes
row_88	Mcoln2	NA	1543	1.0542	0.44799	Yes
row_89	Thsd1	NA	1553	1.05069	0.450934	Yes
row_90	Magi2	NA	1569	1.04495	0.453728	Yes
row_91	Pmp22	NA	1571	1.04397	0.456828	Yes
row_92	Gnb5	NA	1698	0.995572	0.457029	Yes
row_93	Tchp	NA	1706	0.992761	0.459844	Yes
row_94	Dapp1	NA	1714	0.987411	0.462642	Yes
row_95	Rab20	NA	1757	0.982416	0.464655	Yes
row_96	Gata3	NA	1758	0.981857	0.467591	Yes
row_97	Gch1	NA	1833	0.963712	0.468842	Yes
row_98	Nicn1	NA	1849	0.960423	0.471384	Yes
row_99	Ifit1	NA	1852	0.959895	0.47421	Yes
row_100	Rhob	NA	1924	0.936927	0.475448	Yes
row_101	Htra1	NA	1977	0.915008	0.477038	Yes
row_102	Casq2	NA	2040	0.896663	0.478353	Yes
row_103	Vldlr	NA	2046	0.892343	0.480912	Yes
row_104	Eng	NA	2067	0.884467	0.483116	Yes
row_105	Clca1	NA	2100	0.877405	0.485035	Yes
row_106	Tagln	NA	2128	0.867009	0.487032	Yes
row_107	Foxa3	NA	2147	0.866025	0.489226	Yes
row_108	Sox6	NA	2169	0.862746	0.491343	Yes
row_109	Fhl1	NA	2175	0.861113	0.493808	Yes
row_110	Stmn3	NA	2212	0.857614	0.495579	Yes
row_111	Gpr65	NA	2244	0.857614	0.497461	Yes
row_112	Cxcl14	NA	2253	0.857614	0.499849	Yes
row_113	Zdbf2	NA	2261	0.857614	0.50226	Yes
row_114	Junb	NA	2412	0.85075	0.501498	Yes
row_115	Il15	NA	2443	0.84225	0.503356	Yes
row_116	Scg5	NA	2451	0.840657	0.505716	Yes
row_117	Ptgs2	NA	2472	0.834729	0.507771	Yes
row_118	Padi4	NA	2619	0.833333	0.507046	Yes
row_119	Reln	NA	2666	0.823969	0.508496	Yes
row_120	Rfesd	NA	2695	0.815592	0.510318	Yes
row_121	Dnajb4	NA	2738	0.806836	0.511806	Yes
row_122	Aoc3	NA	2786	0.793857	0.513144	Yes
row_123	Pfn2	NA	2807	0.790695	0.515068	Yes
row_124	Ell2	NA	2854	0.77837	0.516382	Yes
row_125	Ryr2	NA	2889	0.771817	0.517941	Yes
row_126	Trpc6	NA	2899	0.771817	0.520051	Yes
row_127	Pbx1	NA	2975	0.763845	0.520682	Yes
row_128	Cxcl2	NA	2997	0.759588	0.522491	Yes
row_129	Tnfaip6	NA	3049	0.749748	0.523609	Yes
row_130	Kazald1	NA	3071	0.744713	0.525374	Yes
row_131	Irf6	NA	3096	0.73879	0.527054	Yes
row_132	Tk2	NA	3121	0.7341	0.528721	Yes
row_133	Kit	NA	3137	0.73046	0.530574	Yes
row_134	Hspb8	NA	3174	0.725779	0.531952	Yes
row_135	Hlx	NA	3181	0.722276	0.533979	Yes
row_136	Sytl4	NA	3192	0.721688	0.535917	Yes
row_137	Dgka	NA	3197	0.72167	0.537987	Yes
row_138	Foxc1	NA	3201	0.721072	0.540077	Yes
row_139	Myoc	NA	3302	0.702802	0.539976	Yes
row_140	Rcan3	NA	3314	0.700338	0.541828	Yes
row_141	Tinagl1	NA	3342	0.695708	0.543313	Yes
row_142	Pnrc1	NA	3366	0.692274	0.544876	Yes
row_143	Mitf	NA	3412	0.683083	0.545928	Yes
row_144	Smad1	NA	3415	0.682545	0.547925	Yes
row_145	Gabarapl1	NA	3501	0.665398	0.548041	Yes
row_146	Vwf	NA	3561	0.654654	0.548699	Yes
row_147	Tmem98	NA	3595	0.648054	0.54991	Yes
row_148	Itgae	NA	3607	0.646498	0.551601	Yes
row_149	Casp12	NA	3630	0.644147	0.553042	Yes
row_150	Tagln3	NA	3664	0.637516	0.554222	Yes
row_151	Ctsz	NA	3678	0.634706	0.555833	Yes
row_152	Lmo2	NA	3688	0.63345	0.557529	Yes
row_153	Mdfic	NA	3729	0.631657	0.558537	Yes
row_154	Ak1	NA	3763	0.626636	0.559684	Yes
row_155	Il18	NA	3782	0.623967	0.561153	Yes
row_156	Bex1	NA	3850	0.613509	0.561511	Yes
row_157	Cited2	NA	3866	0.610404	0.563006	Yes
row_158	Gria2	NA	3899	0.603027	0.564104	Yes
row_159	Klf2	NA	3934	0.59595	0.565137	Yes
row_160	Sash1	NA	3937	0.595642	0.566874	Yes
row_161	Dynll2	NA	3956	0.592323	0.568249	Yes
row_162	Tmbim1	NA	3980	0.588013	0.569501	Yes
row_163	Mprip	NA	4001	0.584162	0.570807	Yes
row_164	Vcam1	NA	4009	0.58311	0.572396	Yes
row_165	Relb	NA	4025	0.581198	0.573804	Yes
row_166	Smarca2	NA	4030	0.579652	0.575449	Yes
row_167	Serpine1	NA	4033	0.578721	0.577136	Yes
row_168	Lgr5	NA	4071	0.57735	0.578047	Yes
row_169	Adcy9	NA	4098	0.577074	0.5792	Yes
row_170	Pkia	NA	4155	0.5688	0.579667	Yes
row_171	Jund	NA	4166	0.567623	0.581144	Yes
row_172	Tpst1	NA	4172	0.566349	0.582727	Yes
row_173	Ifih1	NA	4203	0.561257	0.583745	Yes
row_174	Rab38	NA	4204	0.560712	0.585422	Yes
row_175	Pdrg1	NA	4274	0.549008	0.585543	Yes
row_176	Adamts1	NA	4306	0.544448	0.586488	Yes
row_177	Rbp1	NA	4349	0.539517	0.587176	Yes
row_178	Aktip	NA	4367	0.535797	0.588403	Yes
row_179	Tspan6	NA	4368	0.535679	0.590005	Yes
row_180	Fkbp7	NA	4393	0.534301	0.591074	Yes
row_181	Socs3	NA	4445	0.529824	0.591535	Yes
row_182	F3	NA	4496	0.522107	0.591994	Yes
row_183	Arhgap4	NA	4510	0.52012	0.593264	Yes
row_184	Nfkbia	NA	4653	0.513454	0.59167	Yes
row_185	Abhd8	NA	4675	0.510742	0.592734	Yes
row_186	Ifitm3	NA	4733	0.50217	0.59298	Yes
row_187	Klf4	NA	4757	0.501317	0.593972	Yes
row_188	Gja1	NA	4809	0.495713	0.594331	Yes
row_189	Ahrr	NA	4879	0.492114	0.594282	Yes
row_190	Ccl11	NA	5116	0.492114	0.590553	Yes
row_191	Emp1	NA	5213	0.488691	0.589899	Yes
row_192	Clic4	NA	5230	0.48585	0.590999	Yes
row_193	Ncam1	NA	5271	0.480709	0.591556	Yes
row_194	Ptpn12	NA	5297	0.478274	0.592435	Yes
row_195	Mllt3	NA	5316	0.475455	0.59346	Yes
row_196	Gstk1	NA	5346	0.475087	0.594242	Yes
row_197	Gria3	NA	5365	0.474948	0.595265	Yes
row_198	Rgs4	NA	5404	0.471704	0.595839	Yes
row_199	Rgs2	NA	5421	0.468561	0.596887	Yes
row_200	Mpzl1	NA	5504	0.458824	0.596453	Yes
row_201	Smad7	NA	5566	0.45171	0.596459	Yes
row_202	Rab34	NA	5578	0.450345	0.597563	Yes
row_203	Sertad1	NA	5622	0.444802	0.597946	Yes
row_204	Serpinf1	NA	5626	0.444141	0.599208	Yes
row_205	Entpd1	NA	5661	0.43956	0.599773	Yes
row_206	Fos	NA	5716	0.43474	0.599884	Yes
row_207	Cav1	NA	5718	0.43459	0.601161	Yes
row_208	Tnc	NA	5719	0.434536	0.602461	Yes
row_209	Dusp8	NA	5764	0.430335	0.602778	Yes
row_210	Hcar2	NA	5891	0.428807	0.601284	No
row_211	Kcnma1	NA	6655	0.428807	0.585752	No
row_212	Ifng	NA	6689	0.428807	0.586307	No
row_213	Muc13	NA	6708	0.428807	0.587193	No
row_214	Muc4	NA	6752	0.428807	0.587528	No
row_215	Epha5	NA	6840	0.428807	0.586893	No
row_216	Rgs5	NA	6853	0.428807	0.587911	No
row_217	Cd40	NA	6964	0.428807	0.586769	No
row_218	Pigr	NA	6971	0.428807	0.587919	No
row_219	Egr2	NA	7027	0.427253	0.587985	No
row_220	Pqlc3	NA	7028	0.427252	0.589263	No
row_221	Prkcq	NA	7147	0.42265	0.587926	No
row_222	Phlda1	NA	7166	0.422356	0.588793	No
row_223	Klf6	NA	7174	0.421345	0.589898	No
row_224	Pls3	NA	7179	0.421036	0.591069	No
row_225	Csf2	NA	7203	0.417579	0.591811	No
row_226	Cnn3	NA	7223	0.414323	0.592632	No
row_227	Atf3	NA	7227	0.41409	0.593804	No
row_228	Btg2	NA	7248	0.412648	0.594597	No
row_229	Acox1	NA	7257	0.412038	0.595653	No
row_230	Sirt3	NA	7273	0.410516	0.59655	No
row_231	Msi2	NA	7281	0.409787	0.597622	No
row_232	Stk10	NA	7357	0.401388	0.597169	No
row_233	Plk2	NA	7549	0.379589	0.594095	No
row_234	Ttc28	NA	7572	0.376981	0.594738	No
row_235	Hdac11	NA	7578	0.376105	0.595752	No
row_236	Bhlhe40	NA	7592	0.374112	0.596585	No
row_237	Iqch	NA	7639	0.369427	0.596676	No
row_238	Klf10	NA	7813	0.353938	0.593922	No
row_239	Zfpm1	NA	7814	0.35362	0.594979	No
row_240	Basp1	NA	7818	0.353012	0.595969	No
row_241	Zbtb20	NA	7997	0.336652	0.593053	No
row_242	Sardh	NA	8019	0.333691	0.593588	No
row_243	Pdlim2	NA	8065	0.329245	0.593581	No
row_244	Gabbr1	NA	8088	0.326394	0.594073	No
row_245	Jun	NA	8098	0.325534	0.594848	No
row_246	Cdh2	NA	8107	0.324226	0.595641	No
row_247	Rasd1	NA	8157	0.319271	0.595516	No
row_248	Adm	NA	8193	0.316722	0.595692	No
row_249	Fosb	NA	8244	0.311908	0.595523	No
row_250	Cxcl12	NA	8259	0.309955	0.596141	No
row_251	Antxr2	NA	8284	0.307456	0.596532	No
row_252	Apoe	NA	8299	0.305903	0.597138	No
row_253	Per1	NA	8327	0.302034	0.597446	No
row_254	Nedd9	NA	8346	0.299691	0.597946	No
row_255	Dbndd2	NA	8379	0.295805	0.598125	No
row_256	Jak1	NA	8423	0.29143	0.598049	No
row_257	Tie1	NA	8583	0.288675	0.595409	No
row_258	Hoxc4	NA	8598	0.288675	0.595964	No
row_259	Ski	NA	8701	0.279992	0.594553	No
row_260	Lats2	NA	8706	0.278827	0.595299	No
row_261	Snx10	NA	8858	0.263542	0.59276	No
row_262	Dtd1	NA	8867	0.262739	0.593369	No
row_263	Nbea	NA	8941	0.254749	0.592522	No
row_264	Zmym4	NA	9036	0.246116	0.591187	No
row_265	Aff4	NA	9044	0.245921	0.591768	No
row_266	Map7	NA	9066	0.243898	0.592034	No
row_267	Ick	NA	9177	0.232282	0.590305	No
row_268	Tob1	NA	9179	0.232151	0.590977	No
row_269	Pbx3	NA	9217	0.227473	0.590842	No
row_270	Efnb2	NA	9280	0.221089	0.590137	No
row_271	Prkacb	NA	9321	0.217333	0.589906	No
row_272	Cd34	NA	9392	0.211627	0.588996	No
row_273	Zfp1	NA	9438	0.210264	0.588633	No
row_274	Pdgfa	NA	9497	0.204207	0.587966	No
row_275	Cd27	NA	9519	0.201446	0.588105	No
row_276	Klrg1	NA	9707	0.19245	0.58456	No
row_277	Fkbp9	NA	9807	0.187	0.582938	No
row_278	Ank3	NA	9815	0.18566	0.583338	No
row_279	Rabep1	NA	9842	0.183042	0.583313	No
row_280	Spon1	NA	9865	0.180754	0.583369	No
row_281	Nacc2	NA	9890	0.177207	0.58337	No
row_282	Trim32	NA	9931	0.173936	0.583008	No
row_283	Senp6	NA	10080	0.159231	0.580223	No
row_284	Zkscan1	NA	10206	0.149904	0.577917	No
row_285	Paqr7	NA	10294	0.143562	0.576429	No
row_286	Reep3	NA	10321	0.140637	0.576277	No
row_287	Frmd6	NA	10327	0.140427	0.576586	No
row_288	Flt3	NA	10625	0.11547	0.570387	No
row_289	Rras	NA	10650	0.115193	0.570202	No
row_290	Ugdh	NA	10658	0.114518	0.570391	No
row_291	Phf13	NA	10788	0.102853	0.567856	No
row_292	Ttpa	NA	10830	0.0994955	0.56725	No
row_293	Lrp4	NA	10929	0.0893131	0.565357	No
row_294	Gpx7	NA	11189	0.0607904	0.559831	No
row_295	Ephb4	NA	11209	0.0591072	0.559589	No
row_296	Cald1	NA	11213	0.0585462	0.559698	No
row_297	Caprin2	NA	11294	0.0499567	0.558085	No
row_298	Prdm5	NA	11376	0.0412421	0.556423	No
row_299	Dlc1	NA	11384	0.0397246	0.556388	No
row_300	Marcks	NA	11432	0.0334311	0.555452	No
row_301	Phtf2	NA	11434	0.0329428	0.555528	No
row_302	Usp2	NA	11436	0.0327838	0.555605	No
row_303	Tpm1	NA	11558	0.01995	0.552998	No
row_304	Marcksl1	NA	11583	0.0166706	0.552519	No
row_305	Meis1	NA	11617	0.0126891	0.551829	No
row_306	Kcnk2	NA	11660	0.00725418	0.550926	No
row_307	Adarb1	NA	11684	0.00523204	0.550434	No
row_308	Stat4	NA	13264	0	0.515639	No
row_309	Kcna1	NA	15153	0	0.474033	No
row_310	Selp	NA	17651	0	0.419008	No
row_311	Tek	NA	18280	0	0.405169	No
row_312	Glra3	NA	18979	0	0.389787	No
row_313	Phlda2	NA	19496	0	0.378417	No
row_314	Arhgef5	NA	20298	0	0.360765	No
row_315	Pdlim3	NA	20632	0	0.353427	No
row_316	Ehf	NA	21743	0	0.328966	No
row_317	Mpl	NA	25015	0	0.256885	No
row_318	Eya2	NA	25105	0	0.254923	No
row_319	Ndn	NA	25189	0	0.253094	No
row_320	Gnrhr	NA	25962	0	0.236082	No
row_321	Nkx2-3	NA	27046	0	0.212216	No
row_322	Nkx3-1	NA	27608	0	0.199854	No
row_323	Foxa1	NA	28323	0	0.18412	No
row_324	Foxn1	NA	28480	0	0.180682	No
row_325	Klk8	NA	29027	0	0.16865	No
row_326	Pth	NA	31742	0	0.108843	No
row_327	Gabrr1	NA	31824	0	0.107058	No
row_328	Gabra3	NA	31898	0	0.105449	No
row_329	Hpgd	NA	33102	0	0.0789388	No
row_330	Spic	NA	33145	0	0.0780133	No
row_331	Cmtm8	NA	34412	0	0.0501149	No
row_332	Thbs4	NA	35166	0	0.0335213	No
row_333	Ncr1	NA	36526	0	0.00357356	No
row_334	Cnn2	NA	37593	-0.00741867	-0.0198953	No
row_335	Gjc3	NA	37632	-0.0127356	-0.0206946	No
row_336	Rrad	NA	37665	-0.0159539	-0.0213521	No
row_337	Msn	NA	37707	-0.0202669	-0.022195	No
row_338	Adcy6	NA	37721	-0.0218037	-0.0224162	No
row_339	Rest	NA	37740	-0.023645	-0.0227422	No
row_340	Plxna2	NA	37758	-0.0258315	-0.0230396	No
row_341	Cntn1	NA	37769	-0.02752	-0.0231776	No
row_342	Flot1	NA	37820	-0.0337858	-0.0241784	No
row_343	Lst1	NA	37845	-0.0365773	-0.0245979	No
row_344	Emb	NA	37890	-0.0405242	-0.0254463	No
row_345	Zfp90	NA	37900	-0.041365	-0.025521	No
row_346	Mrpl52	NA	37954	-0.0470202	-0.0265483	No
row_347	Rai1	NA	38104	-0.0630095	-0.0296433	No
row_348	Yes1	NA	38134	-0.067122	-0.0300816	No
row_349	Ptpn21	NA	38372	-0.089838	-0.0350357	No
row_350	Crip1	NA	38509	-0.103607	-0.0377228	No
row_351	Grik1	NA	38524	-0.105662	-0.0377153	No
row_352	Gata2	NA	38535	-0.107058	-0.0376155	No
row_353	Sesn1	NA	38663	-0.115607	-0.0400685	No
row_354	Invs	NA	38764	-0.125084	-0.0418981	No
row_355	Bach1	NA	38848	-0.133589	-0.0433276	No
row_356	Gkap1	NA	38925	-0.141785	-0.0445784	No
row_357	Mfge8	NA	38993	-0.148126	-0.0456119	No
row_358	Flnb	NA	39021	-0.150613	-0.0457564	No
row_359	Aldoc	NA	39030	-0.151621	-0.0454793	No
row_360	Trib3	NA	39036	-0.152151	-0.0451345	No
row_361	Nrk	NA	39054	-0.153412	-0.0450503	No
row_362	Kcnd2	NA	39085	-0.154701	-0.0452488	No
row_363	Tesk1	NA	39099	-0.154914	-0.045072	No
row_364	Ramp3	NA	39151	-0.160128	-0.045717	No
row_365	Fyn	NA	39177	-0.163173	-0.0457799	No
row_366	Sfrp1	NA	39402	-0.18735	-0.0501559	No
row_367	Sgce	NA	39558	-0.193885	-0.0529917	No
row_368	Etnk1	NA	39560	-0.193954	-0.0524337	No
row_369	Zfp30	NA	39598	-0.198487	-0.0526555	No
row_370	Nid1	NA	39627	-0.201399	-0.0526703	No
row_371	Chrnb1	NA	39667	-0.206055	-0.0529135	No
row_372	Wdr78	NA	39751	-0.212728	-0.0541064	No
row_373	Prss23	NA	39755	-0.213329	-0.0535345	No
row_374	Trim47	NA	39796	-0.217612	-0.0537652	No
row_375	Myadm	NA	39815	-0.219884	-0.0535043	No
row_376	Sox4	NA	39818	-0.220231	-0.0528898	No
row_377	Ddit4	NA	39850	-0.224736	-0.0529008	No
row_378	Astn1	NA	39859	-0.226045	-0.0524011	No
row_379	Tbr1	NA	39894	-0.230283	-0.0524617	No
row_380	Nfix	NA	39922	-0.233014	-0.0523599	No
row_381	Enah	NA	39930	-0.234375	-0.0518132	No
row_382	Dbp	NA	39936	-0.235088	-0.0512204	No
row_383	Nckap1	NA	39938	-0.235454	-0.0505383	No
row_384	Sik3	NA	39990	-0.24099	-0.0509414	No
row_385	Fzd2	NA	40032	-0.24461	-0.0511134	No
row_386	Eif1	NA	40153	-0.258389	-0.0529851	No
row_387	Clk1	NA	40177	-0.261285	-0.0527106	No
row_388	Ndrg2	NA	40211	-0.265993	-0.0526423	No
row_389	Apobr	NA	40317	-0.27772	-0.0541257	No
row_390	Bag3	NA	40364	-0.283173	-0.0542925	No
row_391	Dusp4	NA	40611	-0.306448	-0.0587971	No
row_392	Abcg2	NA	40625	-0.308864	-0.0581599	No
row_393	Arhgap35	NA	40709	-0.318255	-0.0590372	No
row_394	Moxd1	NA	40742	-0.322781	-0.0587771	No
row_395	Gnaq	NA	40767	-0.326266	-0.0583303	No
row_396	Lamb1	NA	40813	-0.330924	-0.0583323	No
row_397	Arhgef10	NA	40834	-0.334271	-0.0577734	No
row_398	Nab2	NA	40982	-0.351079	-0.0599628	No
row_399	Fn1	NA	41002	-0.354101	-0.0593226	No
row_400	Nipsnap1	NA	41006	-0.354838	-0.0583276	No
row_401	Trim44	NA	41115	-0.373497	-0.0595906	No
row_402	Arhgap32	NA	41183	-0.382526	-0.0599231	No
row_403	Evl	NA	41192	-0.383038	-0.0589539	No
row_404	Agtr2	NA	41209	-0.3849	-0.0581554	No
row_405	Prkce	NA	41257	-0.390985	-0.0580219	No
row_406	Stbd1	NA	41283	-0.393366	-0.0573964	No
row_407	Kcna2	NA	41512	-0.42265	-0.0611568	No
row_408	Bex4	NA	41515	-0.42265	-0.059937	No
row_409	Gsx1	NA	41587	-0.428807	-0.0602192	No
row_410	Slurp1	NA	41969	-0.428807	-0.0673328	No
row_411	Elovl5	NA	42219	-0.430519	-0.0715325	No
row_412	Lysmd3	NA	42251	-0.433159	-0.0709202	No
row_413	Cep170	NA	42258	-0.433639	-0.0697557	No
row_414	Abl1	NA	42260	-0.433798	-0.0684804	No
row_415	Cers4	NA	42321	-0.442351	-0.0684798	No
row_416	Capn2	NA	42328	-0.443902	-0.0672845	No
row_417	Errfi1	NA	42449	-0.463022	-0.0685442	No
row_418	Hoxa5	NA	42451	-0.463276	-0.0671808	No
row_419	Tal1	NA	42532	-0.475087	-0.067523	No
row_420	Serpinh1	NA	42576	-0.480831	-0.0670326	No
row_421	Mpdz	NA	42609	-0.485925	-0.0662846	No
row_422	Fermt2	NA	42637	-0.491533	-0.0654097	No
row_423	Hoxa3	NA	42917	-0.510808	-0.0700303	No
row_424	Zmym6	NA	43024	-0.521561	-0.0708065	No
row_425	Foxp1	NA	43041	-0.524827	-0.0695895	No
row_426	Tle1	NA	43047	-0.526473	-0.0681253	No
row_427	Fntb	NA	43055	-0.52796	-0.0667007	No
row_428	Rgs18	NA	43078	-0.531335	-0.0655965	No
row_429	Maged1	NA	43188	-0.547759	-0.0663604	No
row_430	Sdc1	NA	43207	-0.551714	-0.0651072	No
row_431	Gatm	NA	43301	-0.572406	-0.0654448	No
row_432	Snx30	NA	43322	-0.575924	-0.0641632	No
row_433	Ktn1	NA	43370	-0.582365	-0.0634574	No
row_434	Ly75	NA	43375	-0.583388	-0.0618009	No
row_435	Plekha5	NA	43380	-0.584764	-0.0601403	No
row_436	Tes	NA	43393	-0.589101	-0.058643	No
row_437	Rrbp1	NA	43493	-0.611328	-0.0589964	No
row_438	Pygm	NA	43503	-0.613504	-0.0573601	No
row_439	Pck2	NA	43521	-0.618266	-0.0558858	No
row_440	Zmynd11	NA	43547	-0.623231	-0.0545729	No
row_441	Glis2	NA	43563	-0.626261	-0.0530306	No
row_442	Actn1	NA	43769	-0.672263	-0.0555377	No
row_443	Stxbp1	NA	43814	-0.684505	-0.0544603	No
row_444	Ccnd1	NA	43825	-0.688268	-0.0526224	No
row_445	Nfib	NA	43834	-0.689808	-0.0507358	No
row_446	Dock7	NA	43864	-0.696156	-0.049293	No
row_447	Cbx4	NA	43866	-0.697551	-0.047229	No
row_448	Arhgap6	NA	43927	-0.710253	-0.0464272	No
row_449	Lamc1	NA	43940	-0.714118	-0.044556	No
row_450	Hoxa10	NA	44069	-0.744545	-0.0451502	No
row_451	Armcx2	NA	44091	-0.750086	-0.0433698	No
row_452	Mycn	NA	44186	-0.770751	-0.0431363	No
row_453	Krba1	NA	44236	-0.781579	-0.0418787	No
row_454	Hoxa2	NA	44277	-0.793112	-0.0403884	No
row_455	Phlpp1	NA	44344	-0.810773	-0.0394182	No
row_456	Ptn	NA	44408	-0.830716	-0.0383222	No
row_457	Lpar3	NA	44431	-0.833333	-0.0363149	No
row_458	Inhbb	NA	44501	-0.845694	-0.0353064	No
row_459	Homer2	NA	44584	-0.857614	-0.0345487	No
row_460	Dnajb2	NA	44639	-0.862974	-0.0331579	No
row_461	Dusp2	NA	44750	-0.894575	-0.0329067	No
row_462	Prkcb	NA	44931	-0.969586	-0.0339738	No
row_463	Igfbp5	NA	44957	-0.982439	-0.0315867	No
row_464	Tgif2	NA	44991	-0.992672	-0.0293453	No
row_465	Phc1	NA	45121	-1.04704	-0.0290568	No
row_466	Pxdn	NA	45127	-1.05154	-0.0260224	No
row_467	Rhou	NA	45184	-1.07571	-0.0240395	No
row_468	Itih5	NA	45351	-1.17309	-0.0241894	No
row_469	Eps8	NA	45403	-1.21958	-0.0216661	No
row_470	Nid2	NA	45436	-1.24503	-0.018648	No
row_471	Hoxa9	NA	45550	-1.36934	-0.0170431	No
row_472	Mmp17	NA	45714	-1.68846	-0.0155858	No
row_473	Lrrfip1	NA	45719	-1.69958	-0.0105913	No
row_474	Cand2	NA	45731	-1.72942	-0.00566183	No
row_475	Elovl6	NA	45842	-2.79225	0.000264413	No
