## Supplementary material for "KR158 spheres harboring slow-cycling cells recapitulate GBM features in an immunocompetent system": Table10

### Sheet: HARRIS_BRAIN_CANCER_PROGENITORS
SCCp0 vs FCCp0
NAME	SYMBOL	TITLE	RANK IN GENE LIST	RANK METRIC SCORE	RUNNING ES	CORE ENRICHMENT
row_0	Dhrs3	NA	7	4.53125	0.139228	Yes
row_1	Larp6	NA	75	3.24183	0.237485	Yes
row_2	Srpx2	NA	163	2.65392	0.317221	Yes
row_3	Bgn	NA	219	2.44724	0.391297	Yes
row_4	Tmem212	NA	283	2.21649	0.458102	Yes
row_5	Casp4	NA	706	1.57747	0.497415	Yes
row_6	Mgp	NA	747	1.53597	0.543789	Yes
row_7	Mlip	NA	1023	1.32976	0.578691	Yes
row_8	Foxc2	NA	1766	0.979798	0.592637	Yes
row_9	Foxa3	NA	2147	0.866025	0.610983	Yes
row_10	Scg5	NA	2451	0.840657	0.630229	Yes
row_11	Kazald1	NA	3071	0.744713	0.639628	Yes
row_12	Pid1	NA	3241	0.713624	0.657891	Yes
row_13	Kcna4	NA	3419	0.682323	0.675016	Yes
row_14	Capg	NA	3476	0.670161	0.694408	Yes
row_15	Gja1	NA	4809	0.495713	0.680588	No
row_16	Cav1	NA	5718	0.43459	0.674141	No
row_17	Enpp6	NA	5854	0.428807	0.684384	No
row_18	Vwc2	NA	6900	0.428807	0.674769	No
row_19	Gpr17	NA	7552	0.379153	0.672225	No
row_20	Opcml	NA	10090	0.158362	0.621731	No
row_21	Ddc	NA	11089	0.0705107	0.602121	No
row_22	Mia	NA	24861	0	0.301595	No
row_23	Scg3	NA	31792	0	0.150361	No
row_24	Ninj2	NA	38960	-0.144338	-0.00160556	No
row_25	Aox1	NA	39589	-0.196998	-0.00925082	No
row_26	Shisa2	NA	41524	-0.42265	-0.038456	No
row_27	Tead1	NA	42621	-0.487659	-0.0473738	No
row_28	Arhgap29	NA	43303	-0.572507	-0.044625	No
row_29	Arhgap6	NA	43927	-0.710253	-0.0363734	No
row_30	Cytl1	NA	44607	-0.857614	-0.0248111	No
row_31	Bfsp2	NA	45715	-1.6906	0.00303345	No
