## Supplementary material for "KR158 spheres harboring slow-cycling cells recapitulate GBM features in an immunocompetent system": Table11

### Sheet: SCCSIGNATUREUPRGBM
SCCp0 vs FCCp0
NAME	SYMBOL	TITLE	RANK IN GENE LIST	RANK METRIC SCORE	RUNNING ES	CORE ENRICHMENT
row_0	Cxcl5	NA	24	4.00249	0.101279	Yes
row_1	Tac1	NA	202	2.5	0.161003	Yes
row_2	Bdnf	NA	235	2.35756	0.220269	Yes
row_3	Thbs1	NA	324	2.13792	0.272727	Yes
row_4	Bdkrb1	NA	325	2.13621	0.327061	Yes
row_5	Ptges	NA	443	1.88709	0.372505	Yes
row_6	Vdr	NA	463	1.86275	0.419469	Yes
row_7	Slit3	NA	514	1.77525	0.463531	Yes
row_8	Ptger3	NA	575	1.71523	0.505848	Yes
row_9	Ptger2	NA	676	1.611	0.544641	Yes
row_10	Slit2	NA	728	1.55015	0.582956	Yes
row_11	Nefh	NA	993	1.35068	0.611549	Yes
row_12	Tnip3	NA	1037	1.31473	0.64405	Yes
row_13	Ccl20	NA	1160	1.23028	0.672679	Yes
row_14	Il6	NA	1230	1.19117	0.701471	Yes
row_15	Icam1	NA	1502	1.06845	0.722731	Yes
row_16	Wnt11	NA	1991	0.910344	0.735235	Yes
row_17	Ptgs2	NA	2472	0.834729	0.745989	Yes
row_18	Sele	NA	3534	0.659407	0.739603	Yes
row_19	Crhbp	NA	3817	0.618564	0.749181	Yes
row_20	Pln	NA	4804	0.496913	0.7403	No
row_21	Inhba	NA	5502	0.459061	0.736763	No
row_22	Pgr	NA	6082	0.428807	0.735032	No
row_23	Ptpru	NA	7497	0.3849	0.713959	No
row_24	Lbp	NA	7755	0.358464	0.717467	No
row_25	Adm	NA	8193	0.316722	0.715985	No
row_26	Ptgds	NA	8868	0.262662	0.707955	No
row_27	Selp	NA	17651	0	0.516275	No
row_28	Lep	NA	24441	0	0.368095	No
row_29	Drd1	NA	26026	0	0.333522	No
row_30	Ptgdr	NA	26542	0	0.322282	No
row_31	Ntsr1	NA	26621	0	0.320579	No
row_32	Krt19	NA	32985	0	0.181698	No
row_33	Mrc1	NA	38656	-0.11547	0.0608787	No
row_34	Wnt2	NA	39472	-0.19245	0.0479851	No
row_35	Anxa3	NA	40909	-0.342037	0.025342	No
row_36	Ptprn	NA	44749	-0.894457	-0.0356992	No
row_37	Ass1	NA	45224	-1.09431	-0.0182112	No
row_38	Plau	NA	45451	-1.25575	0.00879609	No
