## Supplementary material for "KR158 spheres harboring slow-cycling cells recapitulate GBM features in an immunocompetent system": Table14

### Sheet: ECMRECEPTORINTERACTION
SCCp0 vs FCCp0
NAME	SYMBOL	TITLE	RANK IN GENE LIST	RANK METRIC SCORE	RUNNING ES	CORE ENRICHMENT
row_0	Itga11	NA	16	4.07805	0.0902656	Yes
row_1	Itga8	NA	156	2.69089	0.147023	Yes
row_2	Col4a4	NA	175	2.57559	0.20386	Yes
row_3	Col12a1	NA	222	2.43896	0.25705	Yes
row_4	Col16a1	NA	233	2.37622	0.309631	Yes
row_5	Itgb8	NA	286	2.20283	0.357443	Yes
row_6	Itgb2	NA	323	2.1381	0.404166	Yes
row_7	Lama4	NA	497	1.80027	0.440392	Yes
row_8	Itga2b	NA	538	1.75061	0.478417	Yes
row_9	Col5a2	NA	777	1.5083	0.506736	Yes
row_10	Col11a1	NA	958	1.36841	0.533213	Yes
row_11	Col6a2	NA	1111	1.25377	0.557754	Yes
row_12	Itgb4	NA	1398	1.11557	0.576298	Yes
row_13	Col1a2	NA	1523	1.05786	0.597097	Yes
row_14	Col6a1	NA	1926	0.936666	0.609134	Yes
row_15	Itga1	NA	2445	0.841767	0.616529	Yes
row_16	Col4a1	NA	2827	0.785549	0.625667	Yes
row_17	Col20a1	NA	3525	0.660528	0.625128	Yes
row_18	Col18a1	NA	3553	0.655838	0.639111	Yes
row_19	Col4a2	NA	3772	0.625556	0.648252	Yes
row_20	Lama3	NA	3898	0.603043	0.658923	Yes
row_21	Col9a3	NA	4115	0.573977	0.666961	Yes
row_22	Col4a5	NA	5248	0.48377	0.652999	No
row_23	Col9a2	NA	8909	0.258664	0.578846	No
row_24	Lamb2	NA	8983	0.249835	0.582803	No
row_25	Col9a1	NA	9112	0.23914	0.585323	No
row_26	Lamc2	NA	10059	0.161162	0.568252	No
row_27	Itga4	NA	11139	0.0663301	0.546171	No
row_28	Itgb1	NA	11192	0.0604369	0.546378	No
row_29	Col15a1	NA	31414	0	0.104939	No
row_30	Itga7	NA	38174	-0.0710149	-0.0410368	No
row_31	Itga10	NA	38995	-0.148287	-0.0556431	No
row_32	Nid1	NA	39627	-0.201399	-0.0649431	No
row_33	Col14a1	NA	40304	-0.276081	-0.0735662	No
row_34	Col1a1	NA	40324	-0.27853	-0.067792	No
row_35	Itga9	NA	40722	-0.319493	-0.0693596	No
row_36	Lamb1	NA	40813	-0.330924	-0.0639712	No
row_37	Fn1	NA	41002	-0.354101	-0.0602072	No
row_38	Itgb6	NA	41207	-0.3849	-0.0561081	No
row_39	Col6a3	NA	41560	-0.425941	-0.0543281	No
row_40	Itga2	NA	42832	-0.497751	-0.0710148	No
row_41	Lamb3	NA	43576	-0.628562	-0.0732683	No
row_42	Lamc1	NA	43940	-0.714118	-0.0653251	No
row_43	Lama5	NA	43975	-0.720158	-0.0500653	No
row_44	Col19a1	NA	44423	-0.833333	-0.0413069	No
row_45	Itgb3	NA	44898	-0.954053	-0.0304554	No
row_46	Itga3	NA	45161	-1.06288	-0.0125578	No
row_47	Nid2	NA	45436	-1.24503	0.00912537	No
