## Supplementary material for "KR158 spheres harboring slow-cycling cells recapitulate GBM features in an immunocompetent system": Table15

### Sheet: GO0071396CELLULARRESPONSETOLIPI
SCCp0 vs FCCp0
NAME	SYMBOL	TITLE	RANK IN GENE LIST	RANK METRIC SCORE	RUNNING ES	CORE ENRICHMENT
row_0	Trem2	NA	38	3.7394	0.0137365	Yes
row_1	Mmp2	NA	41	3.66518	0.0279781	Yes
row_2	Ces1f	NA	43	3.61912	0.0420623	Yes
row_3	Cfh	NA	44	3.58842	0.0560489	Yes
row_4	Abca1	NA	67	3.32757	0.0685332	Yes
row_5	Abcb4	NA	69	3.31915	0.0814482	Yes
row_6	Ptk2b	NA	133	2.78697	0.0909207	Yes
row_7	Igf1	NA	167	2.6221	0.100413	Yes
row_8	Spp1	NA	171	2.60139	0.110486	Yes
row_9	Ces1a	NA	184	2.52411	0.120059	Yes
row_10	Gbp6	NA	187	2.51075	0.129801	Yes
row_11	Ptpn22	NA	221	2.4413	0.138588	Yes
row_12	Acod1	NA	226	2.42957	0.14797	Yes
row_13	Bdnf	NA	235	2.35756	0.156982	Yes
row_14	Nr3c2	NA	244	2.31918	0.165845	Yes
row_15	Gbp5	NA	255	2.29599	0.174574	Yes
row_16	Cyp26b1	NA	266	2.27005	0.183201	Yes
row_17	Bmp6	NA	269	2.25803	0.191958	Yes
row_18	Pde4b	NA	294	2.18543	0.199946	Yes
row_19	Peg13	NA	344	2.09038	0.207013	Yes
row_20	Akr1c14	NA	361	2.05533	0.214671	Yes
row_21	Akr1c18	NA	364	2.04849	0.222611	Yes
row_22	Spon2	NA	392	1.981	0.229737	Yes
row_23	Dab2	NA	407	1.96195	0.237075	Yes
row_24	Padi2	NA	410	1.95366	0.244645	Yes
row_25	Vdr	NA	463	1.86275	0.250758	Yes
row_26	Gbp10	NA	540	1.74354	0.255877	Yes
row_27	Ccl2	NA	553	1.7279	0.262347	Yes
row_28	Ptger3	NA	575	1.71523	0.268569	Yes
row_29	Gbp3	NA	613	1.69102	0.274343	Yes
row_30	Ptger2	NA	676	1.611	0.279254	Yes
row_31	P2ry6	NA	687	1.59264	0.285241	Yes
row_32	Irak2	NA	703	1.57937	0.291066	Yes
row_33	Cxcl16	NA	716	1.55774	0.296873	Yes
row_34	Ugt1a6b	NA	744	1.53803	0.302272	Yes
row_35	Ugt1a6a	NA	763	1.51927	0.307796	Yes
row_36	Havcr2	NA	770	1.51192	0.313557	Yes
row_37	Rorb	NA	804	1.48041	0.318599	Yes
row_38	Ces1g	NA	845	1.4515	0.323374	Yes
row_39	Cyp7b1	NA	864	1.44094	0.328593	Yes
row_40	Ptgfr	NA	900	1.41723	0.333344	Yes
row_41	Gbp2	NA	914	1.40997	0.338553	Yes
row_42	Mn1	NA	928	1.39664	0.34371	Yes
row_43	Shpk	NA	961	1.36684	0.348331	Yes
row_44	Bmp4	NA	1007	1.34648	0.352586	Yes
row_45	Tnip3	NA	1037	1.31473	0.357071	Yes
row_46	Esr1	NA	1041	1.31253	0.36212	Yes
row_47	Cmpk2	NA	1096	1.26238	0.365849	Yes
row_48	Aqp1	NA	1107	1.25538	0.370522	Yes
row_49	Gpld1	NA	1177	1.22513	0.373774	Yes
row_50	Ccdc62	NA	1186	1.22191	0.37836	Yes
row_51	Gramd1c	NA	1210	1.2054	0.382551	Yes
row_52	Il6	NA	1230	1.19117	0.386774	Yes
row_53	Fbxo32	NA	1236	1.1898	0.391301	Yes
row_54	Trim30a	NA	1258	1.17657	0.395424	Yes
row_55	Irgm2	NA	1272	1.16892	0.399693	Yes
row_56	Cebpb	NA	1286	1.16244	0.403937	Yes
row_57	Mgst1	NA	1298	1.15649	0.408202	Yes
row_58	Id3	NA	1325	1.14882	0.412106	Yes
row_59	Lilrb4a	NA	1351	1.14118	0.416002	Yes
row_60	Slc5a5	NA	1396	1.11565	0.41938	Yes
row_61	Prdm1	NA	1429	1.10187	0.422968	Yes
row_62	Cxcl10	NA	1481	1.07929	0.42605	Yes
row_63	Cd68	NA	1631	1.02139	0.426742	Yes
row_64	Akr1c13	NA	1657	1.01036	0.430129	Yes
row_65	Sbno2	NA	1658	1.00975	0.434065	Yes
row_66	Gch1	NA	1833	0.963712	0.433981	Yes
row_67	Rora	NA	1868	0.953942	0.436949	Yes
row_68	Vps11	NA	1910	0.941739	0.439715	Yes
row_69	Tnip2	NA	1979	0.913679	0.441775	Yes
row_70	Gper1	NA	2055	0.887097	0.443578	Yes
row_71	Brinp3	NA	2071	0.88306	0.446689	Yes
row_72	Fcgr4	NA	2166	0.863017	0.447978	Yes
row_73	Sgk1	NA	2170	0.862614	0.451274	Yes
row_74	Plscr4	NA	2179	0.860566	0.454452	Yes
row_75	Ces1d	NA	2354	0.857614	0.453954	Yes
row_76	Pde4d	NA	2454	0.840022	0.455044	Yes
row_77	Fes	NA	2467	0.835824	0.458037	Yes
row_78	Trim30d	NA	2639	0.829374	0.457496	Yes
row_79	Pagr1a	NA	2721	0.809969	0.458865	Yes
row_80	Plscr2	NA	2795	0.792451	0.460343	Yes
row_81	Trim12a	NA	2822	0.787049	0.462837	Yes
row_82	Prkd1	NA	2861	0.776805	0.465026	Yes
row_83	Gpr155	NA	2863	0.775623	0.468027	Yes
row_84	Irgm1	NA	2867	0.774664	0.47098	Yes
row_85	Trp63	NA	2998	0.759581	0.471072	Yes
row_86	Igtp	NA	3011	0.758116	0.473762	Yes
row_87	Tnfrsf1b	NA	3057	0.748344	0.475686	Yes
row_88	Trim30c	NA	3154	0.73046	0.476415	Yes
row_89	Zfp36l1	NA	3210	0.718027	0.477999	Yes
row_90	Efna5	NA	3221	0.716912	0.480573	Yes
row_91	Pid1	NA	3241	0.713624	0.482935	Yes
row_92	Plcb1	NA	3311	0.701083	0.484145	Yes
row_93	Kdm6a	NA	3350	0.693106	0.486008	Yes
row_94	Vps18	NA	3402	0.68526	0.487554	Yes
row_95	Ppm1e	NA	3466	0.671296	0.48878	Yes
row_96	Taf7	NA	3491	0.667247	0.490851	Yes
row_97	Lpar1	NA	3657	0.63983	0.489704	Yes
row_98	B2m	NA	3665	0.637237	0.492033	Yes
row_99	Crhbp	NA	3817	0.618564	0.491111	Yes
row_100	Ly96	NA	3840	0.614977	0.493023	Yes
row_101	Crebrf	NA	3852	0.613257	0.495171	Yes
row_102	Pak1	NA	3883	0.606531	0.496872	Yes
row_103	Sash1	NA	3937	0.595642	0.498025	Yes
row_104	Gnai1	NA	3960	0.591417	0.499844	Yes
row_105	Adam9	NA	4022	0.581591	0.500765	Yes
row_106	Ddrgk1	NA	4027	0.580889	0.502941	Yes
row_107	Serpine1	NA	4033	0.578721	0.505086	Yes
row_108	Rhoa	NA	4224	0.558166	0.503069	Yes
row_109	Tbxa2r	NA	4239	0.554141	0.50492	Yes
row_110	Plscr3	NA	4352	0.538798	0.504548	Yes
row_111	Nlrp3	NA	4354	0.538699	0.506626	Yes
row_112	Nr1d1	NA	4435	0.531302	0.506931	Yes
row_113	Trip4	NA	4438	0.530867	0.508956	Yes
row_114	Cd36	NA	4603	0.517585	0.507354	Yes
row_115	Fdx1	NA	4633	0.51597	0.508725	Yes
row_116	Nfkbia	NA	4653	0.513454	0.510307	Yes
row_117	Ncor2	NA	4654	0.513273	0.512308	Yes
row_118	Ahr	NA	4696	0.507723	0.513382	Yes
row_119	Myd88	NA	4795	0.498183	0.513161	Yes
row_120	Stra8	NA	4867	0.492114	0.513513	Yes
row_121	Ucp1	NA	4884	0.492114	0.515077	Yes
row_122	Ly86	NA	4964	0.492114	0.515252	Yes
row_123	Spi1	NA	4988	0.492114	0.516663	Yes
row_124	Mlc1	NA	5074	0.492114	0.516705	Yes
row_125	Cyp7a1	NA	5157	0.492114	0.516814	Yes
row_126	Adcy2	NA	5160	0.492114	0.518688	Yes
row_127	Add1	NA	5223	0.487019	0.519218	Yes
row_128	Zfp36	NA	5437	0.466381	0.516335	Yes
row_129	Mettl21c	NA	5476	0.46188	0.517297	Yes
row_130	Inhba	NA	5502	0.459061	0.518534	Yes
row_131	Mtdh	NA	5530	0.455525	0.519714	Yes
row_132	Scnn1a	NA	5603	0.447082	0.519867	Yes
row_133	Zc3h12a	NA	5621	0.444836	0.521226	Yes
row_134	Tnfaip3	NA	5691	0.436853	0.521406	Yes
row_135	Esr2	NA	5931	0.428807	0.517803	No
row_136	Akr1cl	NA	5941	0.428807	0.519276	No
row_137	Pgr	NA	6082	0.428807	0.517858	No
row_138	Gata1	NA	6208	0.428807	0.516771	No
row_139	Mmp8	NA	6591	0.428807	0.510012	No
row_140	Gbp2b	NA	6659	0.428807	0.510205	No
row_141	Ifng	NA	6689	0.428807	0.511236	No
row_142	Epha5	NA	6840	0.428807	0.509597	No
row_143	Pax2	NA	6857	0.428807	0.510915	No
row_144	Akr1c19	NA	6917	0.428807	0.511285	No
row_145	Chmp5	NA	7022	0.427762	0.510657	No
row_146	Trim5	NA	7033	0.426841	0.5121	No
row_147	Agtr1a	NA	7130	0.42265	0.511629	No
row_148	P2ry4	NA	7144	0.42265	0.512989	No
row_149	Trim12c	NA	7272	0.41068	0.511787	No
row_150	Prmt2	NA	7342	0.403206	0.511836	No
row_151	Snw1	NA	7379	0.398897	0.512597	No
row_152	Tlr4	NA	7403	0.395167	0.513629	No
row_153	Adam15	NA	7405	0.394709	0.515146	No
row_154	Nr1h3	NA	7436	0.390938	0.516007	No
row_155	Nr1h4	NA	7466	0.385274	0.516869	No
row_156	Slc2a2	NA	7492	0.3849	0.517818	No
row_157	Trib1	NA	7542	0.380148	0.518218	No
row_158	Lbp	NA	7755	0.358464	0.514937	No
row_159	Mgarp	NA	7794	0.355009	0.515482	No
row_160	Ndufa13	NA	7837	0.350727	0.515922	No
row_161	Ntrk2	NA	7932	0.342399	0.515182	No
row_162	Tesc	NA	8188	0.316725	0.510789	No
row_163	Per1	NA	8327	0.302034	0.508921	No
row_164	Nfkbil1	NA	8382	0.295429	0.508881	No
row_165	Nfkb1	NA	8415	0.292093	0.509313	No
row_166	Zfp764	NA	8440	0.289195	0.509911	No
row_167	Gh	NA	8512	0.288675	0.509469	No
row_168	Eif4e	NA	8720	0.277226	0.505981	No
row_169	Ufsp2	NA	8736	0.275531	0.506724	No
row_170	Brinp2	NA	8798	0.269871	0.50643	No
row_171	Plscr1	NA	8810	0.268308	0.507233	No
row_172	Dnaja1	NA	8827	0.266743	0.50792	No
row_173	mt-Nd3	NA	8879	0.261886	0.507815	No
row_174	Bcl10	NA	8968	0.251036	0.506851	No
row_175	Insig2	NA	8988	0.24943	0.507404	No
row_176	Smyd3	NA	8991	0.249245	0.508332	No
row_177	Hadhb	NA	9045	0.245849	0.50812	No
row_178	Zfp703	NA	9143	0.236184	0.5069	No
row_179	Egfr	NA	9197	0.230673	0.50663	No
row_180	Nfe2l1	NA	9240	0.225685	0.506582	No
row_181	Tmf1	NA	9247	0.224785	0.507326	No
row_182	Sox9	NA	9322	0.21732	0.50654	No
row_183	Syk	NA	9375	0.213637	0.506225	No
row_184	Slc39a9	NA	9449	0.209338	0.50543	No
row_185	Trim24	NA	9489	0.204617	0.505367	No
row_186	Irak1	NA	9522	0.201026	0.505444	No
row_187	Pycard	NA	9533	0.199848	0.506003	No
row_188	Sirpa	NA	9556	0.197505	0.506287	No
row_189	Ufm1	NA	9595	0.193339	0.506202	No
row_190	Msx2	NA	9710	0.19245	0.504436	No
row_191	Trim30b	NA	9745	0.19245	0.504436	No
row_192	Ifnb1	NA	9784	0.18899	0.504334	No
row_193	Paf1	NA	9909	0.175229	0.502281	No
row_194	Adcy3	NA	9943	0.172519	0.502225	No
row_195	Selenos	NA	9945	0.17231	0.502874	No
row_196	Fam210b	NA	10012	0.166196	0.502066	No
row_197	Trim41	NA	10014	0.166121	0.502691	No
row_198	Ywhah	NA	10112	0.156506	0.501161	No
row_199	Ufl1	NA	10174	0.153291	0.500412	No
row_200	Prkaa2	NA	10259	0.144616	0.499122	No
row_201	Cnot2	NA	10300	0.142736	0.498795	No
row_202	Nfkbib	NA	10399	0.133193	0.497152	No
row_203	Halr1	NA	10473	0.128374	0.496041	No
row_204	Nuggc	NA	10549	0.122016	0.494862	No
row_205	Ar	NA	10730	0.108718	0.491313	No
row_206	Ripk2	NA	10778	0.103179	0.490678	No
row_207	Oaz1	NA	10998	0.0819508	0.486165	No
row_208	Map2k7	NA	11042	0.0772508	0.485517	No
row_209	Map4k1	NA	11085	0.0708999	0.484866	No
row_210	Clock	NA	11130	0.0672476	0.484157	No
row_211	Prkaa1	NA	11216	0.0583645	0.482509	No
row_212	Atp1a2	NA	11241	0.0561338	0.482198	No
row_213	Pdk3	NA	11262	0.0539235	0.481967	No
row_214	Brinp1	NA	11340	0.045209	0.480444	No
row_215	Htra2	NA	11353	0.0436175	0.480349	No
row_216	Cactin	NA	11374	0.0413223	0.480069	No
row_217	Rnf4	NA	11402	0.0373925	0.479619	No
row_218	Tgfb1	NA	11450	0.0314801	0.478704	No
row_219	Prdx2	NA	11456	0.0305944	0.478713	No
row_220	Park7	NA	11491	0.0265745	0.478066	No
row_221	Zfp747	NA	11514	0.0245268	0.477677	No
row_222	Sirt1	NA	11553	0.0200612	0.476916	No
row_223	Gsk3a	NA	11559	0.0193815	0.476881	No
row_224	Pdia3	NA	11591	0.0157298	0.476259	No
row_225	Mapk3	NA	11615	0.0130465	0.475802	No
row_226	Strn3	NA	11658	0.00756606	0.474904	No
row_227	Abhd2	NA	11712	0.000871318	0.473738	No
row_228	Mir194-1	NA	12052	0	0.466257	No
row_229	Mir194-2	NA	12053	0	0.466257	No
row_230	Mir196a-1	NA	12170	0	0.463697	No
row_231	Mir196a-2	NA	12171	0	0.463697	No
row_232	Ces1h	NA	12224	0	0.46255	No
row_233	Ces1e	NA	12225	0	0.46255	No
row_234	Ces1c	NA	12226	0	0.46255	No
row_235	Ces1b	NA	12227	0	0.46255	No
row_236	Mup1	NA	12235	0	0.462395	No
row_237	Mir125b-1	NA	13260	0	0.439797	No
row_238	Mir125b-2	NA	13261	0	0.439797	No
row_239	Mir100	NA	13487	0	0.434832	No
row_240	Myog	NA	13762	0	0.428785	No
row_241	Mir139	NA	13792	0	0.428145	No
row_242	Mir140	NA	13804	0	0.427903	No
row_243	Mir142	NA	13807	0	0.427858	No
row_244	Mir146	NA	13811	0	0.427792	No
row_245	Mir147	NA	13812	0	0.427792	No
row_246	Mir132	NA	13827	0	0.427483	No
row_247	Mir10b	NA	13841	0	0.427196	No
row_248	Mir10a	NA	13842	0	0.427196	No
row_249	Mir107	NA	13861	0	0.426799	No
row_250	Mir182	NA	13881	0	0.42638	No
row_251	Mir184	NA	13883	0	0.426358	No
row_252	Mir15a	NA	13892	0	0.426181	No
row_253	Mir150	NA	13920	0	0.425585	No
row_254	Mir155	NA	13924	0	0.425519	No
row_255	Mir217	NA	14007	0	0.42371	No
row_256	Mir20a	NA	14016	0	0.423533	No
row_257	Mir20b	NA	14020	0	0.423467	No
row_258	Mir221	NA	14035	0	0.423158	No
row_259	Mir223	NA	14036	0	0.423158	No
row_260	Mir222	NA	14039	0	0.423114	No
row_261	Mir224	NA	14043	0	0.423047	No
row_262	Mir205	NA	14046	0	0.423003	No
row_263	Mir210	NA	14072	0	0.422452	No
row_264	Mir214	NA	14077	0	0.422363	No
row_265	Mir202	NA	14103	0	0.421812	No
row_266	Stap1	NA	14148	0	0.420841	No
row_267	Mir106a	NA	15035	0	0.401288	No
row_268	Mir106b	NA	15036	0	0.401288	No
row_269	Mirlet7a-2	NA	15127	0	0.399302	No
row_270	Mirlet7a-1	NA	15128	0	0.399302	No
row_271	Mir125a	NA	15230	0	0.397073	No
row_272	Mir1224	NA	15280	0	0.395992	No
row_273	Mir1198	NA	15399	0	0.393388	No
row_274	Aldh1a2	NA	15426	0	0.392814	No
row_275	Mir30c-2	NA	15530	0	0.390541	No
row_276	Mir30c-1	NA	15532	0	0.390519	No
row_277	Mir130a	NA	15854	0	0.383435	No
row_278	Il12b	NA	15923	0	0.381934	No
row_279	Il17a	NA	15996	0	0.380345	No
row_280	Mir29b-1	NA	16080	0	0.378514	No
row_281	Mir29b-2	NA	16081	0	0.378514	No
row_282	Mir146b	NA	16268	0	0.374409	No
row_283	Agtr1b	NA	16822	0	0.362205	No
row_284	Mir181a-1	NA	17093	0	0.356247	No
row_285	Mir181a-2	NA	17095	0	0.356225	No
row_286	Mir16-2	NA	17223	0	0.353422	No
row_287	Mir181b-2	NA	17390	0	0.349759	No
row_288	Mir181b-1	NA	17391	0	0.349759	No
row_289	Sva	NA	17927	0	0.337952	No
row_290	Tnf	NA	18339	0	0.328882	No
row_291	Tescl	NA	20498	0	0.281259	No
row_292	Cftr	NA	20708	0	0.276647	No
row_293	Mir24-1	NA	20818	0	0.274241	No
row_294	Mir24-2	NA	20819	0	0.274241	No
row_295	Bpi	NA	20941	0	0.271571	No
row_296	Ldoc1	NA	22550	0	0.236085	No
row_297	Akr1c6	NA	23122	0	0.223484	No
row_298	Cx3cr1	NA	23371	0	0.218012	No
row_299	Mir199a-2	NA	23800	0	0.208566	No
row_300	Mir199a-1	NA	23802	0	0.208544	No
row_301	Nodal	NA	24145	0	0.200997	No
row_302	Lpl	NA	24616	0	0.190625	No
row_303	Ltf	NA	24669	0	0.189477	No
row_304	Ltk	NA	24671	0	0.189455	No
row_305	Lmo3	NA	25386	0	0.173699	No
row_306	Scimp	NA	25395	0	0.173522	No
row_307	Ang4	NA	25601	0	0.168998	No
row_308	Ctsg	NA	25718	0	0.166438	No
row_309	Tcf21	NA	25865	0	0.163216	No
row_310	Mir467d	NA	25971	0	0.160899	No
row_311	Ptgdr	NA	26542	0	0.14832	No
row_312	Mir3099	NA	27598	0	0.125038	No
row_313	Nkx3-1	NA	27608	0	0.124839	No
row_314	Defa3	NA	27875	0	0.118969	No
row_315	Defa2	NA	27877	0	0.118947	No
row_316	Foxa1	NA	28323	0	0.109127	No
row_317	Klrk1	NA	28624	0	0.102506	No
row_318	Myod1	NA	29204	0	0.0897289	No
row_319	Usp26	NA	29209	0	0.0896406	No
row_320	Rhox13	NA	29359	0	0.0863524	No
row_321	Mstn	NA	29654	0	0.0798644	No
row_322	Nr0b1	NA	29724	0	0.0783417	No
row_323	Defb21	NA	29851	0	0.0755611	No
row_324	Zfp683	NA	30159	0	0.0687861	No
row_325	Mir494	NA	30387	0	0.0637766	No
row_326	Mir484	NA	30408	0	0.0633353	No
row_327	Mir486	NA	30409	0	0.0633353	No
row_328	Pdk4	NA	30505	0	0.0612388	No
row_329	Mir501	NA	30523	0	0.0608636	No
row_330	Mir511	NA	30531	0	0.0607092	No
row_331	Mir181c	NA	30578	0	0.059694	No
row_332	Mir500	NA	30647	0	0.0581934	No
row_333	Mir598	NA	30903	0	0.052566	No
row_334	Akr1c21	NA	30952	0	0.0515067	No
row_335	Mir652	NA	30962	0	0.0513081	No
row_336	Mir690	NA	30982	0	0.0508888	No
row_337	Mir672	NA	31005	0	0.0504033	No
row_338	Mir193a	NA	31045	0	0.0495426	No
row_339	Mir615	NA	31159	0	0.0470489	No
row_340	Mir29a	NA	31280	0	0.0444007	No
row_341	Mir23b	NA	31371	0	0.0424146	No
row_342	Mir21a	NA	31386	0	0.0421056	No
row_343	Mir27b	NA	31398	0	0.0418629	No
row_344	Mir27a	NA	31399	0	0.0418629	No
row_345	Mir293	NA	31407	0	0.0417084	No
row_346	Mir26b	NA	31416	0	0.0415319	No
row_347	Mir342	NA	31456	0	0.0406712	No
row_348	Mir345	NA	31461	0	0.0405829	No
row_349	Mir327	NA	31466	0	0.0404946	No
row_350	Mir331	NA	31474	0	0.0403402	No
row_351	Mir330	NA	31475	0	0.0403402	No
row_352	Mir30b	NA	31481	0	0.0402298	No
row_353	Mir30a	NA	31482	0	0.0402298	No
row_354	Mir30d	NA	31484	0	0.0402078	No
row_355	Mir30e	NA	31489	0	0.0401195	No
row_356	Mir322	NA	31491	0	0.0400974	No
row_357	Mir323	NA	31493	0	0.0400753	No
row_358	Adcy8	NA	31608	0	0.0375596	No
row_359	Mir381	NA	31674	0	0.0361251	No
row_360	Mir383	NA	31676	0	0.0361031	No
row_361	Mir34c	NA	31694	0	0.0357279	No
row_362	Mir351	NA	31709	0	0.0354189	No
row_363	Mir350	NA	31710	0	0.0354189	No
row_364	Mir200c	NA	31765	0	0.0342273	No
row_365	Ret	NA	31960	0	0.029946	No
row_366	Ffar3	NA	31965	0	0.0298578	No
row_367	Ffar2	NA	31967	0	0.0298357	No
row_368	Scnn1b	NA	32582	0	0.0162858	No
row_369	Scnn1g	NA	32583	0	0.0162858	No
row_370	Mirlet7g	NA	32747	0	0.0126887	No
row_371	Cd55b	NA	32969	0	0.00781159	No
row_372	Mir26a-1	NA	33306	0	0.000396663	No
row_373	Mir26a-2	NA	33307	0	0.000396663	No
row_374	Pou4f2	NA	33349	0	-0.000508135	No
row_375	Mir92-1	NA	33424	0	-0.00214118	No
row_376	Mir25	NA	34607	0	-0.0282258	No
row_377	Mir17	NA	34613	0	-0.0283362	No
row_378	Mir18	NA	34614	0	-0.0283362	No
row_379	Mir31	NA	34708	0	-0.0303885	No
row_380	Mir7b	NA	34740	0	-0.0310726	No
row_381	Mir98	NA	34751	0	-0.0312933	No
row_382	Mir93	NA	34754	0	-0.0313375	No
row_383	Ghrhr	NA	35428	0	-0.0461894	No
row_384	Mir409	NA	35833	0	-0.0551049	No
row_385	Mir466	NA	35856	0	-0.0555904	No
row_386	Mir425	NA	35877	0	-0.0560318	No
row_387	Mir431	NA	35887	0	-0.0562304	No
row_388	Mir433	NA	35889	0	-0.0562525	No
row_389	Srarp	NA	35913	0	-0.0567601	No
row_390	Mup11	NA	35960	0	-0.0577752	No
row_391	Cd55	NA	36292	0	-0.0650798	No
row_392	Mir92b	NA	36307	0	-0.0653887	No
row_393	Kdm5d	NA	36357	0	-0.0664701	No
row_394	Tifab	NA	36804	0	-0.0763125	No
row_395	Mir744	NA	36968	0	-0.0799096	No
row_396	Mir7-1	NA	37073	0	-0.0822047	No
row_397	Mir7-2	NA	37074	0	-0.0822047	No
row_398	Mir709	NA	37208	0	-0.0851398	No
row_399	Kdm4c	NA	37610	-0.00991782	-0.0939505	No
row_400	Msn	NA	37707	-0.0202669	-0.0959901	No
row_401	Adcy6	NA	37721	-0.0218037	-0.096192	No
row_402	Bcr	NA	37722	-0.0218627	-0.0961068	No
row_403	Rest	NA	37740	-0.023645	-0.0963898	No
row_404	Irf3	NA	37771	-0.0277078	-0.0969438	No
row_405	Rps6kb1	NA	37788	-0.030136	-0.0971794	No
row_406	Rwdd1	NA	37823	-0.0338363	-0.0977979	No
row_407	Kank2	NA	37858	-0.0371998	-0.0984032	No
row_408	Zbtb7a	NA	38049	-0.0557207	-0.102379	No
row_409	Yes1	NA	38134	-0.067122	-0.103971	No
row_410	Mapk8	NA	38198	-0.0727796	-0.105078	No
row_411	Eif4ebp1	NA	38239	-0.076675	-0.105662	No
row_412	Kdm3a	NA	38326	-0.0846541	-0.10723	No
row_413	Safb2	NA	38424	-0.0949807	-0.109	No
row_414	Akr1c12	NA	38437	-0.096225	-0.10889	No
row_415	Dab2ip	NA	38458	-0.0986273	-0.108947	No
row_416	Ubr5	NA	38566	-0.109104	-0.110883	No
row_417	Lats1	NA	38583	-0.109925	-0.110807	No
row_418	Ep300	NA	38593	-0.110678	-0.110575	No
row_419	Rnf6	NA	38600	-0.111637	-0.110272	No
row_420	Plaa	NA	38605	-0.112	-0.109924	No
row_421	Mrc1	NA	38656	-0.11547	-0.110577	No
row_422	Trerf1	NA	38792	-0.12846	-0.113055	No
row_423	Pabpn1	NA	38797	-0.128865	-0.112641	No
row_424	Cry2	NA	38883	-0.137599	-0.113981	No
row_425	Uri1	NA	38982	-0.146277	-0.115573	No
row_426	Rock2	NA	39015	-0.1502	-0.115694	No
row_427	Smo	NA	39033	-0.151876	-0.115477	No
row_428	Git1	NA	39101	-0.155086	-0.116351	No
row_429	Lyn	NA	39133	-0.158273	-0.116419	No
row_430	Ramp3	NA	39151	-0.160128	-0.11617	No
row_431	Cx3cl1	NA	39183	-0.163829	-0.116215	No
row_432	Arid5a	NA	39217	-0.166863	-0.116293	No
row_433	Hoxa1	NA	39371	-0.184962	-0.118949	No
row_434	Akt1	NA	39378	-0.185549	-0.118358	No
row_435	Sfrp1	NA	39402	-0.18735	-0.118135	No
row_436	Hdac8	NA	39417	-0.188909	-0.117708	No
row_437	Tnfsf4	NA	39528	-0.19245	-0.119385	No
row_438	Cd86	NA	39535	-0.19245	-0.118768	No
row_439	Elk1	NA	39555	-0.193557	-0.118432	No
row_440	Mef2c	NA	39605	-0.199695	-0.118735	No
row_441	Sphk2	NA	39618	-0.200391	-0.118219	No
row_442	Axl	NA	39636	-0.202412	-0.117805	No
row_443	Ogt	NA	39814	-0.219824	-0.120855	No
row_444	Ddit4	NA	39850	-0.224736	-0.120751	No
row_445	Wbp2	NA	39940	-0.235619	-0.121797	No
row_446	Ddx5	NA	40040	-0.245308	-0.123025	No
row_447	Cyp27b1	NA	40056	-0.247272	-0.122393	No
row_448	Mif	NA	40108	-0.252391	-0.122534	No
row_449	Ticam1	NA	40147	-0.25787	-0.122368	No
row_450	Dgat2	NA	40289	-0.274448	-0.12441	No
row_451	Ncor1	NA	40303	-0.27585	-0.123621	No
row_452	Zdhhc7	NA	40335	-0.27986	-0.123215	No
row_453	Calr	NA	40338	-0.27999	-0.122168	No
row_454	Il12a	NA	40377	-0.284756	-0.121896	No
row_455	Arid1a	NA	40383	-0.286882	-0.120888	No
row_456	Pou4f1	NA	40486	-0.288675	-0.122014	No
row_457	Hmgb1	NA	40549	-0.296492	-0.122227	No
row_458	Nfatc4	NA	40614	-0.307142	-0.122442	No
row_459	Isl1	NA	40693	-0.316733	-0.122929	No
row_460	Zfp36l2	NA	40817	-0.331972	-0.124349	No
row_461	Ptges3	NA	40948	-0.346848	-0.125866	No
row_462	Nr2c2	NA	41022	-0.357409	-0.126084	No
row_463	Traf6	NA	41070	-0.365944	-0.125695	No
row_464	Agtr2	NA	41209	-0.3849	-0.12724	No
row_465	Prkce	NA	41257	-0.390985	-0.126753	No
row_466	Trim68	NA	41266	-0.391791	-0.125403	No
row_467	Cdk4	NA	41390	-0.410614	-0.126517	No
row_468	Ube3a	NA	41436	-0.415906	-0.125889	No
row_469	Setx	NA	41444	-0.417155	-0.124417	No
row_470	Ctr9	NA	41557	-0.425608	-0.12523	No
row_471	Aicda	NA	41707	-0.428807	-0.126847	No
row_472	Zfp366	NA	41996	-0.428807	-0.131531	No
row_473	Il10	NA	42081	-0.428807	-0.131714	No
row_474	Yap1	NA	42201	-0.429212	-0.132667	No
row_475	Abl1	NA	42260	-0.433798	-0.132256	No
row_476	Lrp6	NA	42293	-0.438051	-0.131255	No
row_477	Hdac1	NA	42356	-0.447289	-0.13088	No
row_478	Nos3	NA	42415	-0.458995	-0.130371	No
row_479	Abl2	NA	42418	-0.459539	-0.128624	No
row_480	Hmga2	NA	42431	-0.460856	-0.127092	No
row_481	Errfi1	NA	42449	-0.463022	-0.125662	No
row_482	Ncoa3	NA	42471	-0.466955	-0.124306	No
row_483	Safb	NA	42502	-0.472231	-0.123127	No
row_484	Prpf8	NA	42610	-0.486015	-0.123594	No
row_485	Casp9	NA	42611	-0.486177	-0.121699	No
row_486	Tead1	NA	42621	-0.487659	-0.119997	No
row_487	Cd84	NA	42784	-0.492114	-0.121654	No
row_488	Prkca	NA	42892	-0.506637	-0.122041	No
row_489	Heyl	NA	42970	-0.517585	-0.121723	No
row_490	Osr1	NA	43007	-0.518613	-0.120496	No
row_491	Foxp1	NA	43041	-0.524827	-0.119178	No
row_492	Cdc73	NA	43184	-0.547061	-0.12018	No
row_493	Rara	NA	43242	-0.558999	-0.119259	No
row_494	Lancl2	NA	43247	-0.559945	-0.117165	No
row_495	Ncoa2	NA	43260	-0.562663	-0.115236	No
row_496	Atp1a1	NA	43297	-0.571923	-0.113801	No
row_497	Stat1	NA	43385	-0.585773	-0.113438	No
row_498	Cry1	NA	43723	-0.661626	-0.118296	No
row_499	Hnrnpk	NA	43768	-0.671905	-0.116649	No
row_500	Ranbp1	NA	43856	-0.694197	-0.115863	No
row_501	Gfi1	NA	43960	-0.718413	-0.115336	No
row_502	Phb2	NA	44001	-0.724704	-0.113394	No
row_503	Gpbar1	NA	44016	-0.73046	-0.110855	No
row_504	Cnot1	NA	44025	-0.731861	-0.108179	No
row_505	Ptch1	NA	44042	-0.733877	-0.105672	No
row_506	Vps54	NA	44063	-0.741554	-0.103223	No
row_507	Irs1	NA	44066	-0.741962	-0.100375	No
row_508	Skp2	NA	44111	-0.753348	-0.09841	No
row_509	Hoxa2	NA	44277	-0.793112	-0.09896	No
row_510	Cd180	NA	44304	-0.802622	-0.0964054	No
row_511	Gramd1a	NA	44414	-0.831848	-0.0955685	No
row_512	Med1	NA	44484	-0.840772	-0.0938141	No
row_513	Inhbb	NA	44501	-0.845694	-0.090871	No
row_514	Ppargc1b	NA	44518	-0.853585	-0.087897	No
row_515	Ptk6	NA	44541	-0.857614	-0.0850398	No
row_516	Vim	NA	44621	-0.85792	-0.0834393	No
row_517	Carm1	NA	44789	-0.908635	-0.0835831	No
row_518	Src	NA	44818	-0.920533	-0.0806131	No
row_519	Acaca	NA	44859	-0.937269	-0.0778426	No
row_520	Map2k3	NA	44860	-0.9375	-0.0741885	No
row_521	Hnrnpu	NA	44877	-0.944455	-0.0708604	No
row_522	Fkbp4	NA	44937	-0.97343	-0.0683683	No
row_523	Ruvbl2	NA	44992	-0.992979	-0.0656896	No
row_524	Phc1	NA	45121	-1.04704	-0.0644333	No
row_525	Plcg2	NA	45122	-1.04841	-0.0603469	No
row_526	Trim63	NA	45134	-1.05432	-0.0564803	No
row_527	Smarca4	NA	45166	-1.06417	-0.0530166	No
row_528	Ppp5c	NA	45187	-1.07736	-0.0492587	No
row_529	Rorc	NA	45273	-1.12508	-0.0467493	No
row_530	Tead2	NA	45293	-1.13429	-0.0427475	No
row_531	Insig1	NA	45376	-1.197	-0.0398915	No
row_532	Kcnmb1	NA	45422	-1.23378	-0.0360757	No
row_533	Creb1	NA	45469	-1.27303	-0.0321289	No
row_534	Pde2a	NA	45470	-1.27393	-0.0271635	No
row_535	Nod2	NA	45474	-1.27551	-0.0222582	No
row_536	Cnot9	NA	45528	-1.34778	-0.0181745	No
row_537	Ldlr	NA	45620	-1.46121	-0.0144874	No
row_538	Ncl	NA	45636	-1.48699	-0.00902258	No
row_539	Parp1	NA	45743	-1.75018	-0.00454013	No
row_540	Brca1	NA	45752	-1.78755	0.00225064	No
