## Supplementary material for "KR158 spheres harboring slow-cycling cells recapitulate GBM features in an immunocompetent system": Table16

### Sheet: Recovered_Sheet1
SCCp0 vs FCCp0
NAME	SYMBOL	TITLE	RANK IN GENE LIST	RANK METRIC SCORE	RUNNING ES	CORE ENRICHMENT
row_0	Ces1f	NA	43	3.61912	0.0316803	Yes
row_1	Enpp2	NA	161	2.65942	0.0530883	Yes
row_2	Cyp26b1	NA	266	2.27005	0.0712715	Yes
row_3	Cnr1	NA	320	2.14223	0.0894201	Yes
row_4	Apoa4	NA	336	2.10462	0.108062	Yes
row_5	Akr1c18	NA	364	2.04849	0.125936	Yes
row_6	Pld3	NA	418	1.93332	0.142201	Yes
row_7	Gdpd5	NA	432	1.9147	0.159175	Yes
row_8	Faah	NA	434	1.90925	0.176363	Yes
row_9	Bdh2	NA	447	1.88274	0.193071	Yes
row_10	Acox2	NA	560	1.7224	0.206142	Yes
row_11	Pla2g15	NA	708	1.57318	0.217102	Yes
row_12	Cyp46a1	NA	775	1.5095	0.229262	Yes
row_13	Pla2g7	NA	1042	1.31143	0.235255	Yes
row_14	Napepld	NA	1057	1.28854	0.246563	Yes
row_15	Mt3	NA	1116	1.25228	0.25658	Yes
row_16	Bco2	NA	1167	1.22843	0.266557	Yes
row_17	Gba	NA	1208	1.2076	0.276566	Yes
row_18	Daglb	NA	1240	1.18723	0.286588	Yes
row_19	Neu3	NA	1278	1.1687	0.296312	Yes
row_20	Fgf21	NA	1362	1.13324	0.304708	Yes
row_21	Pafah2	NA	1403	1.11241	0.313859	Yes
row_22	Gdpd1	NA	1406	1.11111	0.32383	Yes
row_23	Hexa	NA	1440	1.09748	0.333	Yes
row_24	Plbd2	NA	1501	1.06889	0.34132	Yes
row_25	Ppt1	NA	1576	1.04023	0.349075	Yes
row_26	Adipoq	NA	1629	1.02264	0.357154	Yes
row_27	Abcd3	NA	1783	0.972677	0.362569	Yes
row_28	Cpt1c	NA	1857	0.959197	0.369615	Yes
row_29	Abhd6	NA	2027	0.900026	0.374025	Yes
row_30	Plch2	NA	2122	0.868517	0.379794	Yes
row_31	Adora1	NA	2258	0.857614	0.384566	Yes
row_32	Ces1d	NA	2354	0.857614	0.390215	Yes
row_33	Smpd1	NA	2398	0.854602	0.396976	Yes
row_34	Srd5a3	NA	2841	0.781128	0.394332	Yes
row_35	Apob	NA	2901	0.771817	0.399996	Yes
row_36	Iah1	NA	3048	0.749918	0.403557	Yes
row_37	Plb1	NA	3068	0.745431	0.40986	Yes
row_38	Acad11	NA	3243	0.713539	0.412479	Yes
row_39	Plcb1	NA	3311	0.701083	0.41733	Yes
row_40	Hao1	NA	3341	0.695728	0.422966	Yes
row_41	Lipc	NA	3352	0.693	0.428994	Yes
row_42	Hexb	NA	3378	0.689752	0.434663	Yes
row_43	Lipe	NA	3413	0.682768	0.440073	Yes
row_44	Pnpla8	NA	3442	0.676352	0.445556	Yes
row_45	Acadvl	NA	3624	0.644719	0.447401	Yes
row_46	Sirt2	NA	3683	0.633596	0.451841	Yes
row_47	Pla2g4f	NA	3694	0.63345	0.457332	Yes
row_48	Abhd5	NA	3720	0.633124	0.462491	Yes
row_49	Nceh1	NA	3757	0.626952	0.467354	Yes
row_50	Pla2g2e	NA	3822	0.617977	0.471522	Yes
row_51	Mgll	NA	3870	0.609543	0.475986	Yes
row_52	Neu1	NA	3988	0.586632	0.47871	Yes
row_53	Crot	NA	4013	0.58265	0.483436	Yes
row_54	Amacr	NA	4109	0.574975	0.486538	Yes
row_55	Cpt1b	NA	4173	0.566307	0.490262	Yes
row_56	Pld2	NA	4265	0.550375	0.493229	Yes
row_57	Gdpd3	NA	4295	0.545796	0.497513	Yes
row_58	Rab7	NA	4296	0.545795	0.502433	Yes
row_59	Lpin3	NA	4454	0.528213	0.503754	Yes
row_60	Pld6	NA	4608	0.517585	0.505067	Yes
row_61	Pla2g12a	NA	4673	0.510971	0.50827	Yes
row_62	Akr1d1	NA	4875	0.492114	0.508302	Yes
row_63	Eci3	NA	5144	0.492114	0.506865	Yes
row_64	Cyp7a1	NA	5157	0.492114	0.511038	Yes
row_65	Acaa1a	NA	5193	0.491001	0.514697	Yes
row_66	Angptl3	NA	5208	0.489089	0.518799	Yes
row_67	Abhd16a	NA	5373	0.474292	0.519481	Yes
row_68	Bglap2	NA	5524	0.45685	0.520312	Yes
row_69	Thra	NA	5573	0.451167	0.523327	Yes
row_70	Pafah1b2	NA	5752	0.431514	0.523316	Yes
row_71	Cel	NA	5824	0.428807	0.525626	Yes
row_72	Enpp6	NA	5854	0.428807	0.528855	Yes
row_73	Hcar2	NA	5891	0.428807	0.531932	Yes
row_74	Lipf	NA	5979	0.428807	0.533891	Yes
row_75	Lipk	NA	5980	0.428807	0.537756	Yes
row_76	Acer1	NA	6414	0.428807	0.532133	Yes
row_77	Apoa5	NA	6471	0.428807	0.534771	Yes
row_78	Slc27a2	NA	6562	0.428807	0.536665	Yes
row_79	Il1b	NA	6780	0.428807	0.535775	Yes
row_80	Ins2	NA	6860	0.428807	0.537909	Yes
row_81	Pla2g5	NA	6966	0.428807	0.539474	Yes
row_82	Acox1	NA	7257	0.412038	0.536833	Yes
row_83	Gcdh	NA	7359	0.401282	0.538237	Yes
row_84	Abhd12	NA	7449	0.388377	0.539788	Yes
row_85	Hadh	NA	7464	0.385436	0.542955	Yes
row_86	Pex7	NA	7519	0.382575	0.545221	Yes
row_87	Ddhd2	NA	7737	0.360502	0.543715	Yes
row_88	Gba2	NA	7768	0.357254	0.546278	Yes
row_89	Bscl2	NA	7871	0.347239	0.547173	Yes
row_90	Prkcd	NA	7968	0.340184	0.548136	Yes
row_91	Pafah1b1	NA	8220	0.314377	0.54547	Yes
row_92	Apoe	NA	8299	0.305903	0.546518	Yes
row_93	Etfdh	NA	8367	0.29747	0.547731	Yes
row_94	Hsd17b14	NA	8408	0.292357	0.54949	Yes
row_95	Irs2	NA	8437	0.289601	0.551487	Yes
row_96	Cyp4f18	NA	8609	0.288675	0.550342	Yes
row_97	Twist1	NA	8686	0.281585	0.551215	Yes
row_98	Akr1b8	NA	8747	0.274961	0.552379	Yes
row_99	Acap1	NA	8778	0.272382	0.554177	Yes
row_100	Pex13	NA	8920	0.257015	0.553404	Yes
row_101	Hadhb	NA	9045	0.245849	0.552903	Yes
row_102	Pex2	NA	9055	0.244898	0.554913	Yes
row_103	Mlycd	NA	9287	0.220334	0.551837	Yes
row_104	Pla2g4a	NA	9293	0.219363	0.553705	Yes
row_105	Pnpla6	NA	9312	0.218024	0.555276	Yes
row_106	Cyp26c1	NA	9320	0.217391	0.557082	Yes
row_107	Prkacb	NA	9321	0.217333	0.559041	Yes
row_108	Rarres2	NA	9333	0.216477	0.560751	Yes
row_109	Cps1	NA	9407	0.211325	0.561057	Yes
row_110	Pla2g4c	NA	9411	0.211325	0.562896	Yes
row_111	Crtc3	NA	9523	0.200901	0.562274	No
row_112	Plcb2	NA	9742	0.19245	0.559232	No
row_113	Ech1	NA	9802	0.187776	0.559632	No
row_114	Sgpl1	NA	9893	0.176699	0.559253	No
row_115	Lonp2	NA	9989	0.168366	0.558689	No
row_116	Ywhah	NA	10112	0.156506	0.557426	No
row_117	Hsd17b4	NA	10214	0.148967	0.556556	No
row_118	Eci2	NA	10403	0.132737	0.553633	No
row_119	Acoxl	NA	10410	0.132237	0.554693	No
row_120	Htt	NA	10444	0.130917	0.55515	No
row_121	Galc	NA	10694	0.111112	0.550696	No
row_122	Pnpla7	NA	10747	0.107118	0.550522	No
row_123	Hacl1	NA	10754	0.105939	0.551345	No
row_124	Pik3cg	NA	10795	0.102263	0.551391	No
row_125	Akt2	NA	11075	0.071906	0.545925	No
row_126	Acot7	NA	11116	0.0684961	0.545666	No
row_127	Mtor	NA	11164	0.0636742	0.545211	No
row_128	Etfb	NA	11183	0.0613225	0.545369	No
row_129	Prkaa1	NA	11216	0.0583645	0.545194	No
row_130	Etfa	NA	11256	0.0546895	0.544832	No
row_131	Decr1	NA	11302	0.0492583	0.54429	No
row_132	Sesn2	NA	11320	0.0475183	0.544346	No
row_133	Plcxd2	NA	11336	0.0456173	0.544428	No
row_134	Lpin2	NA	11481	0.0283792	0.541529	No
row_135	Prkaca	NA	11600	0.014658	0.539075	No
row_136	Abhd2	NA	11712	0.000871318	0.536651	No
row_137	Fgf23	NA	11731	0	0.536257	No
row_138	Gm44805	NA	14806	0	0.468899	No
row_139	Apoc1	NA	15890	0	0.445168	No
row_140	Apoc2	NA	15891	0	0.445168	No
row_141	Apoc3	NA	15907	0	0.44484	No
row_142	Aadac	NA	16177	0	0.438945	No
row_143	Tnf	NA	18339	0	0.391593	No
row_144	Aspg	NA	18356	0	0.391243	No
row_145	Pla2g4d	NA	19373	0	0.36898	No
row_146	Pla2g10	NA	19448	0	0.367359	No
row_147	Pla2g2d	NA	19451	0	0.367315	No
row_148	Pla2g2f	NA	19453	0	0.367293	No
row_149	Pla2g2c	NA	19456	0	0.367249	No
row_150	Cyp1a2	NA	20706	0	0.339881	No
row_151	Fabp1	NA	21002	0	0.333417	No
row_152	Plin1	NA	21492	0	0.322702	No
row_153	Plin5	NA	21495	0	0.322658	No
row_154	Lipi	NA	23921	0	0.269521	No
row_155	Lipn	NA	23929	0	0.269368	No
row_156	Lep	NA	24441	0	0.258171	No
row_157	Lpl	NA	24616	0	0.254358	No
row_158	Pla2g12b	NA	24966	0	0.246711	No
row_159	Acsbg2	NA	27533	0	0.190485	No
row_160	Oc90	NA	32485	0	0.081998	No
row_161	Cyp4a32	NA	35948	0	0.00613849	No
row_162	Cyp4a31	NA	35949	0	0.00613849	No
row_163	Cyp4a10	NA	35977	0	0.00554686	No
row_164	Plcz1	NA	36506	0	-0.00602269	No
row_165	Lrcol1	NA	37342	0	-0.0243193	No
row_166	Neu2	NA	37374	0	-0.0249985	No
row_167	Neu4	NA	37377	0	-0.0250424	No
row_168	Echs1	NA	37545	-0.00263924	-0.0286779	No
row_169	Fmc1	NA	37898	-0.0412585	-0.036019	No
row_170	Tysnd1	NA	37939	-0.0452528	-0.0364876	No
row_171	Sptlc2	NA	38154	-0.0690776	-0.0405541	No
row_172	Dagla	NA	38165	-0.0699051	-0.0401431	No
row_173	Slc27a4	NA	38544	-0.107625	-0.0474557	No
row_174	Pafah1b3	NA	38735	-0.122878	-0.0505114	No
row_175	Plcd1	NA	38850	-0.133705	-0.0518042	No
row_176	Pla2g4b	NA	38988	-0.147137	-0.0534799	No
row_177	Gpcpd1	NA	39236	-0.169141	-0.0573675	No
row_178	Acacb	NA	39286	-0.17436	-0.0568695	No
row_179	Akt1	NA	39378	-0.185549	-0.057191	No
row_180	Tbl1xr1	NA	39600	-0.198949	-0.0602403	No
row_181	Apoa1	NA	39788	-0.216333	-0.0623878	No
row_182	Cyp27b1	NA	40056	-0.247272	-0.0660094	No
row_183	Plch1	NA	40341	-0.280243	-0.0697064	No
row_184	Pld4	NA	40363	-0.283137	-0.0676143	No
row_185	Pnpla2	NA	40501	-0.289306	-0.0680085	No
row_186	Plcb4	NA	40524	-0.292783	-0.0658515	No
row_187	Apoa2	NA	40646	-0.310314	-0.0657057	No
row_188	Echdc1	NA	40748	-0.323287	-0.0650047	No
row_189	Acadm	NA	40959	-0.348506	-0.0664648	No
row_190	Plcd3	NA	41026	-0.357659	-0.0646871	No
row_191	Acat1	NA	41051	-0.361594	-0.0619536	No
row_192	Crabp1	NA	41121	-0.374737	-0.0600877	No
row_193	Prkce	NA	41257	-0.390985	-0.0595215	No
row_194	Inpp5f	NA	41307	-0.397074	-0.057016	No
row_195	Cdk4	NA	41390	-0.410614	-0.0551116	No
row_196	Plcd4	NA	41446	-0.417442	-0.0525539	No
row_197	Lgals12	NA	41650	-0.428807	-0.0531368	No
row_198	Pla2g1b	NA	41774	-0.428807	-0.0519668	No
row_199	Sptlc1	NA	42378	-0.452135	-0.0611043	No
row_200	Echdc2	NA	42519	-0.475087	-0.0598895	No
row_201	Pla2g4e	NA	42973	-0.517585	-0.0651502	No
row_202	Plcg1	NA	43321	-0.57592	-0.0675624	No
row_203	Abcd1	NA	43413	-0.594656	-0.0641962	No
row_204	Gm28042	NA	43433	-0.598892	-0.0592142	No
row_205	Etfbkmt	NA	43484	-0.609928	-0.054812	No
row_206	Acadl	NA	43578	-0.628934	-0.0511806	No
row_207	Pex5	NA	43608	-0.634767	-0.0460943	No
row_208	Pde3b	NA	43870	-0.697719	-0.0455242	No
row_209	Irs1	NA	44066	-0.741962	-0.0431091	No
row_210	Gm2a	NA	44722	-0.883287	-0.0494996	No
row_211	Idh1	NA	44952	-0.979436	-0.0456889	No
row_212	Plcg2	NA	45122	-1.04841	-0.0399417	No
row_213	Plce1	NA	45206	-1.0862	-0.0319695	No
row_214	Scarb1	NA	45371	-1.19609	-0.0247816	No
row_215	Phyh	NA	45455	-1.26503	-0.0151974	No
row_216	Hint2	NA	45456	-1.26559	-0.00378953	No
row_217	Smpdl3b	NA	45563	-1.38548	0.00637644	No
