## Supplementary material for "KR158 spheres harboring slow-cycling cells recapitulate GBM features in an immunocompetent system": Table17

### Sheet: WONG_ADULT_TISSUE_STEM_MODULE
SCC_T vs FCC_T
NAME	SYMBOL	TITLE	RANK IN GENE LIST	RANK METRIC SCORE	RUNNING ES	CORE ENRICHMENT
row_0	Itgae	NA	4	3.82979	0.0107541	Yes
row_1	Hcar2	NA	55	2.35131	0.0163089	Yes
row_2	Mcoln2	NA	60	2.3008	0.0227344	Yes
row_3	Ifng	NA	80	2.14286	0.0283823	Yes
row_4	Dusp2	NA	99	2.02906	0.03373	Yes
row_5	Icam1	NA	115	1.9184	0.0388305	Yes
row_6	Sparc	NA	154	1.74351	0.042929	Yes
row_7	Muc13	NA	213	1.66667	0.0463693	Yes
row_8	Eng	NA	259	1.57184	0.0498276	Yes
row_9	Trib3	NA	262	1.56724	0.0542204	Yes
row_10	Ccl5	NA	263	1.56458	0.0586498	Yes
row_11	Nfkbia	NA	290	1.51449	0.0623644	Yes
row_12	Atf3	NA	314	1.48107	0.0660506	Yes
row_13	Procr	NA	334	1.45012	0.0697372	Yes
row_14	Cd40	NA	349	1.44112	0.0735086	Yes
row_15	Ltb	NA	431	1.37121	0.0756056	Yes
row_16	Rbp1	NA	472	1.34282	0.0785257	Yes
row_17	Traf1	NA	488	1.33282	0.0819684	Yes
row_18	Socs3	NA	507	1.32639	0.0853268	Yes
row_19	Hlx	NA	533	1.31167	0.0884893	Yes
row_20	Ly75	NA	550	1.30479	0.0918306	Yes
row_21	Clic4	NA	553	1.30287	0.095475	Yes
row_22	Ptger4	NA	557	1.30248	0.0990963	Yes
row_23	Igsf10	NA	573	1.2937	0.102428	Yes
row_24	Rras	NA	585	1.28789	0.105832	Yes
row_25	Ptpn21	NA	589	1.28666	0.109408	Yes
row_26	Arhgap4	NA	620	1.27442	0.112355	Yes
row_27	Plek	NA	623	1.27412	0.115918	Yes
row_28	Trim47	NA	626	1.2727	0.119477	Yes
row_29	Gngt2	NA	641	1.26583	0.122752	Yes
row_30	Ltbp2	NA	642	1.26391	0.126331	Yes
row_31	Tgm2	NA	645	1.26223	0.12986	Yes
row_32	Relb	NA	648	1.26125	0.133386	Yes
row_33	Entpd1	NA	689	1.24722	0.136036	Yes
row_34	Lmo2	NA	708	1.24078	0.139152	Yes
row_35	Cd27	NA	727	1.23078	0.14224	Yes
row_36	Bach1	NA	785	1.21572	0.144425	Yes
row_37	Lhfp	NA	801	1.20851	0.147516	Yes
row_38	Tmbim1	NA	806	1.20739	0.150846	Yes
row_39	Hspb8	NA	824	1.20221	0.153875	Yes
row_40	Ncr1	NA	871	1.18787	0.156224	Yes
row_41	Smad1	NA	909	1.17773	0.158743	Yes
row_42	Rai14	NA	931	1.16981	0.161592	Yes
row_43	Hoxa2	NA	939	1.16786	0.164744	Yes
row_44	Ccl3	NA	946	1.16724	0.167916	Yes
row_45	Mgst1	NA	981	1.15994	0.170451	Yes
row_46	Eps8	NA	983	1.1596	0.173712	Yes
row_47	Clca1	NA	1021	1.1547	0.176165	Yes
row_48	Msn	NA	1041	1.1517	0.179007	Yes
row_49	Nupr1	NA	1044	1.15084	0.182221	Yes
row_50	Abca1	NA	1046	1.1504	0.185456	Yes
row_51	Chrnb1	NA	1068	1.14417	0.188232	Yes
row_52	Lst1	NA	1102	1.13709	0.190724	Yes
row_53	Rrad	NA	1125	1.13257	0.193446	Yes
row_54	Rab20	NA	1145	1.12897	0.196223	Yes
row_55	Gpr65	NA	1182	1.12065	0.198603	Yes
row_56	Ifi44	NA	1207	1.11584	0.201233	Yes
row_57	Ctsz	NA	1275	1.10368	0.202881	Yes
row_58	Cand2	NA	1313	1.09618	0.205169	Yes
row_59	Dab2	NA	1353	1.09002	0.207395	Yes
row_60	Bag3	NA	1355	1.08996	0.210459	Yes
row_61	Fn1	NA	1404	1.08316	0.212468	Yes
row_62	Sdc1	NA	1427	1.07977	0.21504	Yes
row_63	Pbx3	NA	1451	1.07512	0.217577	Yes
row_64	Foxc1	NA	1455	1.07476	0.220553	Yes
row_65	Errfi1	NA	1456	1.07416	0.223594	Yes
row_66	Nid1	NA	1465	1.0725	0.226454	Yes
row_67	Rrbp1	NA	1477	1.07121	0.229244	Yes
row_68	Ccnd1	NA	1481	1.07021	0.232208	Yes
row_69	Prss23	NA	1486	1.06861	0.235145	Yes
row_70	Lsp1	NA	1525	1.06231	0.237315	Yes
row_71	Ier3	NA	1615	1.05033	0.238328	Yes
row_72	Stk10	NA	1660	1.04328	0.240311	Yes
row_73	Antxr2	NA	1670	1.04149	0.243062	Yes
row_74	Serpine1	NA	1681	1.03987	0.245785	Yes
row_75	Cnn2	NA	1693	1.0383	0.248482	Yes
row_76	Irf7	NA	1726	1.03365	0.250703	Yes
row_77	Capn2	NA	1761	1.02951	0.252869	Yes
row_78	Ifih1	NA	1801	1.02429	0.254909	Yes
row_79	Igfbp7	NA	1805	1.02365	0.257741	Yes
row_80	Csf2	NA	1807	1.02264	0.260614	Yes
row_81	Ugdh	NA	1854	1.01752	0.262481	Yes
row_82	Padi4	NA	1863	1.01601	0.265181	Yes
row_83	Pqlc3	NA	1866	1.01566	0.268012	Yes
row_84	Tnc	NA	1881	1.01384	0.270574	Yes
row_85	Ttc28	NA	1885	1.01296	0.273376	Yes
row_86	Hoxa3	NA	1899	1.01104	0.275952	Yes
row_87	Rab34	NA	1900	1.01101	0.278814	Yes
row_88	Ifit1	NA	1949	1.00533	0.280602	Yes
row_89	Nedd9	NA	1954	1.00414	0.283357	Yes
row_90	Bgn	NA	1957	1.00357	0.286154	Yes
row_91	Rest	NA	1975	1.00117	0.288614	Yes
row_92	Crip1	NA	1997	0.998447	0.290977	Yes
row_93	Pmp22	NA	2005	0.997442	0.293647	Yes
row_94	Reep3	NA	2006	0.997414	0.296471	Yes
row_95	Cited2	NA	2076	0.987652	0.297746	Yes
row_96	Gata2	NA	2159	0.98076	0.298716	Yes
row_97	Sardh	NA	2210	0.974498	0.300373	Yes
row_98	Pmepa1	NA	2271	0.966375	0.301786	Yes
row_99	Apoe	NA	2325	0.962553	0.303344	Yes
row_100	Casp12	NA	2338	0.961404	0.305801	Yes
row_101	Emp1	NA	2349	0.959902	0.308298	Yes
row_102	Serpinh1	NA	2350	0.959405	0.311014	Yes
row_103	Apobr	NA	2431	0.949777	0.31194	Yes
row_104	Mdfic	NA	2434	0.949291	0.314583	Yes
row_105	Nrk	NA	2505	0.941379	0.315706	Yes
row_106	Cald1	NA	2508	0.940844	0.318325	Yes
row_107	Adamts1	NA	2530	0.937786	0.320518	Yes
row_108	Cebpb	NA	2564	0.934483	0.322436	Yes
row_109	Pkd2	NA	2591	0.931232	0.324499	Yes
row_110	Tgif2	NA	2674	0.922603	0.325304	Yes
row_111	Tpm1	NA	2713	0.917416	0.327064	Yes
row_112	Serpinf1	NA	2731	0.914682	0.329279	Yes
row_113	Cxcl2	NA	2760	0.910764	0.33124	Yes
row_114	Zfp90	NA	2788	0.90759	0.333215	Yes
row_115	Actn1	NA	2959	0.887628	0.331981	Yes
row_116	Lamc1	NA	2972	0.886364	0.334226	Yes
row_117	Il6	NA	3082	0.874268	0.3343	Yes
row_118	Mfng	NA	3107	0.872223	0.33624	Yes
row_119	Ifitm3	NA	3114	0.871671	0.338575	Yes
row_120	Cnn3	NA	3122	0.870595	0.340886	Yes
row_121	Tes	NA	3143	0.869361	0.342906	Yes
row_122	Cav1	NA	3160	0.867223	0.345009	Yes
row_123	Postn	NA	3185	0.865993	0.346932	Yes
row_124	Gch1	NA	3205	0.864031	0.348959	Yes
row_125	Gata3	NA	3245	0.859851	0.350534	Yes
row_126	Mrpl52	NA	3454	0.85453	0.348369	Yes
row_127	Glis2	NA	3471	0.852919	0.350432	Yes
row_128	Lamb1	NA	3480	0.851746	0.352667	Yes
row_129	Hoxa10	NA	3534	0.846512	0.353895	Yes
row_130	Il15	NA	3605	0.839343	0.354729	Yes
row_131	Vwf	NA	3616	0.838813	0.356883	Yes
row_132	Fstl1	NA	3635	0.836856	0.358856	Yes
row_133	Muc4	NA	3748	0.833333	0.358747	Yes
row_134	Ephb4	NA	3813	0.829321	0.359684	Yes
row_135	Ccl7	NA	3852	0.826025	0.361185	Yes
row_136	Hoxa5	NA	3864	0.825276	0.363279	Yes
row_137	Flnb	NA	3885	0.82206	0.365166	Yes
row_138	Vcam1	NA	3894	0.821201	0.367314	Yes
row_139	Klf4	NA	3899	0.820715	0.36955	Yes
row_140	Rgs18	NA	3942	0.814594	0.37093	Yes
row_141	Dock7	NA	3967	0.812364	0.372701	Yes
row_142	Abcg2	NA	3985	0.810596	0.374622	Yes
row_143	Pdlim2	NA	4027	0.80582	0.375999	Yes
row_144	Pbxip1	NA	4069	0.801691	0.377365	Yes
row_145	Ptpn12	NA	4081	0.800655	0.37939	Yes
row_146	Selp	NA	4133	0.794534	0.380515	Yes
row_147	Lrrfip1	NA	4140	0.793475	0.382629	Yes
row_148	Casp4	NA	4150	0.791916	0.384673	Yes
row_149	Mpzl1	NA	4162	0.790852	0.38667	Yes
row_150	Klf2	NA	4213	0.786051	0.387793	Yes
row_151	Htra1	NA	4218	0.785932	0.38993	Yes
row_152	Fzd2	NA	4227	0.784587	0.391975	Yes
row_153	Lysmd3	NA	4248	0.781815	0.393747	Yes
row_154	Timp3	NA	4273	0.779127	0.395424	Yes
row_155	Igfbp3	NA	4430	0.767633	0.39416	Yes
row_156	Fkbp9	NA	4452	0.764993	0.395863	Yes
row_157	Dapp1	NA	4457	0.764554	0.397939	Yes
row_158	Cebpd	NA	4469	0.762315	0.399855	Yes
row_159	Stat4	NA	4479	0.760892	0.401811	Yes
row_160	Klrg1	NA	4606	0.745649	0.401145	Yes
row_161	Meis1	NA	4618	0.744306	0.40301	Yes
row_162	Klf6	NA	4653	0.740797	0.404358	Yes
row_163	Thbs1	NA	4683	0.736391	0.405803	Yes
row_164	Sox4	NA	4770	0.728434	0.40597	Yes
row_165	Foxa1	NA	4771	0.72819	0.408032	Yes
row_166	Tagln	NA	4772	0.728159	0.410093	Yes
row_167	Frmd6	NA	4805	0.723863	0.411437	Yes
row_168	Cish	NA	4814	0.722269	0.413306	Yes
row_169	Cd34	NA	4816	0.722118	0.415328	Yes
row_170	Hoxa9	NA	4817	0.722015	0.417372	Yes
row_171	Fkbp7	NA	4861	0.716805	0.418454	Yes
row_172	Adm	NA	4985	0.701458	0.417729	Yes
row_173	Tinagl1	NA	5012	0.697726	0.419132	Yes
row_174	Myl9	NA	5045	0.692977	0.420388	Yes
row_175	Per1	NA	5108	0.685056	0.420962	Yes
row_176	Vdr	NA	5339	0.656243	0.417751	Yes
row_177	Tmem98	NA	5371	0.652409	0.418915	Yes
row_178	Gkap1	NA	5390	0.64983	0.420358	Yes
row_179	Myadm	NA	5511	0.635275	0.419512	Yes
row_180	Prdm5	NA	5550	0.631293	0.420462	Yes
row_181	Elovl5	NA	5555	0.630213	0.422158	Yes
row_182	Lats2	NA	5604	0.623895	0.422866	Yes
row_183	Efnb2	NA	5693	0.613413	0.422664	Yes
row_184	Nid2	NA	5695	0.613219	0.424378	Yes
row_185	Ski	NA	5875	0.584966	0.422089	Yes
row_186	Nab2	NA	5925	0.579471	0.42265	Yes
row_187	Sgce	NA	6001	0.57431	0.422623	Yes
row_188	Sertad1	NA	6036	0.569961	0.423487	Yes
row_189	Gem	NA	6045	0.568586	0.424921	Yes
row_190	Klf10	NA	6057	0.567179	0.426284	Yes
row_191	Dpt	NA	6142	0.557827	0.426012	Yes
row_192	Matn2	NA	6230	0.548876	0.425649	Yes
row_193	Cxcl12	NA	6336	0.539251	0.424862	Yes
row_194	Phf13	NA	6340	0.538423	0.42632	Yes
row_195	Pxdn	NA	6449	0.527288	0.425433	No
row_196	Abl1	NA	6530	0.518061	0.425136	No
row_197	Casq2	NA	6799	0.49806	0.420641	No
row_198	Cep170	NA	6816	0.495828	0.421692	No
row_199	Ddit4	NA	7211	0.483078	0.414377	No
row_200	Pnrc1	NA	7227	0.481561	0.41541	No
row_201	Gatm	NA	7242	0.479933	0.41646	No
row_202	Mitf	NA	7246	0.479566	0.417751	No
row_203	Pdrg1	NA	7366	0.467569	0.416453	No
row_204	Senp6	NA	7388	0.465042	0.417307	No
row_205	Jun	NA	7505	0.448912	0.416021	No
row_206	Cdh2	NA	7520	0.446521	0.416977	No
row_207	Tspan6	NA	7616	0.433402	0.41611	No
row_208	Fhl1	NA	7646	0.431424	0.416693	No
row_209	Phlda2	NA	7993	0.428807	0.410282	No
row_210	Foxa3	NA	8396	0.428807	0.402637	No
row_211	Foxn1	NA	8403	0.428807	0.403719	No
row_212	Hoxc4	NA	8575	0.428807	0.401165	No
row_213	Tchp	NA	8816	0.418611	0.397061	No
row_214	Mllt3	NA	8831	0.416951	0.397933	No
row_215	Marcks	NA	8926	0.402403	0.397001	No
row_216	Yes1	NA	8973	0.397465	0.397112	No
row_217	Rhou	NA	9188	0.371239	0.393447	No
row_218	Ncam1	NA	9243	0.363622	0.393287	No
row_219	Tal1	NA	9253	0.362985	0.394116	No
row_220	Rab38	NA	9320	0.352451	0.393659	No
row_221	Mprip	NA	9413	0.341734	0.3926	No
row_222	Pdgfa	NA	9475	0.333029	0.392198	No
row_223	Dgka	NA	9481	0.331714	0.393027	No
row_224	Junb	NA	9545	0.323777	0.392555	No
row_225	Emb	NA	9606	0.315583	0.392127	No
row_226	Pls3	NA	9610	0.315168	0.392953	No
row_227	Lgr5	NA	9625	0.311562	0.393526	No
row_228	Rcan3	NA	9632	0.310627	0.394273	No
row_229	Ktn1	NA	9725	0.299374	0.393094	No
row_230	Fbln2	NA	9739	0.297086	0.393648	No
row_231	Eif1	NA	10008	0.27551	0.388522	No
row_232	Lrp4	NA	10028	0.272425	0.388875	No
row_233	Phtf2	NA	10123	0.259472	0.387538	No
row_234	Pck2	NA	10172	0.251034	0.387191	No
row_235	Tpst1	NA	10215	0.245912	0.386962	No
row_236	Adcy6	NA	10340	0.228084	0.384875	No
row_237	Ccl11	NA	10500	0.211325	0.381969	No
row_238	Marcksl1	NA	10557	0.205186	0.381316	No
row_239	Jak1	NA	10623	0.195671	0.380438	No
row_240	Eya2	NA	10866	0.179039	0.375612	No
row_241	Plxdc2	NA	11047	0.15354	0.37208	No
row_242	Pcdhb15	NA	11074	0.148201	0.371926	No
row_243	Fermt2	NA	11137	0.141617	0.370961	No
row_244	Sesn1	NA	11298	0.122906	0.367783	No
row_245	Vnn1	NA	11329	0.117703	0.367455	No
row_246	Id1	NA	11444	0.10453	0.365239	No
row_247	Phlda1	NA	11456	0.102644	0.365287	No
row_248	Caprin2	NA	11535	0.0917598	0.363828	No
row_249	Smad7	NA	11597	0.0854037	0.362726	No
row_250	Msi2	NA	11618	0.0819493	0.362517	No
row_251	Clk1	NA	11639	0.0794684	0.362301	No
row_252	Stac	NA	11776	0.0631947	0.359483	No
row_253	Zmym4	NA	11810	0.058072	0.35892	No
row_254	Hpgd	NA	11843	0.0542971	0.358369	No
row_255	Kazald1	NA	11901	0.0462107	0.357244	No
row_256	Esam	NA	11920	0.0433526	0.35697	No
row_257	Inhbb	NA	11963	0.0371006	0.356149	No
row_258	Sytl4	NA	11991	0.0316749	0.355644	No
row_259	Flt3	NA	12009	0.02882	0.355351	No
row_260	Fntb	NA	12066	0.0202458	0.354174	No
row_261	Dusp4	NA	12107	0.0139469	0.353332	No
row_262	Snx30	NA	12144	0.00735983	0.35256	No
row_263	Gnrhr	NA	25267	0	0.063395	No
row_264	Pth	NA	25313	0	0.0624034	No
row_265	Nkx2-3	NA	26687	0	0.0321471	No
row_266	Itih5	NA	34497	-0.000436735	-0.139936	No
row_267	Thsd1	NA	34694	-0.0335388	-0.14416	No
row_268	Ptgs2	NA	34765	-0.0454455	-0.145574	No
row_269	Tie1	NA	34771	-0.0464714	-0.145552	No
row_270	Ampd3	NA	34823	-0.0535252	-0.146525	No
row_271	Reln	NA	35018	-0.0811803	-0.15057	No
row_272	Dnajb4	NA	35062	-0.0862069	-0.151274	No
row_273	Dbndd2	NA	35236	-0.107921	-0.15478	No
row_274	Ahrr	NA	35485	-0.135096	-0.159863	No
row_275	Bhlhe40	NA	35556	-0.14391	-0.160998	No
row_276	Nfib	NA	35625	-0.150682	-0.16207	No
row_277	Ick	NA	35791	-0.168947	-0.165228	No
row_278	F3	NA	35821	-0.173988	-0.165374	No
row_279	Aoc3	NA	35858	-0.178347	-0.165663	No
row_280	Foxp1	NA	35947	-0.189917	-0.167064	No
row_281	Arhgef5	NA	36110	-0.19703	-0.170076	No
row_282	Nfix	NA	36127	-0.199362	-0.169865	No
row_283	Spic	NA	36259	-0.211325	-0.172153	No
row_284	Pygm	NA	36319	-0.215962	-0.172842	No
row_285	Tk2	NA	36320	-0.216142	-0.17223	No
row_286	Arhgap6	NA	36364	-0.221617	-0.17255	No
row_287	Kit	NA	36379	-0.223924	-0.172225	No
row_288	Agtr2	NA	36382	-0.224009	-0.171635	No
row_289	Sash1	NA	36398	-0.226102	-0.171325	No
row_290	Cbx4	NA	36478	-0.235487	-0.172399	No
row_291	Arhgef10	NA	36509	-0.241013	-0.172378	No
row_292	Plekha5	NA	36608	-0.251935	-0.173824	No
row_293	Stbd1	NA	36622	-0.253854	-0.173392	No
row_294	Jund	NA	36671	-0.259003	-0.173717	No
row_295	Ddit3	NA	36699	-0.261401	-0.173572	No
row_296	Nacc2	NA	36713	-0.262696	-0.173114	No
row_297	Gja1	NA	36778	-0.269526	-0.173762	No
row_298	Slurp1	NA	36989	-0.288675	-0.177572	No
row_299	Id2	NA	37101	-0.293373	-0.179188	No
row_300	Aff4	NA	37230	-0.309953	-0.181131	No
row_301	Rgs5	NA	37293	-0.318892	-0.181594	No
row_302	Socs2	NA	37332	-0.323487	-0.181516	No
row_303	Sorcs2	NA	37366	-0.327839	-0.181315	No
row_304	Rai1	NA	37381	-0.328921	-0.180692	No
row_305	Gpx7	NA	37392	-0.330789	-0.179976	No
row_306	Invs	NA	37399	-0.331475	-0.17917	No
row_307	Zfp1	NA	37417	-0.333761	-0.1786	No
row_308	Aldoc	NA	37495	-0.34198	-0.179329	No
row_309	Gabrr1	NA	37576	-0.350835	-0.180098	No
row_310	Zbtb20	NA	37578	-0.351506	-0.179125	No
row_311	Pdlim3	NA	37627	-0.358525	-0.179168	No
row_312	Elovl6	NA	37636	-0.359111	-0.178327	No
row_313	Lpar3	NA	37724	-0.368119	-0.179203	No
row_314	Dnajb9	NA	37743	-0.370234	-0.178551	No
row_315	Sik3	NA	37772	-0.373595	-0.17811	No
row_316	Ell2	NA	37846	-0.381555	-0.178639	No
row_317	Kcna1	NA	37853	-0.382244	-0.177689	No
row_318	Igfbp5	NA	38024	-0.399223	-0.180305	No
row_319	Kcnd2	NA	38093	-0.405436	-0.180656	No
row_320	Rhob	NA	38099	-0.406134	-0.179616	No
row_321	Rgs2	NA	38181	-0.413386	-0.180231	No
row_322	Gsx1	NA	38206	-0.41515	-0.179584	No
row_323	Krba1	NA	38207	-0.415335	-0.178408	No
row_324	Btg2	NA	38238	-0.41936	-0.177882	No
row_325	Sorl1	NA	38255	-0.420823	-0.177044	No
row_326	Usp2	NA	38364	-0.425227	-0.17822	No
row_327	Fgf17	NA	39194	-0.428807	-0.195274	No
row_328	Spon1	NA	39231	-0.43281	-0.194842	No
row_329	Acox1	NA	39329	-0.441748	-0.195729	No
row_330	Tek	NA	39370	-0.447131	-0.195345	No
row_331	Phc1	NA	39377	-0.448224	-0.194208	No
row_332	Synpo	NA	39381	-0.449293	-0.193002	No
row_333	Ehf	NA	39422	-0.45397	-0.192598	No
row_334	Dbp	NA	39464	-0.458108	-0.192205	No
row_335	Rfesd	NA	39522	-0.462012	-0.192153	No
row_336	Glra3	NA	39598	-0.471687	-0.19247	No
row_337	Id4	NA	39729	-0.481614	-0.193972	No
row_338	Tekt2	NA	39739	-0.482287	-0.192805	No
row_339	Grik1	NA	40123	-0.503645	-0.199819	No
row_340	Gjc3	NA	40411	-0.528702	-0.204647	No
row_341	Evl	NA	40418	-0.529247	-0.203281	No
row_342	Zkscan1	NA	40478	-0.535376	-0.203065	No
row_343	Sox6	NA	40537	-0.541387	-0.20281	No
row_344	Tac1	NA	40621	-0.550762	-0.20308	No
row_345	Dtd1	NA	40627	-0.55133	-0.20163	No
row_346	Irf6	NA	40650	-0.554266	-0.200545	No
row_347	Dnajb2	NA	40651	-0.554466	-0.198976	No
row_348	Egr2	NA	40664	-0.555737	-0.197667	No
row_349	Fyn	NA	40698	-0.56027	-0.196808	No
row_350	Ndn	NA	40701	-0.560991	-0.195264	No
row_351	Flot1	NA	40724	-0.562798	-0.194155	No
row_352	Ndrg2	NA	40756	-0.566532	-0.193234	No
row_353	Vldlr	NA	40771	-0.569186	-0.191932	No
row_354	Aktip	NA	40967	-0.587113	-0.194567	No
row_355	Pkia	NA	40983	-0.589473	-0.193228	No
row_356	Lgalsl	NA	40995	-0.590547	-0.191799	No
row_357	Cmtm8	NA	41037	-0.596475	-0.191014	No
row_358	Ramp3	NA	41040	-0.596645	-0.189369	No
row_359	Zmynd11	NA	41079	-0.602271	-0.188501	No
row_360	Gabrg1	NA	41087	-0.603308	-0.186947	No
row_361	Foxq1	NA	41096	-0.60442	-0.185412	No
row_362	Adarb1	NA	41126	-0.608894	-0.184328	No
row_363	Gstk1	NA	41183	-0.61534	-0.18382	No
row_364	Ak1	NA	41190	-0.615604	-0.182209	No
row_365	Ptprk	NA	41199	-0.61674	-0.180639	No
row_366	Bex4	NA	41259	-0.62413	-0.180173	No
row_367	Txndc16	NA	41309	-0.6299	-0.179469	No
row_368	Pbx1	NA	41310	-0.629972	-0.177686	No
row_369	Tesk1	NA	41323	-0.630799	-0.176164	No
row_370	Map7	NA	41380	-0.635189	-0.1756	No
row_371	App	NA	41389	-0.635761	-0.173976	No
row_372	Zmym6	NA	41434	-0.641157	-0.173131	No
row_373	Tle1	NA	41459	-0.644019	-0.171837	No
row_374	Nkx3-1	NA	41473	-0.645478	-0.170296	No
row_375	Kcna2	NA	41507	-0.648917	-0.169186	No
row_376	Phlpp1	NA	41528	-0.651878	-0.167781	No
row_377	Trim44	NA	41551	-0.654068	-0.166414	No
row_378	Smarca2	NA	41694	-0.669433	-0.167648	No
row_379	Dkk3	NA	41726	-0.672653	-0.166427	No
row_380	Stxbp1	NA	41741	-0.673943	-0.164827	No
row_381	Bex1	NA	41827	-0.68501	-0.164761	No
row_382	Cd200	NA	41977	-0.702125	-0.166057	No
row_383	Tob1	NA	41989	-0.703279	-0.164308	No
row_384	Pclo	NA	41999	-0.704793	-0.162511	No
row_385	Gnaq	NA	42040	-0.709225	-0.161385	No
row_386	Iqch	NA	42061	-0.71048	-0.159814	No
row_387	Tagln3	NA	42158	-0.720684	-0.15989	No
row_388	Dlc1	NA	42160	-0.721167	-0.15787	No
row_389	Ank3	NA	42193	-0.723178	-0.156528	No
row_390	Mpdz	NA	42204	-0.724159	-0.154698	No
row_391	Fos	NA	42208	-0.725186	-0.152711	No
row_392	Nbea	NA	42220	-0.726178	-0.150898	No
row_393	Hspa2	NA	42275	-0.731523	-0.150017	No
row_394	Cxcl14	NA	42282	-0.731834	-0.148077	No
row_395	Barx2	NA	42292	-0.732216	-0.146203	No
row_396	Gabbr1	NA	42313	-0.734272	-0.144565	No
row_397	Dynll2	NA	42320	-0.734933	-0.142616	No
row_398	Grem1	NA	42411	-0.745635	-0.142488	No
row_399	Hlf	NA	42454	-0.749856	-0.141291	No
row_400	Esyt3	NA	42463	-0.750916	-0.139342	No
row_401	Kcnk2	NA	42517	-0.7584	-0.138362	No
row_402	Rabep1	NA	42527	-0.759571	-0.13641	No
row_403	Ptger3	NA	42591	-0.766533	-0.135629	No
row_404	Prkacb	NA	42614	-0.769678	-0.133934	No
row_405	Scg5	NA	42630	-0.770484	-0.132084	No
row_406	Dusp8	NA	42681	-0.774487	-0.130993	No
row_407	Nicn1	NA	42686	-0.775288	-0.128886	No
row_408	Sirt3	NA	42713	-0.778041	-0.127257	No
row_409	Il18	NA	42723	-0.779739	-0.125247	No
row_410	Maged1	NA	42779	-0.786576	-0.124233	No
row_411	Snx10	NA	42782	-0.786865	-0.122049	No
row_412	Arhgap35	NA	42824	-0.792798	-0.120708	No
row_413	Nipsnap1	NA	42935	-0.80866	-0.120843	No
row_414	Trim32	NA	42949	-0.810152	-0.118836	No
row_415	Etnk1	NA	42960	-0.81128	-0.116759	No
row_416	Enah	NA	42965	-0.811612	-0.11455	No
row_417	Cers4	NA	42973	-0.812544	-0.112404	No
row_418	Grid1	NA	43019	-0.818299	-0.111079	No
row_419	Thbs4	NA	43037	-0.820756	-0.10913	No
row_420	Hdac11	NA	43052	-0.822731	-0.107109	No
row_421	Paqr7	NA	43057	-0.82338	-0.104866	No
row_422	Gsta4	NA	43073	-0.825858	-0.102859	No
row_423	Arhgap32	NA	43274	-0.840242	-0.104887	No
row_424	Gnb5	NA	43281	-0.840776	-0.102639	No
row_425	Zfp30	NA	43288	-0.842247	-0.100387	No
row_426	Stmn3	NA	43341	-0.848514	-0.0991307	No
row_427	Kcnma1	NA	43363	-0.850796	-0.0971848	No
row_428	Pigr	NA	43526	-0.857614	-0.0983268	No
row_429	Abhd8	NA	43563	-0.860077	-0.0966852	No
row_430	Cntn1	NA	43665	-0.871243	-0.0964444	No
row_431	Gabarapl1	NA	43718	-0.877002	-0.0951075	No
row_432	Armcx2	NA	43749	-0.882196	-0.093271	No
row_433	Plxna2	NA	43751	-0.882508	-0.0907947	No
row_434	Alcam	NA	43787	-0.887222	-0.0890542	No
row_435	Tnfaip6	NA	43791	-0.88785	-0.0866067	No
row_436	Pfn2	NA	43836	-0.896065	-0.0850396	No
row_437	Rasd1	NA	43838	-0.896613	-0.0825233	No
row_438	Adcy9	NA	43934	-0.911704	-0.0820357	No
row_439	Plk2	NA	44085	-0.937313	-0.0826876	No
row_440	Astn1	NA	44121	-0.94372	-0.0807872	No
row_441	Ttpa	NA	44149	-0.948896	-0.0786958	No
row_442	Nckap1	NA	44195	-0.955995	-0.076981	No
row_443	Nrcam	NA	44206	-0.957848	-0.0744896	No
row_444	Gabra3	NA	44208	-0.958202	-0.071799	No
row_445	Zfpm1	NA	44209	-0.958283	-0.069086	No
row_446	Ryr2	NA	44331	-0.979875	-0.0689784	No
row_447	Prkcb	NA	44391	-0.988134	-0.0674811	No
row_448	Wdr78	NA	44473	-1.00509	-0.0664206	No
row_449	Myh3	NA	44483	-1.00786	-0.0637657	No
row_450	Prkce	NA	44484	-1.00834	-0.060911	No
row_451	Magi2	NA	44494	-1.00946	-0.0582515	No
row_452	Gria3	NA	44510	-1.0112	-0.0557193	No
row_453	Gria2	NA	44521	-1.0141	-0.0530687	No
row_454	Basp1	NA	44668	-1.0442	-0.0533299	No
row_455	Mfge8	NA	44694	-1.05481	-0.0508946	No
row_456	Dlg3	NA	44830	-1.08668	-0.0507931	No
row_457	Ptn	NA	44838	-1.08911	-0.0478641	No
row_458	Prkcq	NA	44885	-1.10477	-0.0457501	No
row_459	Moxd1	NA	45028	-1.1481	-0.045629	No
row_460	Tbr1	NA	45086	-1.16774	-0.0435792	No
row_461	Sfrp1	NA	45168	-1.19611	-0.0419779	No
row_462	Mpl	NA	45197	-1.20774	-0.0391757	No
row_463	Epha5	NA	45198	-1.2078	-0.0357564	No
row_464	Rilpl1	NA	45230	-1.22569	-0.0329696	No
row_465	Mmp17	NA	45325	-1.27377	-0.0314349	No
row_466	Rgs4	NA	45396	-1.33722	-0.0291918	No
row_467	Epha7	NA	45442	-1.36795	-0.0263107	No
row_468	Zdbf2	NA	45471	-1.39449	-0.0229799	No
row_469	Homer2	NA	45503	-1.42593	-0.0196262	No
row_470	Myoc	NA	45560	-1.48579	-0.0166539	No
row_471	Bdnf	NA	45580	-1.52871	-0.0127447	No
row_472	Fosb	NA	45618	-1.58449	-0.00907433	No
row_473	Klk8	NA	45632	-1.60615	-0.00481373	No
row_474	Mycn	NA	45652	-1.67466	-0.000491416	No
row_475	Trpc6	NA	45708	-1.73822	0.00321753	No
