## Supplementary material for "KR158 spheres harboring slow-cycling cells recapitulate GBM features in an immunocompetent system": Table20

### Sheet: ECMRECEPTORINTERACTION
SCC_T vs FCC_T
NAME	SYMBOL	TITLE	RANK IN GENE LIST	RANK METRIC SCORE	RUNNING ES	CORE ENRICHMENT
row_0	Itga2b	NA	468	1.34752	0.0239406	Yes
row_1	Col1a2	NA	574	1.29242	0.054409	Yes
row_2	Itgb2	NA	755	1.22492	0.0815292	Yes
row_3	Itga1	NA	815	1.20418	0.110765	Yes
row_4	Col6a3	NA	860	1.19038	0.139979	Yes
row_5	Itga3	NA	1123	1.133	0.162979	Yes
row_6	Col18a1	NA	1305	1.09783	0.186856	Yes
row_7	Fn1	NA	1404	1.08316	0.212173	Yes
row_8	Nid1	NA	1465	1.0725	0.238049	Yes
row_9	Lamb2	NA	1478	1.0711	0.264937	Yes
row_10	Itga7	NA	1825	1.02084	0.283261	Yes
row_11	Col1a1	NA	1878	1.01416	0.307833	Yes
row_12	Lamb3	NA	2105	0.984413	0.327852	Yes
row_13	Col6a2	NA	2369	0.957837	0.346391	Yes
row_14	Col4a1	NA	2582	0.932393	0.365397	Yes
row_15	Col16a1	NA	2676	0.92253	0.386751	Yes
row_16	Col6a1	NA	2754	0.911946	0.408187	Yes
row_17	Itgb1	NA	2757	0.911637	0.431252	Yes
row_18	Col4a2	NA	2917	0.892334	0.4504	Yes
row_19	Lamc1	NA	2972	0.886364	0.471689	Yes
row_20	Lamb1	NA	3480	0.851746	0.482211	Yes
row_21	Col5a2	NA	3656	0.83523	0.499562	Yes
row_22	Itgb3	NA	3806	0.829917	0.517346	Yes
row_23	Itga4	NA	3821	0.828267	0.538036	Yes
row_24	Col14a1	NA	3838	0.827026	0.558651	Yes
row_25	Col4a5	NA	3940	0.814618	0.577095	Yes
row_26	Lama5	NA	4030	0.805462	0.595569	Yes
row_27	Lama4	NA	4062	0.801899	0.615219	Yes
row_28	Itga2	NA	4490	0.759478	0.625149	Yes
row_29	Col12a1	NA	4558	0.751879	0.642745	Yes
row_30	Col11a1	NA	4713	0.733255	0.65797	Yes
row_31	Itga9	NA	5085	0.688334	0.667319	Yes
row_32	Itga10	NA	5430	0.645982	0.676184	Yes
row_33	Col15a1	NA	5538	0.632699	0.689886	Yes
row_34	Nid2	NA	5695	0.613219	0.702024	Yes
row_35	Lamc2	NA	6346	0.537129	0.70145	No
row_36	Itga11	NA	9159	0.373778	0.649536	No
row_37	Itgb4	NA	9275	0.358634	0.656116	No
row_38	Col4a4	NA	9279	0.358038	0.665127	No
row_39	Col9a1	NA	35621	-0.150506	0.0938986	No
row_40	Itgb6	NA	36325	-0.216333	0.0840353	No
row_41	Col20a1	NA	40677	-0.557614	0.00318437	No
row_42	Col9a2	NA	40930	-0.581542	0.0124242	No
row_43	Col19a1	NA	41544	-0.653421	0.015605	No
row_44	Itgb8	NA	41940	-0.697563	0.024664	No
row_45	Itga8	NA	42085	-0.71335	0.0396026	No
row_46	Lama3	NA	42699	-0.776004	0.0458908	No
row_47	Col9a3	NA	43888	-0.905908	0.0429191	No
