## Supplementary material for "KR158 spheres harboring slow-cycling cells recapitulate GBM features in an immunocompetent system": Table21

### Sheet: GO0071396CELLULARRESPONSETOLIPI
SCC_T vs FCC_T
NAME	SYMBOL	TITLE	RANK IN GENE LIST	RANK METRIC SCORE	RUNNING ES	CORE ENRICHMENT
row_0	Il12b	NA	0	4.59459	0.0155513	Yes
row_1	Trim5	NA	47	2.42353	0.022739	Yes
row_2	Ifng	NA	80	2.14286	0.0292858	Yes
row_3	Gbp6	NA	90	2.10009	0.0361953	Yes
row_4	Stat1	NA	98	2.02935	0.0429095	Yes
row_5	Cfh	NA	104	1.97755	0.0494926	Yes
row_6	Gbp10	NA	141	1.80506	0.0548077	Yes
row_7	Cd180	NA	200	1.68391	0.0592272	Yes
row_8	Zfp36	NA	230	1.64076	0.0641407	Yes
row_9	Ly96	NA	274	1.5432	0.068415	Yes
row_10	Gfi1	NA	287	1.51554	0.0732799	Yes
row_11	Sgk1	NA	288	1.5155	0.0784094	Yes
row_12	Nfkbia	NA	290	1.51449	0.0835134	Yes
row_13	Gbp5	NA	294	1.51105	0.0885616	Yes
row_14	Gbp2	NA	408	1.39026	0.0907735	Yes
row_15	Plcg2	NA	417	1.38656	0.09529	Yes
row_16	Zfp683	NA	493	1.33126	0.0981408	Yes
row_17	Tnip3	NA	517	1.32241	0.102109	Yes
row_18	Tnf	NA	529	1.3136	0.106313	Yes
row_19	Map4k1	NA	532	1.31289	0.110712	Yes
row_20	Zfp36l2	NA	537	1.31042	0.115059	Yes
row_21	Spp1	NA	566	1.29993	0.118841	Yes
row_22	Acod1	NA	567	1.29899	0.123238	Yes
row_23	Fes	NA	569	1.29811	0.12761	Yes
row_24	Igf1	NA	578	1.28972	0.131798	Yes
row_25	Nod2	NA	587	1.28743	0.135979	Yes
row_26	Irgm1	NA	596	1.28412	0.140149	Yes
row_27	Zc3h12a	NA	604	1.28053	0.144329	Yes
row_28	Spi1	NA	609	1.2787	0.148569	Yes
row_29	Sbno2	NA	631	1.27	0.152404	Yes
row_30	Hmga2	NA	643	1.26306	0.156436	Yes
row_31	Trim12a	NA	654	1.25855	0.160475	Yes
row_32	Kank2	NA	704	1.24235	0.163599	Yes
row_33	Arid5a	NA	713	1.23736	0.16761	Yes
row_34	Igtp	NA	721	1.23423	0.171633	Yes
row_35	Lyn	NA	757	1.22424	0.175005	Yes
row_36	P2ry6	NA	865	1.18904	0.176668	Yes
row_37	Map2k3	NA	902	1.18016	0.179868	Yes
row_38	Cxcl10	NA	914	1.17604	0.183606	Yes
row_39	Prdm1	NA	922	1.17262	0.18742	Yes
row_40	Vim	NA	926	1.17114	0.191318	Yes
row_41	Hoxa2	NA	939	1.16786	0.195006	Yes
row_42	Mgst1	NA	981	1.15994	0.198027	Yes
row_43	Ly86	NA	1002	1.15685	0.201501	Yes
row_44	Msn	NA	1041	1.1517	0.204561	Yes
row_45	Abca1	NA	1046	1.1504	0.208366	Yes
row_46	Trim30b	NA	1063	1.14595	0.211892	Yes
row_47	Tgfb1	NA	1082	1.14113	0.215357	Yes
row_48	Pycard	NA	1105	1.13657	0.218719	Yes
row_49	Cx3cr1	NA	1106	1.13657	0.222565	Yes
row_50	Gbp3	NA	1111	1.13563	0.226321	Yes
row_51	Klrk1	NA	1116	1.13465	0.230073	Yes
row_52	Tnfsf4	NA	1119	1.1337	0.233866	Yes
row_53	Irgm2	NA	1143	1.12923	0.237181	Yes
row_54	Trem2	NA	1194	1.11786	0.239861	Yes
row_55	Cd68	NA	1229	1.11099	0.242871	Yes
row_56	Trim12c	NA	1289	1.10076	0.245295	Yes
row_57	Dab2	NA	1353	1.09002	0.247594	Yes
row_58	Bcl10	NA	1385	1.08584	0.250585	Yes
row_59	Trim30d	NA	1392	1.08455	0.254123	Yes
row_60	Nfkbil1	NA	1407	1.0829	0.25748	Yes
row_61	Cd84	NA	1418	1.08128	0.260919	Yes
row_62	Errfi1	NA	1456	1.07416	0.263738	Yes
row_63	Havcr2	NA	1474	1.07165	0.26699	Yes
row_64	Lilrb4a	NA	1490	1.06832	0.270275	Yes
row_65	Rhoa	NA	1514	1.06342	0.273367	Yes
row_66	Plscr3	NA	1533	1.06103	0.276561	Yes
row_67	Syk	NA	1603	1.05172	0.278598	Yes
row_68	Trim30a	NA	1619	1.04935	0.281818	Yes
row_69	Tead2	NA	1639	1.04669	0.284942	Yes
row_70	Cxcl16	NA	1651	1.04459	0.288235	Yes
row_71	Tifab	NA	1654	1.04427	0.291725	Yes
row_72	Serpine1	NA	1681	1.03987	0.294671	Yes
row_73	Irak1	NA	1694	1.03799	0.297919	Yes
row_74	Selenos	NA	1766	1.02888	0.299835	Yes
row_75	Axl	NA	1777	1.02763	0.303092	Yes
row_76	Myd88	NA	1795	1.02469	0.306186	Yes
row_77	Ces1g	NA	1890	1.01238	0.307538	Yes
row_78	Tnfaip3	NA	1891	1.01233	0.310964	Yes
row_79	Smo	NA	1921	1.008	0.313736	Yes
row_80	Hmgb1	NA	1958	1.00344	0.316338	Yes
row_81	Zfp36l1	NA	1966	1.00251	0.319577	Yes
row_82	Halr1	NA	1970	1.00215	0.322902	Yes
row_83	Rest	NA	1975	1.00117	0.326203	Yes
row_84	Scimp	NA	2048	0.992008	0.327971	Yes
row_85	Ptpn22	NA	2062	0.98992	0.331035	Yes
row_86	Gbp2b	NA	2072	0.987921	0.33418	Yes
row_87	Nfkb1	NA	2085	0.986752	0.337255	Yes
row_88	P2ry4	NA	2126	0.984227	0.339704	Yes
row_89	Plscr1	NA	2156	0.981253	0.342385	Yes
row_90	Brca1	NA	2223	0.973083	0.344222	Yes
row_91	Cdk4	NA	2321	0.962933	0.345341	Yes
row_92	Mrc1	NA	2422	0.950519	0.346351	Yes
row_93	Ubr5	NA	2453	0.94784	0.348897	Yes
row_94	Tnfrsf1b	NA	2473	0.945091	0.351677	Yes
row_95	Eif4ebp1	NA	2561	0.934857	0.352921	Yes
row_96	Cebpb	NA	2564	0.934483	0.35604	Yes
row_97	Tlr4	NA	2596	0.930716	0.358506	Yes
row_98	Gh	NA	2600	0.929837	0.361587	Yes
row_99	Ncl	NA	2601	0.929731	0.364734	Yes
row_100	Ptger2	NA	2634	0.926285	0.367163	Yes
row_101	Nfatc4	NA	2664	0.923255	0.369648	Yes
row_102	Tead1	NA	2708	0.917899	0.371806	Yes
row_103	Phb2	NA	2715	0.917359	0.374778	Yes
row_104	Akr1c13	NA	2732	0.914562	0.377521	Yes
row_105	B2m	NA	2734	0.913854	0.380592	Yes
row_106	Ripk2	NA	2904	0.893635	0.379887	Yes
row_107	Hdac1	NA	2964	0.887068	0.381587	Yes
row_108	Gper1	NA	2970	0.886482	0.384477	Yes
row_109	Cd86	NA	3021	0.880577	0.386354	Yes
row_110	Lats1	NA	3069	0.875886	0.388282	Yes
row_111	Skp2	NA	3072	0.875414	0.391201	Yes
row_112	Il6	NA	3082	0.874268	0.393961	Yes
row_113	Adam15	NA	3089	0.873958	0.396787	Yes
row_114	Plscr2	NA	3108	0.872124	0.399342	Yes
row_115	Nlrp3	NA	3144	0.869324	0.401512	Yes
row_116	Gch1	NA	3205	0.864031	0.403112	Yes
row_117	Osr1	NA	3241	0.860315	0.405251	Yes
row_118	Ugt1a6a	NA	3251	0.859266	0.407961	Yes
row_119	Mtdh	NA	3261	0.858891	0.41067	Yes
row_120	Gpbar1	NA	3305	0.857614	0.412624	Yes
row_121	Nuggc	NA	3507	0.849093	0.411062	Yes
row_122	Ranbp1	NA	3520	0.847819	0.413667	Yes
row_123	Trim30c	NA	3528	0.847008	0.416379	Yes
row_124	Hoxa1	NA	3562	0.843737	0.418506	Yes
row_125	Fcgr4	NA	3606	0.83932	0.420398	Yes
row_126	Irf3	NA	3640	0.836494	0.422501	Yes
row_127	Rara	NA	3778	0.833194	0.422298	Yes
row_128	Vps54	NA	3878	0.823169	0.4229	Yes
row_129	Adam9	NA	3882	0.822182	0.425616	Yes
row_130	Hnrnpk	NA	3888	0.822018	0.428288	Yes
row_131	Ldlr	NA	3910	0.819387	0.430598	Yes
row_132	Inhba	NA	3932	0.816636	0.432899	Yes
row_133	Aqp1	NA	3954	0.813443	0.435188	Yes
row_134	Mmp2	NA	3988	0.810307	0.437203	Yes
row_135	Akt1	NA	4018	0.807339	0.439295	Yes
row_136	Yap1	NA	4075	0.801281	0.440772	Yes
row_137	Cnot2	NA	4116	0.79742	0.442588	Yes
row_138	Cd36	NA	4121	0.796689	0.445196	Yes
row_139	Pdia3	NA	4130	0.79499	0.447711	Yes
row_140	Ccl2	NA	4180	0.788601	0.449298	Yes
row_141	Plscr4	NA	4222	0.785349	0.451052	Yes
row_142	Id3	NA	4246	0.782019	0.453191	Yes
row_143	Traf6	NA	4254	0.781466	0.455682	Yes
row_144	Prpf8	NA	4278	0.77827	0.457808	Yes
row_145	Spon2	NA	4286	0.777301	0.460285	Yes
row_146	Pid1	NA	4289	0.777028	0.462871	Yes
row_147	Cnot1	NA	4297	0.776081	0.465343	Yes
row_148	Ruvbl2	NA	4316	0.774328	0.467567	Yes
row_149	Cry1	NA	4338	0.77196	0.469716	Yes
row_150	Pou4f2	NA	4459	0.763942	0.469653	Yes
row_151	Ticam1	NA	4477	0.761077	0.471854	Yes
row_152	Zfp764	NA	4510	0.757031	0.47371	Yes
row_153	Fdx1	NA	4527	0.755308	0.475914	Yes
row_154	Htra2	NA	4583	0.748611	0.477234	Yes
row_155	Rnf4	NA	4594	0.747122	0.479542	Yes
row_156	Calr	NA	4764	0.728841	0.478279	Yes
row_157	Foxa1	NA	4771	0.72819	0.480612	Yes
row_158	Mgarp	NA	4854	0.717787	0.481232	Yes
row_159	Brinp3	NA	4868	0.715648	0.483367	Yes
row_160	Rwdd1	NA	4893	0.712975	0.48525	Yes
row_161	Nr1h4	NA	4950	0.705099	0.486401	Yes
row_162	Ifnb1	NA	4974	0.702802	0.488272	Yes
row_163	Mif	NA	5008	0.698149	0.489907	Yes
row_164	Egfr	NA	5070	0.690735	0.490899	Yes
row_165	Akr1c12	NA	5103	0.686024	0.492515	Yes
row_166	Per1	NA	5108	0.685056	0.494745	Yes
row_167	Plaa	NA	5187	0.673892	0.495305	Yes
row_168	Prkaa1	NA	5250	0.667887	0.496197	Yes
row_169	Vdr	NA	5339	0.656243	0.496476	Yes
row_170	Mmp8	NA	5493	0.63864	0.495261	Yes
row_171	Kdm3a	NA	5503	0.636326	0.497217	Yes
row_172	Ep300	NA	5547	0.631671	0.498406	Yes
row_173	Zfp747	NA	5591	0.625499	0.499574	Yes
row_174	Ffar2	NA	5629	0.621374	0.50086	Yes
row_175	Cnot9	NA	5710	0.609541	0.501158	Yes
row_176	Ufm1	NA	5766	0.601335	0.50198	Yes
row_177	Eif4e	NA	5782	0.599225	0.503677	Yes
row_178	Oaz1	NA	5818	0.595008	0.504918	Yes
row_179	Irak2	NA	5825	0.593482	0.506795	Yes
row_180	Stap1	NA	5904	0.582205	0.507044	Yes
row_181	Akr1c14	NA	5937	0.577865	0.508294	Yes
row_182	Ncoa3	NA	6155	0.556553	0.505389	Yes
row_183	Prdx2	NA	6220	0.549608	0.505837	Yes
row_184	Lrp6	NA	6316	0.540395	0.505569	Yes
row_185	Ugt1a6b	NA	6345	0.537161	0.506769	Yes
row_186	Trim24	NA	6370	0.534515	0.508049	Yes
row_187	Prkd1	NA	6424	0.530398	0.508675	Yes
row_188	Pax2	NA	6468	0.525593	0.509505	Yes
row_189	Abl1	NA	6530	0.518061	0.509912	Yes
row_190	Cyp7a1	NA	7132	0.492114	0.498314	Yes
row_191	Kdm6a	NA	7170	0.489362	0.499154	Yes
row_192	Ufl1	NA	7199	0.48505	0.500178	Yes
row_193	Ddit4	NA	7211	0.483078	0.50157	Yes
row_194	Esr1	NA	7258	0.478221	0.502174	Yes
row_195	Bmp6	NA	7355	0.468974	0.501643	Yes
row_196	Abhd2	NA	7375	0.466188	0.502801	Yes
row_197	Kcnmb1	NA	7432	0.460432	0.503124	Yes
row_198	Scnn1g	NA	7440	0.459056	0.504523	Yes
row_199	Zfp703	NA	7444	0.458121	0.506008	Yes
row_200	Ltf	NA	7463	0.455388	0.507152	Yes
row_201	Ddrgk1	NA	7474	0.453634	0.508467	Yes
row_202	Ddx5	NA	7518	0.446889	0.50903	Yes
row_203	Trib1	NA	7530	0.445127	0.510294	Yes
row_204	Ctsg	NA	7896	0.428807	0.503691	No
row_205	Gata1	NA	7994	0.428807	0.503001	No
row_206	Ghrhr	NA	8178	0.428807	0.500414	No
row_207	Nr0b1	NA	8454	0.428807	0.495797	No
row_208	Med1	NA	8682	0.427543	0.492234	No
row_209	Ptges3	NA	8693	0.42543	0.493454	No
row_210	Rorc	NA	8805	0.419401	0.492424	No
row_211	Hnrnpu	NA	8822	0.417504	0.493484	No
row_212	Ptk6	NA	8847	0.41368	0.494354	No
row_213	Insig1	NA	8856	0.412464	0.495574	No
row_214	Bmp4	NA	8883	0.408961	0.496384	No
row_215	Pagr1a	NA	8896	0.406811	0.497496	No
row_216	Yes1	NA	8973	0.397465	0.497164	No
row_217	Sirt1	NA	9028	0.388075	0.497286	No
row_218	Vps11	NA	9122	0.378647	0.496515	No
row_219	Zdhhc7	NA	9213	0.367772	0.495774	No
row_220	Nr1h3	NA	9222	0.366927	0.496839	No
row_221	Fkbp4	NA	9239	0.364347	0.49772	No
row_222	Tnip2	NA	9445	0.336854	0.494336	No
row_223	Isl1	NA	9555	0.321453	0.493018	No
row_224	Ncor2	NA	9573	0.318378	0.493721	No
row_225	Cactin	NA	9635	0.309735	0.493423	No
row_226	Gramd1c	NA	9677	0.306122	0.493554	No
row_227	Tbxa2r	NA	9697	0.303423	0.494162	No
row_228	Ldoc1	NA	9727	0.298849	0.494534	No
row_229	Parp1	NA	9794	0.289489	0.494057	No
row_230	Ucp1	NA	9859	0.288675	0.493622	No
row_231	Snw1	NA	10093	0.26372	0.489372	No
row_232	Msx2	NA	10152	0.254398	0.488953	No
row_233	Shpk	NA	10220	0.244385	0.488302	No
row_234	Lpar1	NA	10255	0.239967	0.488364	No
row_235	Irs1	NA	10257	0.239356	0.489152	No
row_236	Ahr	NA	10274	0.236273	0.489599	No
row_237	Ufsp2	NA	10301	0.231014	0.489807	No
row_238	Adcy6	NA	10340	0.228084	0.48974	No
row_239	Ret	NA	10405	0.218892	0.489069	No
row_240	Nfkbib	NA	10555	0.205438	0.486476	No
row_241	Safb2	NA	10625	0.195179	0.485614	No
row_242	Myod1	NA	10734	0.19245	0.483882	No
row_243	Tmf1	NA	10784	0.190106	0.483444	No
row_244	Rps6kb1	NA	10946	0.165026	0.480449	No
row_245	Park7	NA	10983	0.159669	0.480195	No
row_246	Trip4	NA	11189	0.134586	0.476127	No
row_247	Sox9	NA	11267	0.126933	0.474857	No
row_248	Tcf21	NA	11346	0.11547	0.473527	No
row_249	Acaca	NA	11372	0.113363	0.473359	No
row_250	Lbp	NA	11382	0.112007	0.473539	No
row_251	Ptgdr	NA	11405	0.109521	0.473424	No
row_252	Arid1a	NA	11515	0.0947496	0.47134	No
row_253	Creb1	NA	11518	0.0943805	0.471615	No
row_254	Aldh1a2	NA	11556	0.0896015	0.471102	No
row_255	Strn3	NA	11582	0.0871702	0.470845	No
row_256	Rora	NA	11726	0.0700818	0.467927	No
row_257	Setx	NA	11736	0.0688164	0.467961	No
row_258	Cftr	NA	11796	0.060241	0.466863	No
row_259	Ptch1	NA	11886	0.0481508	0.465062	No
row_260	Inhbb	NA	11963	0.0371006	0.46351	No
row_261	Abl2	NA	12027	0.0262781	0.462209	No
row_262	Slc39a9	NA	12129	0.00968783	0.460013	No
row_263	Trim41	NA	12134	0.00863287	0.459954	No
row_264	Cmpk2	NA	12185	0.00121028	0.458854	No
row_265	Mir194-1	NA	12482	0	0.452322	No
row_266	Mir194-2	NA	12483	0	0.452322	No
row_267	Mir196a-1	NA	12587	0	0.450049	No
row_268	Mir196a-2	NA	12588	0	0.450049	No
row_269	Ces1h	NA	12637	0	0.44899	No
row_270	Ces1e	NA	12638	0	0.44899	No
row_271	Ces1c	NA	12639	0	0.44899	No
row_272	Ces1b	NA	12640	0	0.44899	No
row_273	Ces1a	NA	12641	0	0.44899	No
row_274	Mup1	NA	12646	0	0.448901	No
row_275	Il10	NA	13020	0	0.44067	No
row_276	Mir125b-1	NA	13557	0	0.428841	No
row_277	Mir125b-2	NA	13558	0	0.428841	No
row_278	Mir100	NA	13762	0	0.424362	No
row_279	Mir139	NA	14020	0	0.41869	No
row_280	Mir140	NA	14030	0	0.418491	No
row_281	Mir142	NA	14033	0	0.418447	No
row_282	Mir146	NA	14037	0	0.418381	No
row_283	Mir147	NA	14038	0	0.418381	No
row_284	Mir132	NA	14052	0	0.418094	No
row_285	Mir10b	NA	14066	0	0.417807	No
row_286	Mir10a	NA	14067	0	0.417807	No
row_287	Mir107	NA	14085	0	0.417432	No
row_288	Mir182	NA	14104	0	0.417035	No
row_289	Mir184	NA	14106	0	0.417013	No
row_290	Mir15a	NA	14114	0	0.416858	No
row_291	Mir150	NA	14137	0	0.416373	No
row_292	Mir155	NA	14141	0	0.416307	No
row_293	Mir217	NA	14219	0	0.414607	No
row_294	Mir20a	NA	14227	0	0.414453	No
row_295	Mir20b	NA	14231	0	0.414387	No
row_296	Mir221	NA	14245	0	0.4141	No
row_297	Mir223	NA	14246	0	0.4141	No
row_298	Mir222	NA	14249	0	0.414056	No
row_299	Mir224	NA	14253	0	0.413989	No
row_300	Mir205	NA	14256	0	0.413945	No
row_301	Mir210	NA	14282	0	0.413394	No
row_302	Mir214	NA	14287	0	0.413305	No
row_303	Mir202	NA	14311	0	0.412798	No
row_304	Defb21	NA	14794	0	0.402161	No
row_305	Mir106a	NA	15353	0	0.389847	No
row_306	Mir106b	NA	15354	0	0.389847	No
row_307	Mirlet7a-2	NA	15430	0	0.388192	No
row_308	Mirlet7a-1	NA	15431	0	0.388192	No
row_309	Mir125a	NA	15503	0	0.386625	No
row_310	Mir1224	NA	15545	0	0.38572	No
row_311	Mir1198	NA	15641	0	0.383624	No
row_312	Mir30c-2	NA	15755	0	0.38113	No
row_313	Mir30c-1	NA	15757	0	0.381108	No
row_314	Mir130a	NA	16043	0	0.374818	No
row_315	Il17a	NA	16154	0	0.372391	No
row_316	Mir29b-1	NA	16224	0	0.370868	No
row_317	Mir29b-2	NA	16225	0	0.370868	No
row_318	Mir146b	NA	16379	0	0.367492	No
row_319	Mir181a-1	NA	17070	0	0.352265	No
row_320	Mir181a-2	NA	17072	0	0.352243	No
row_321	Mir16-2	NA	17185	0	0.349771	No
row_322	Mir181b-2	NA	17326	0	0.346681	No
row_323	Mir181b-1	NA	17327	0	0.346681	No
row_324	Sva	NA	18156	0	0.328409	No
row_325	Mir24-1	NA	20839	0	0.269222	No
row_326	Mir24-2	NA	20840	0	0.269222	No
row_327	Bpi	NA	20942	0	0.266993	No
row_328	Stra8	NA	22113	0	0.241173	No
row_329	Akr1c6	NA	22753	0	0.227072	No
row_330	Akr1cl	NA	22772	0	0.226674	No
row_331	Mir199a-2	NA	23363	0	0.213654	No
row_332	Mir199a-1	NA	23364	0	0.213654	No
row_333	Ang4	NA	24971	0	0.178212	No
row_334	Mir467d	NA	25275	0	0.171526	No
row_335	Mir200c	NA	25335	0	0.170224	No
row_336	Mirlet7g	NA	26022	0	0.155085	No
row_337	Mir3099	NA	27184	0	0.129464	No
row_338	Defa3	NA	27439	0	0.123858	No
row_339	Defa2	NA	27441	0	0.123836	No
row_340	Usp26	NA	28589	0	0.0985241	No
row_341	Rhox13	NA	28713	0	0.0958097	No
row_342	Mir494	NA	29385	0	0.0810019	No
row_343	Mir484	NA	29405	0	0.0805826	No
row_344	Mir486	NA	29406	0	0.0805826	No
row_345	Mir501	NA	29501	0	0.0785082	No
row_346	Mir511	NA	29507	0	0.0783979	No
row_347	Mir181c	NA	29547	0	0.0775372	No
row_348	Mir500	NA	29608	0	0.0762131	No
row_349	Mir598	NA	29844	0	0.0710271	No
row_350	Akr1c21	NA	29881	0	0.0702326	No
row_351	Mir652	NA	29891	0	0.070034	No
row_352	Mir690	NA	29906	0	0.069725	No
row_353	Mir672	NA	29928	0	0.0692616	No
row_354	Mir193a	NA	29971	0	0.0683347	No
row_355	Mir615	NA	30070	0	0.0661721	No
row_356	Mir29a	NA	30181	0	0.0637445	No
row_357	Mir23b	NA	30274	0	0.0617143	No
row_358	Mir21a	NA	30289	0	0.0614053	No
row_359	Mir27b	NA	30298	0	0.0612288	No
row_360	Mir27a	NA	30299	0	0.0612288	No
row_361	Mir293	NA	30307	0	0.0610743	No
row_362	Mir26b	NA	30314	0	0.0609419	No
row_363	Mir342	NA	30345	0	0.0602798	No
row_364	Mir345	NA	30350	0	0.0601916	No
row_365	Mir327	NA	30355	0	0.0601033	No
row_366	Mir331	NA	30360	0	0.060015	No
row_367	Mir330	NA	30361	0	0.060015	No
row_368	Mir30b	NA	30366	0	0.0599267	No
row_369	Mir30a	NA	30367	0	0.0599267	No
row_370	Mir30d	NA	30368	0	0.0599267	No
row_371	Mir30e	NA	30373	0	0.0598385	No
row_372	Mir322	NA	30375	0	0.0598164	No
row_373	Mir323	NA	30377	0	0.0597943	No
row_374	Mir381	NA	30532	0	0.0563958	No
row_375	Mir383	NA	30534	0	0.0563738	No
row_376	Mir34c	NA	30552	0	0.0559986	No
row_377	Mir351	NA	30566	0	0.0557117	No
row_378	Mir350	NA	30568	0	0.0556896	No
row_379	Mir409	NA	30597	0	0.0550717	No
row_380	Mir466	NA	30617	0	0.0546524	No
row_381	Mir425	NA	30638	0	0.0542111	No
row_382	Mir431	NA	30646	0	0.0540566	No
row_383	Mir433	NA	30648	0	0.0540345	No
row_384	Mup11	NA	30706	0	0.0527766	No
row_385	Mir92b	NA	31002	0	0.0462665	No
row_386	Kdm5d	NA	31040	0	0.04545	No
row_387	Mir744	NA	31560	0	0.0339966	No
row_388	Mir7-1	NA	31640	0	0.0322532	No
row_389	Mir7-2	NA	31641	0	0.0322532	No
row_390	Mir709	NA	31755	0	0.0297595	No
row_391	Cd55b	NA	31943	0	0.0256327	No
row_392	Mir26a-1	NA	32208	0	0.0198067	No
row_393	Mir26a-2	NA	32209	0	0.0198067	No
row_394	Pou4f1	NA	32241	0	0.0191226	No
row_395	Mir92-1	NA	32306	0	0.0177102	No
row_396	Mir25	NA	33289	0	-0.00396079	No
row_397	Mir17	NA	33294	0	-0.00404907	No
row_398	Mir18	NA	33295	0	-0.00404907	No
row_399	Mir31	NA	33375	0	-0.00579246	No
row_400	Mir7b	NA	33405	0	-0.00643244	No
row_401	Mir98	NA	33412	0	-0.00656484	No
row_402	Mir93	NA	33414	0	-0.00658691	No
row_403	Pdk3	NA	34499	-0.00171527	-0.0305031	No
row_404	Uri1	NA	34548	-0.00910084	-0.0315315	No
row_405	Safb	NA	34561	-0.011146	-0.0317586	No
row_406	Heyl	NA	34753	-0.0437882	-0.0358255	No
row_407	Chmp5	NA	34756	-0.0442758	-0.0357197	No
row_408	Ndufa13	NA	34760	-0.0445268	-0.0356352	No
row_409	Cyp27b1	NA	34787	-0.0499103	-0.0360401	No
row_410	Smarca4	NA	34799	-0.0511355	-0.0361098	No
row_411	Paf1	NA	34843	-0.0565667	-0.0368672	No
row_412	Hadhb	NA	34868	-0.0611885	-0.0371898	No
row_413	Casp9	NA	34926	-0.0682962	-0.0382165	No
row_414	Taf7	NA	34958	-0.0724404	-0.0386554	No
row_415	Cdc73	NA	34982	-0.0759939	-0.0389058	No
row_416	Ptgfr	NA	34984	-0.0765395	-0.0386688	No
row_417	Map2k7	NA	35013	-0.0801012	-0.0390156	No
row_418	Ppargc1b	NA	35234	-0.107737	-0.0435059	No
row_419	Dab2ip	NA	35258	-0.110297	-0.0436402	No
row_420	Cyp26b1	NA	35540	-0.14186	-0.0493612	No
row_421	Pabpn1	NA	35592	-0.147202	-0.0499884	No
row_422	Mettl21c	NA	35924	-0.186605	-0.0566614	No
row_423	Fbxo32	NA	35925	-0.186934	-0.0560287	No
row_424	Foxp1	NA	35947	-0.189917	-0.0558493	No
row_425	Tescl	NA	36006	-0.19245	-0.0564779	No
row_426	Hdac8	NA	36291	-0.213158	-0.0620238	No
row_427	Carm1	NA	36315	-0.215357	-0.0618025	No
row_428	Agtr2	NA	36382	-0.224009	-0.0625007	No
row_429	Sash1	NA	36398	-0.226102	-0.0620665	No
row_430	Agtr1b	NA	36580	-0.24855	-0.0652196	No
row_431	Smyd3	NA	36745	-0.265692	-0.0679395	No
row_432	Zfp366	NA	36902	-0.282908	-0.0704246	No
row_433	Aicda	NA	36951	-0.288675	-0.0705068	No
row_434	Ffar3	NA	37043	-0.288675	-0.0715379	No
row_435	Gramd1a	NA	37137	-0.299386	-0.0725769	No
row_436	Scnn1b	NA	37354	-0.327327	-0.0762358	No
row_437	Gpld1	NA	37405	-0.332109	-0.0762151	No
row_438	Ctr9	NA	37457	-0.337674	-0.0761977	No
row_439	Trim68	NA	37466	-0.338574	-0.0752282	No
row_440	Src	NA	37595	-0.355002	-0.0768514	No
row_441	Crebrf	NA	37776	-0.373873	-0.0795582	No
row_442	Kdm4c	NA	37862	-0.383518	-0.0801359	No
row_443	Rnf6	NA	38014	-0.397836	-0.0821217	No
row_444	Ccdc62	NA	38112	-0.40812	-0.0828809	No
row_445	Ncor1	NA	38182	-0.413499	-0.0830041	No
row_446	Esr2	NA	38257	-0.42124	-0.0832114	No
row_447	Sphk2	NA	38262	-0.421643	-0.0818725	No
row_448	Akr1c19	NA	39116	-0.428807	-0.0992453	No
row_449	Ar	NA	39204	-0.430204	-0.0997092	No
row_450	Srarp	NA	39232	-0.432898	-0.0988398	No
row_451	Efna5	NA	39293	-0.437997	-0.0986814	No
row_452	Phc1	NA	39377	-0.448224	-0.098996	No
row_453	Trp63	NA	39390	-0.451336	-0.0977331	No
row_454	Atp1a1	NA	39441	-0.455194	-0.0972959	No
row_455	Mapk3	NA	39461	-0.457684	-0.096166	No
row_456	Ube3a	NA	39542	-0.464542	-0.0963592	No
row_457	Ppp5c	NA	39597	-0.471431	-0.0959552	No
row_458	Nfe2l1	NA	39690	-0.477638	-0.0963688	No
row_459	Sirpa	NA	39778	-0.486423	-0.0966424	No
row_460	Rorb	NA	39810	-0.489575	-0.0956694	No
row_461	Myog	NA	39976	-0.492114	-0.097645	No
row_462	Ogt	NA	40025	-0.494491	-0.0970306	No
row_463	Mstn	NA	40069	-0.499103	-0.0962902	No
row_464	Ces1d	NA	40083	-0.5	-0.0948848	No
row_465	Wbp2	NA	40104	-0.502083	-0.0936267	No
row_466	Padi2	NA	40152	-0.505891	-0.0929517	No
row_467	Cyp7b1	NA	40172	-0.509752	-0.0916456	No
row_468	Vps18	NA	40322	-0.519751	-0.0931746	No
row_469	Tesc	NA	40588	-0.548572	-0.0971659	No
row_470	Atp1a2	NA	40638	-0.55319	-0.0963749	No
row_471	Nodal	NA	40667	-0.555801	-0.0951116	No
row_472	Insig2	NA	40729	-0.563109	-0.0945518	No
row_473	Elk1	NA	40741	-0.564163	-0.092885	No
row_474	Clock	NA	40746	-0.565187	-0.0910603	No
row_475	Nos3	NA	40943	-0.582982	-0.0934125	No
row_476	Ntrk2	NA	40980	-0.588777	-0.0922141	No
row_477	Nr1d1	NA	41028	-0.595883	-0.0912344	No
row_478	Ramp3	NA	41040	-0.596645	-0.0894577	No
row_479	Mlc1	NA	41177	-0.614056	-0.0903806	No
row_480	Cry2	NA	41316	-0.630395	-0.0912923	No
row_481	Pde4b	NA	41425	-0.640116	-0.0915091	No
row_482	Nkx3-1	NA	41473	-0.645478	-0.0903616	No
row_483	Peg13	NA	41480	-0.646184	-0.0883068	No
row_484	Abcb4	NA	41492	-0.646935	-0.0863599	No
row_485	Zbtb7a	NA	41520	-0.650492	-0.084754	No
row_486	Adcy3	NA	41536	-0.652574	-0.0828763	No
row_487	Nr2c2	NA	41552	-0.654239	-0.0809929	No
row_488	Ncoa2	NA	41589	-0.657786	-0.079561	No
row_489	Gsk3a	NA	41729	-0.672949	-0.0803507	No
row_490	Dnaja1	NA	41744	-0.6743	-0.0783774	No
row_491	Rock2	NA	41807	-0.682393	-0.077436	No
row_492	Prkaa2	NA	41867	-0.688854	-0.0764064	No
row_493	Il12a	NA	41912	-0.694024	-0.0750284	No
row_494	Add1	NA	42155	-0.720331	-0.0779308	No
row_495	Bcr	NA	42337	-0.736791	-0.0794313	No
row_496	Ywhah	NA	42366	-0.740104	-0.0775442	No
row_497	Adcy8	NA	42388	-0.741981	-0.0754963	No
row_498	Akr1c18	NA	42456	-0.750398	-0.074435	No
row_499	Pdk4	NA	42497	-0.755906	-0.0727592	No
row_500	Ptger3	NA	42591	-0.766533	-0.0722171	No
row_501	Git1	NA	42668	-0.773478	-0.0712763	No
row_502	Fam210b	NA	42916	-0.80543	-0.074001	No
row_503	Pde4d	NA	43032	-0.82032	-0.0737623	No
row_504	Pak1	NA	43133	-0.831863	-0.0731535	No
row_505	Trerf1	NA	43296	-0.843441	-0.0738738	No
row_506	Ces1f	NA	43497	-0.857614	-0.0753847	No
row_507	Gnai1	NA	43669	-0.87173	-0.0762078	No
row_508	Dgat2	NA	43682	-0.873183	-0.0735172	No
row_509	Cd55	NA	43707	-0.875976	-0.0710819	No
row_510	Gpr155	NA	43719	-0.877118	-0.0683559	No
row_511	Prmt2	NA	43745	-0.881569	-0.0659238	No
row_512	Scnn1a	NA	43863	-0.90024	-0.0654587	No
row_513	Brinp2	NA	44015	-0.925399	-0.0656588	No
row_514	Ltk	NA	44043	-0.930674	-0.0631046	No
row_515	Brinp1	NA	44068	-0.934012	-0.0604729	No
row_516	Mef2c	NA	44177	-0.952523	-0.0596323	No
row_517	Lmo3	NA	44196	-0.956246	-0.0567929	No
row_518	Mapk8	NA	44274	-0.967418	-0.0552178	No
row_519	Ptk2b	NA	44343	-0.981787	-0.0533954	No
row_520	Prkce	NA	44484	-1.00834	-0.053072	No
row_521	Trim63	NA	44504	-1.01036	-0.0500715	No
row_522	Lancl2	NA	44762	-1.06779	-0.0521289	No
row_523	Ppm1e	NA	44792	-1.07396	-0.0491339	No
row_524	Slc5a5	NA	44800	-1.0767	-0.0456441	No
row_525	Plcb1	NA	44803	-1.07726	-0.042042	No
row_526	Lpl	NA	44842	-1.09254	-0.0391827	No
row_527	Pde2a	NA	44860	-1.0974	-0.0358435	No
row_528	Pgr	NA	44918	-1.11401	-0.0333308	No
row_529	mt-Nd3	NA	44993	-1.13691	-0.0311157	No
row_530	Adcy2	NA	45101	-1.17368	-0.0295045	No
row_531	Sfrp1	NA	45168	-1.19611	-0.0269125	No
row_532	Prkca	NA	45180	-1.20083	-0.0230908	No
row_533	Epha5	NA	45198	-1.2078	-0.019378	No
row_534	Cx3cl1	NA	45215	-1.21838	-0.0156072	No
row_535	Nr3c2	NA	45319	-1.26815	-0.013588	No
row_536	Mn1	NA	45408	-1.34544	-0.0109761	No
row_537	Slc2a2	NA	45413	-1.34715	-0.00650464	No
row_538	Crhbp	NA	45541	-1.45965	-0.00436685	No
row_539	Bdnf	NA	45580	-1.52871	-3.12401e-05	No
row_540	Agtr1a	NA	45726	-1.78943	0.00282552	No
